# Resequencing 250 soybean accessions: new insights into genes associated with agronomic traits and genetic networks

**DOI:** 10.1101/2021.01.28.428693

**Authors:** Chunming Yang, Jun Yan, Shuqin Jiang, Xia Li, Haowei Min, Xiangfeng Wang, Dongyun Hao

## Abstract

Limited knowledge on genomic diversity and the functional genes associated with soybean variety traits has resulted in slow breeding progress. We sequenced the genome of 250 soybean landraces and cultivars from China, America and Europe, and investigated their population structure, genetic diversity and architecture and selective sweep regions of accessions. We identified five novel agronomically important genes and studied the effects of functional mutations in respective genes. We found candidate genes *GSTT1*, *GL3* and *GSTL3* associated with isoflavone content, *CKX3* associated with yield traits, and *CYP85A2* associated with both architecture and yield traits. Our phenotype-gene network analysis revealed that hub nodes play a role in complex phenotypic associations. In this work, we describe novel agronomic trait associated genes and a complex genetic network, providing a valuable resource for future soybean molecular breeding.
