## Supplemental Table S1 for "Resequencing 250 soybean accessions: new insights into genes associated with agronomic traits and genetic networks"

### Sheet: Sheet1
Table S1. Summary of Mapping and Coverage
Sample	Total reads	Total mapped	Multiple mapped	Uniquely mapped	Read-1	Read-2	Reads map to '+'	Reads map to '-'	Average depth	Coverage	Coverage(4X)	Coverage(10X)	Coverage(20X)
S1	72049922	55209027 (76.63%)	8367697 (11.61%)	46841330 (65.01%)	23433281 (32.52%)	23408049 (32.49%)	23402402 (32.48%)	23438928 (32.53%)	8.88	0.9582	0.869	0.2849	0.0152
S10	96094152	78040855 (81.21%)	12667454 (13.18%)	65373401 (68.03%)	32733002 (34.06%)	32640399 (33.97%)	32653024 (33.98%)	32720377 (34.05%)	12.44	0.9607	0.9326	0.5761	0.042
S100	80765788	67101919 (83.08%)	10814934 (13.39%)	56286985 (69.69%)	28161356 (34.87%)	28125629 (34.82%)	28116774 (34.81%)	28170211 (34.88%)	10.76	0.9594	0.902	0.4463	0.0316
S101	72476562	60601254 (83.61%)	9170631 (12.65%)	51430623 (70.96%)	25741791 (35.52%)	25688832 (35.44%)	25689745 (35.45%)	25740878 (35.52%)	9.67	0.9631	0.9057	0.331	0.0178
S102	76751296	61975728 (80.75%)	9258122 (12.06%)	52717606 (68.69%)	26416485 (34.42%)	26301121 (34.27%)	26327605 (34.3%)	26390001 (34.38%)	9.94	0.9586	0.8948	0.3801	0.0204
S103	135634314	103922794 (76.62%)	16758806 (12.36%)	87163988 (64.26%)	43617939 (32.16%)	43546049 (32.11%)	43541644 (32.1%)	43622344 (32.16%)	16.56	0.9619	0.934	0.7909	0.192
S104	67673934	55580267 (82.13%)	9552790 (14.12%)	46027477 (68.01%)	23029774 (34.03%)	22997703 (33.98%)	22997777 (33.98%)	23029700 (34.03%)	9.02	0.9495	0.8332	0.309	0.0239
S105	82036152	65929072 (80.37%)	9829525 (11.98%)	56099547 (68.38%)	28096446 (34.25%)	28003101 (34.14%)	28027505 (34.16%)	28072042 (34.22%)	10.56	0.9617	0.9022	0.4525	0.0282
S106	80729956	65373165 (80.98%)	10740124 (13.3%)	54633041 (67.67%)	27359302 (33.89%)	27273739 (33.78%)	27287970 (33.8%)	27345071 (33.87%)	10.46	0.9612	0.9155	0.4041	0.0255
S107	81863606	64942828 (79.33%)	8902194 (10.87%)	56040634 (68.46%)	28088845 (34.31%)	27951789 (34.14%)	27990044 (34.19%)	28050590 (34.27%)	10.42	0.9608	0.9107	0.4515	0.0231
S108	82824028	66389991 (80.16%)	10406765 (12.56%)	55983226 (67.59%)	28023352 (33.83%)	27959874 (33.76%)	27965771 (33.77%)	28017455 (33.83%)	10.66	0.9588	0.9043	0.4552	0.03
S109	97601754	77635559 (79.54%)	11728315 (12.02%)	65907244 (67.53%)	33019749 (33.83%)	32887495 (33.7%)	32922537 (33.73%)	32984707 (33.8%)	12.42	0.9626	0.929	0.6087	0.0513
S11	86996304	69071315 (79.4%)	11171837 (12.84%)	57899478 (66.55%)	28976738 (33.31%)	28922740 (33.25%)	28919161 (33.24%)	28980317 (33.31%)	11.1	0.9572	0.9046	0.4805	0.0363
S110	73137682	58842097 (80.45%)	9991816 (13.66%)	48850281 (66.79%)	24451888 (33.43%)	24398393 (33.36%)	24403231 (33.37%)	24447050 (33.43%)	9.45	0.9584	0.8899	0.2948	0.0173
S111	73530152	60410504 (82.16%)	10379626 (14.12%)	50030878 (68.04%)	25024941 (34.03%)	25005937 (34.01%)	24999334 (34%)	25031544 (34.04%)	9.78	0.9516	0.8586	0.3708	0.0285
S112	101932932	77256531 (75.79%)	10464480 (10.27%)	66792051 (65.53%)	33437106 (32.8%)	33354945 (32.72%)	33371421 (32.74%)	33420630 (32.79%)	12.37	0.9641	0.9318	0.6206	0.0597
S113	75894094	61842049 (81.48%)	9527339 (12.55%)	52314710 (68.93%)	26196523 (34.52%)	26118187 (34.41%)	26131441 (34.43%)	26183269 (34.5%)	9.88	0.9617	0.9061	0.3485	0.0194
S114	76849990	61225671 (79.67%)	9413307 (12.25%)	51812364 (67.42%)	25964569 (33.79%)	25847795 (33.63%)	25874157 (33.67%)	25938207 (33.75%)	9.79	0.9607	0.9033	0.3545	0.0193
S115	75925850	61834241 (81.44%)	9648077 (12.71%)	52186164 (68.73%)	26106100 (34.38%)	26080064 (34.35%)	26071232 (34.34%)	26114932 (34.4%)	9.94	0.9581	0.8769	0.3616	0.0209
S116	121571554	94971804 (78.12%)	12673088 (10.42%)	82298716 (67.7%)	41143659 (33.84%)	41155057 (33.85%)	41125044 (33.83%)	41173672 (33.87%)	15.23	0.9632	0.9376	0.7583	0.1454
S117	81180634	67602638 (83.27%)	10463210 (12.89%)	57139428 (70.39%)	28619369 (35.25%)	28520059 (35.13%)	28543770 (35.16%)	28595658 (35.22%)	10.78	0.9638	0.9241	0.4385	0.0259
S118	79362234	62812418 (79.15%)	8637378 (10.88%)	54175040 (68.26%)	27153099 (34.21%)	27021941 (34.05%)	27058538 (34.09%)	27116502 (34.17%)	10.05	0.9631	0.9159	0.4045	0.0197
S119	82393850	67346425 (81.74%)	10485579 (12.73%)	56860846 (69.01%)	28482879 (34.57%)	28377967 (34.44%)	28392750 (34.46%)	28468096 (34.55%)	10.65	0.9637	0.9208	0.4044	0.0213
S12	90718652	73688850 (81.23%)	11506708 (12.68%)	62182142 (68.54%)	31126222 (34.31%)	31055920 (34.23%)	31055169 (34.23%)	31126973 (34.31%)	11.69	0.9623	0.9279	0.5043	0.032
S120	77769294	64968074 (83.54%)	11446817 (14.72%)	53521257 (68.82%)	26774550 (34.43%)	26746707 (34.39%)	26734888 (34.38%)	26786369 (34.44%)	10.48	0.9539	0.8656	0.4162	0.0367
S121	82808654	69493484 (83.92%)	11663540 (14.08%)	57829944 (69.84%)	28946042 (34.96%)	28883902 (34.88%)	28889778 (34.89%)	28940166 (34.95%)	11.17	0.957	0.895	0.4766	0.0424
S122	91034622	74354215 (81.68%)	12779359 (14.04%)	61574856 (67.64%)	30814748 (33.85%)	30760108 (33.79%)	30761623 (33.79%)	30813233 (33.85%)	11.97	0.9558	0.8931	0.5365	0.0536
S123	73985730	61404701 (83%)	10037854 (13.57%)	51366847 (69.43%)	25704889 (34.74%)	25661958 (34.69%)	25660838 (34.68%)	25706009 (34.74%)	9.92	0.9537	0.8636	0.3839	0.0278
S124	98600460	82258048 (83.43%)	13464878 (13.66%)	68793170 (69.77%)	34425655 (34.91%)	34367515 (34.86%)	34373767 (34.86%)	34419403 (34.91%)	13.19	0.9616	0.9162	0.6462	0.0844
S125	67269444	54943294 (81.68%)	8878135 (13.2%)	46065159 (68.48%)	23057011 (34.28%)	23008148 (34.2%)	23006590 (34.2%)	23058569 (34.28%)	8.8	0.9591	0.8669	0.2424	0.0148
S126	69552664	56351730 (81.02%)	9111859 (13.1%)	47239871 (67.92%)	23667313 (34.03%)	23572558 (33.89%)	23593917 (33.92%)	23645954 (34%)	9.03	0.9596	0.8853	0.2774	0.0163
S127	79390448	65584391 (82.61%)	11753521 (14.8%)	53830870 (67.81%)	26939179 (33.93%)	26891691 (33.87%)	26893970 (33.88%)	26936900 (33.93%)	10.61	0.9515	0.8631	0.4299	0.0381
S128	75575606	63367505 (83.85%)	10620923 (14.05%)	52746582 (69.79%)	26411472 (34.95%)	26335110 (34.85%)	26341172 (34.85%)	26405410 (34.94%)	10.09	0.9634	0.9023	0.3588	0.0238
S129	78514028	65729705 (83.72%)	10974742 (13.98%)	54754963 (69.74%)	27406737 (34.91%)	27348226 (34.83%)	27349586 (34.83%)	27405377 (34.91%)	10.47	0.9614	0.9074	0.3861	0.0256
S13	85331908	71057702 (83.27%)	11323346 (13.27%)	59734356 (70%)	29914109 (35.06%)	29820247 (34.95%)	29839216 (34.97%)	29895140 (35.03%)	11.37	0.9607	0.9142	0.5153	0.0383
S130	93979370	75641779 (80.49%)	12841003 (13.66%)	62800776 (66.82%)	31430537 (33.44%)	31370239 (33.38%)	31368219 (33.38%)	31432557 (33.45%)	12.02	0.9656	0.9306	0.5271	0.0415
S131	109641380	89421120 (81.56%)	15466273 (14.11%)	73954847 (67.45%)	36995889 (33.74%)	36958958 (33.71%)	36956318 (33.71%)	36998529 (33.75%)	14.43	0.9543	0.9088	0.6984	0.1206
S132	81423066	66504007 (81.68%)	11304204 (13.88%)	55199803 (67.79%)	27622620 (33.92%)	27577183 (33.87%)	27578393 (33.87%)	27621410 (33.92%)	10.73	0.954	0.8766	0.4386	0.0357
S133	78271324	65524520 (83.71%)	11167679 (14.27%)	54356841 (69.45%)	27204802 (34.76%)	27152039 (34.69%)	27157971 (34.7%)	27198870 (34.75%)	10.57	0.9539	0.8794	0.4277	0.0329
S134	86099400	68741382 (79.84%)	10664250 (12.39%)	58077132 (67.45%)	29088130 (33.78%)	28989002 (33.67%)	29010838 (33.69%)	29066294 (33.76%)	10.99	0.96	0.918	0.472	0.0279
S135	72331324	58711598 (81.17%)	10081118 (13.94%)	48630480 (67.23%)	24335350 (33.64%)	24295130 (33.59%)	24293515 (33.59%)	24336965 (33.65%)	9.5	0.9504	0.8438	0.3396	0.0263
S136	74970266	62228440 (83%)	10612655 (14.16%)	51615785 (68.85%)	25830512 (34.45%)	25785273 (34.39%)	25782910 (34.39%)	25832875 (34.46%)	10.06	0.9523	0.8755	0.3808	0.0273
S137	70826034	60107139 (84.87%)	9546232 (13.48%)	50560907 (71.39%)	25300994 (35.72%)	25259913 (35.66%)	25260388 (35.67%)	25300519 (35.72%)	9.66	0.959	0.8971	0.3424	0.0218
S138	77484052	65228796 (84.18%)	10880380 (14.04%)	54348416 (70.14%)	27184413 (35.08%)	27164003 (35.06%)	27153608 (35.04%)	27194808 (35.1%)	10.55	0.9537	0.8662	0.4306	0.0383
S139	70637368	58658571 (83.04%)	9086274 (12.86%)	49572297 (70.18%)	24820238 (35.14%)	24752059 (35.04%)	24758134 (35.05%)	24814163 (35.13%)	9.39	0.9597	0.8881	0.3016	0.0168
S14	85454592	70062494 (81.99%)	11081301 (12.97%)	58981193 (69.02%)	29525648 (34.55%)	29455545 (34.47%)	29464190 (34.48%)	29517003 (34.54%)	11.17	0.9621	0.9219	0.4896	0.0335
S140	88743304	75832613 (85.45%)	11095145 (12.5%)	64737468 (72.95%)	32441465 (36.56%)	32296003 (36.39%)	32338194 (36.44%)	32399274 (36.51%)	12.12	0.966	0.937	0.5917	0.0429
S141	78726496	66365266 (84.3%)	9196212 (11.68%)	57169054 (72.62%)	28649131 (36.39%)	28519923 (36.23%)	28548521 (36.26%)	28620533 (36.35%)	10.6	0.9622	0.9206	0.4481	0.0221
S142	69463044	58608207 (84.37%)	9735803 (14.02%)	48872404 (70.36%)	24449338 (35.2%)	24423066 (35.16%)	24415262 (35.15%)	24457142 (35.21%)	9.49	0.9515	0.8512	0.3402	0.0252
S143	110537352	88117653 (79.72%)	13899588 (12.57%)	74218065 (67.14%)	37157261 (33.62%)	37060804 (33.53%)	37076560 (33.54%)	37141505 (33.6%)	14.09	0.9641	0.9373	0.7047	0.0903
S144	92423354	78462276 (84.89%)	11911321 (12.89%)	66550955 (72.01%)	33299135 (36.03%)	33251820 (35.98%)	33246432 (35.97%)	33304523 (36.03%)	12.55	0.9645	0.9347	0.6117	0.0494
S145	75857734	63927920 (84.27%)	9608590 (12.67%)	54319330 (71.61%)	27193983 (35.85%)	27125347 (35.76%)	27133677 (35.77%)	27185653 (35.84%)	10.26	0.9619	0.9067	0.4151	0.0252
S146	78862332	62106116 (78.75%)	8357733 (10.6%)	53748383 (68.15%)	26919895 (34.14%)	26828488 (34.02%)	26843017 (34.04%)	26905366 (34.12%)	9.9	0.9624	0.9066	0.3657	0.016
S147	82327270	65991476 (80.16%)	8985964 (10.91%)	57005512 (69.24%)	28558575 (34.69%)	28446937 (34.55%)	28475725 (34.59%)	28529787 (34.65%)	10.52	0.9657	0.9268	0.4394	0.0214
S148	79684278	63664842 (79.9%)	8990063 (11.28%)	54674779 (68.61%)	27385873 (34.37%)	27288906 (34.25%)	27305339 (34.27%)	27369440 (34.35%)	10.15	0.9635	0.9148	0.3944	0.0188
S149	85231494	69056629 (81.02%)	11259878 (13.21%)	57796751 (67.81%)	28926721 (33.94%)	28870030 (33.87%)	28870443 (33.87%)	28926308 (33.94%)	11	0.9639	0.9233	0.4488	0.0311
S15	71925896	62420393 (86.78%)	10146463 (14.11%)	52273930 (72.68%)	26157557 (36.37%)	26116373 (36.31%)	26112599 (36.3%)	26161331 (36.37%)	10.03	0.9601	0.8958	0.3837	0.0242
S150	69306860	59078601 (85.24%)	9008307 (13%)	50070294 (72.24%)	25049521 (36.14%)	25020773 (36.1%)	25017818 (36.1%)	25052476 (36.15%)	9.51	0.9605	0.8885	0.3348	0.0195
S151	83524100	69264918 (82.93%)	10952273 (13.11%)	58312645 (69.82%)	29208733 (34.97%)	29103912 (34.84%)	29122014 (34.87%)	29190631 (34.95%)	10.96	0.9634	0.921	0.4282	0.0251
S152	80936822	67606035 (83.53%)	10221206 (12.63%)	57384829 (70.9%)	28709736 (35.47%)	28675093 (35.43%)	28671602 (35.42%)	28713227 (35.48%)	10.84	0.962	0.9148	0.4712	0.032
S153	71206448	59273739 (83.24%)	9115465 (12.8%)	50158274 (70.44%)	25124892 (35.28%)	25033382 (35.16%)	25050193 (35.18%)	25108081 (35.26%)	9.43	0.9625	0.8954	0.2959	0.0161
S154	83372432	66421834 (79.67%)	10147465 (12.17%)	56274369 (67.5%)	28170487 (33.79%)	28103882 (33.71%)	28104991 (33.71%)	28169378 (33.79%)	10.54	0.9632	0.9172	0.4005	0.0221
S155	84476104	68337939 (80.9%)	10567375 (12.51%)	57770564 (68.39%)	28912226 (34.23%)	28858338 (34.16%)	28851642 (34.15%)	28918922 (34.23%)	10.85	0.9634	0.9197	0.4273	0.0249
S156	73853174	62228433 (84.26%)	9556731 (12.94%)	52671702 (71.32%)	26345365 (35.67%)	26326337 (35.65%)	26319772 (35.64%)	26351930 (35.68%)	10.06	0.9558	0.8741	0.4088	0.0323
S157	69198782	56701499 (81.94%)	9028791 (13.05%)	47672708 (68.89%)	23860429 (34.48%)	23812279 (34.41%)	23807883 (34.41%)	23864825 (34.49%)	9.04	0.9588	0.8771	0.2519	0.014
S158	94586156	74938403 (79.23%)	10121471 (10.7%)	64816932 (68.53%)	32471025 (34.33%)	32345907 (34.2%)	32377257 (34.23%)	32439675 (34.3%)	11.95	0.967	0.939	0.5862	0.0359
S159	68521022	57438362 (83.83%)	8587485 (12.53%)	48850877 (71.29%)	24449442 (35.68%)	24401435 (35.61%)	24410109 (35.62%)	24440768 (35.67%)	9.25	0.9592	0.8808	0.3373	0.0201
S16	88990570	76956211 (86.48%)	11980654 (13.46%)	64975557 (73.01%)	32517050 (36.54%)	32458507 (36.47%)	32457945 (36.47%)	32517612 (36.54%)	12.33	0.9621	0.9196	0.59	0.0528
S160	94864134	77092517 (81.27%)	11889472 (12.53%)	65203045 (68.73%)	32645977 (34.41%)	32557068 (34.32%)	32573348 (34.34%)	32629697 (34.4%)	12.3	0.9651	0.941	0.5909	0.0431
S161	80321310	67639008 (84.21%)	9947858 (12.39%)	57691150 (71.83%)	28875877 (35.95%)	28815273 (35.88%)	28820215 (35.88%)	28870935 (35.94%)	10.85	0.9616	0.913	0.4773	0.0312
S162	73835340	62501951 (84.65%)	10220021 (13.84%)	52281930 (70.81%)	26177843 (35.45%)	26104087 (35.35%)	26113153 (35.37%)	26168777 (35.44%)	9.99	0.9589	0.902	0.3502	0.0208
S163	76383306	62860942 (82.3%)	9866503 (12.92%)	52994439 (69.38%)	26535873 (34.74%)	26458566 (34.64%)	26467972 (34.65%)	26526467 (34.73%)	10.02	0.9632	0.9035	0.3594	0.0205
S164	88108138	71827160 (81.52%)	9281684 (10.53%)	62545476 (70.99%)	31344443 (35.57%)	31201033 (35.41%)	31241882 (35.46%)	31303594 (35.53%)	11.5	0.9647	0.9317	0.5567	0.0336
S165	84308192	66041137 (78.33%)	9374213 (11.12%)	56666924 (67.21%)	28380404 (33.66%)	28286520 (33.55%)	28306950 (33.58%)	28359974 (33.64%)	10.61	0.9592	0.9129	0.4652	0.0275
S166	87687686	69370854 (79.11%)	11007449 (12.55%)	58363405 (66.56%)	29235686 (33.34%)	29127719 (33.22%)	29149261 (33.24%)	29214144 (33.32%)	11.07	0.9622	0.9202	0.4695	0.028
S167	82997902	64396545 (77.59%)	9389663 (11.31%)	55006882 (66.28%)	27588288 (33.24%)	27418594 (33.04%)	27468960 (33.1%)	27537922 (33.18%)	10.27	0.9625	0.9134	0.4063	0.0207
S168	69652164	57650779 (82.77%)	9147672 (13.13%)	48503107 (69.64%)	24271238 (34.85%)	24231869 (34.79%)	24228266 (34.78%)	24274841 (34.85%)	9.31	0.955	0.8555	0.3327	0.0229
S169	85841470	69685248 (81.18%)	11165920 (13.01%)	58519328 (68.17%)	29308964 (34.14%)	29210364 (34.03%)	29226019 (34.05%)	29293309 (34.12%)	11.11	0.9612	0.9221	0.4677	0.0282
S17	69708572	59340457 (85.13%)	9360476 (13.43%)	49979981 (71.7%)	25009926 (35.88%)	24970055 (35.82%)	24969903 (35.82%)	25010078 (35.88%)	9.54	0.9582	0.8821	0.3396	0.0211
S170	107127066	87499380 (81.68%)	13857699 (12.94%)	73641681 (68.74%)	36862811 (34.41%)	36778870 (34.33%)	36780636 (34.33%)	36861045 (34.41%)	13.89	0.9642	0.9391	0.6828	0.0673
S171	86650608	73997989 (85.4%)	12408940 (14.32%)	61589049 (71.08%)	30820899 (35.57%)	30768150 (35.51%)	30772436 (35.51%)	30816613 (35.56%)	11.89	0.958	0.8932	0.5352	0.0573
S172	72269392	57438160 (79.48%)	9577439 (13.25%)	47860721 (66.23%)	23949257 (33.14%)	23911464 (33.09%)	23896424 (33.07%)	23964297 (33.16%)	9.14	0.9576	0.8612	0.2673	0.0166
S173	79554966	64089247 (80.56%)	9949008 (12.51%)	54140239 (68.05%)	27093502 (34.06%)	27046737 (34%)	27038485 (33.99%)	27101754 (34.07%)	10.17	0.9618	0.903	0.3602	0.0201
S174	76993138	65642001 (85.26%)	9858061 (12.8%)	55783940 (72.45%)	27920663 (36.26%)	27863277 (36.19%)	27863498 (36.19%)	27920442 (36.26%)	10.47	0.9632	0.9167	0.4116	0.0231
S175	71933576	60546539 (84.17%)	9370104 (13.03%)	51176435 (71.14%)	25626683 (35.63%)	25549752 (35.52%)	25560727 (35.53%)	25615708 (35.61%)	9.63	0.9622	0.898	0.3117	0.0171
S176	94707208	78421967 (82.8%)	11858555 (12.52%)	66563412 (70.28%)	33304408 (35.17%)	33259004 (35.12%)	33256898 (35.12%)	33306514 (35.17%)	12.59	0.961	0.9148	0.6096	0.0663
S177	78050022	64676063 (82.86%)	9234260 (11.83%)	55441803 (71.03%)	27758097 (35.56%)	27683706 (35.47%)	27691856 (35.48%)	27749947 (35.55%)	10.24	0.9702	0.9259	0.3844	0.0178
S178	83920772	68881100 (82.08%)	11048224 (13.17%)	57832876 (68.91%)	28954965 (34.5%)	28877911 (34.41%)	28884503 (34.42%)	28948373 (34.49%)	10.99	0.9595	0.9186	0.441	0.0269
S179	78334616	66156157 (84.45%)	11247680 (14.36%)	54908477 (70.09%)	27478645 (35.08%)	27429832 (35.02%)	27436083 (35.02%)	27472394 (35.07%)	10.69	0.9552	0.8809	0.4455	0.0346
S18	70898928	55699226 (78.56%)	8318048 (11.73%)	47381178 (66.83%)	23742065 (33.49%)	23639113 (33.34%)	23659697 (33.37%)	23721481 (33.46%)	8.9	0.9597	0.8709	0.2611	0.0124
S180	85189312	68625189 (80.56%)	10880563 (12.77%)	57744626 (67.78%)	28924316 (33.95%)	28820310 (33.83%)	28843930 (33.86%)	28900696 (33.93%)	11.01	0.9591	0.9162	0.4852	0.0307
S181	87482944	70327851 (80.39%)	9627048 (11%)	60700803 (69.39%)	30386862 (34.73%)	30313941 (34.65%)	30317817 (34.66%)	30382986 (34.73%)	11.22	0.964	0.9272	0.5041	0.0275
S182	74443414	59257575 (79.6%)	8070143 (10.84%)	51187432 (68.76%)	25648519 (34.45%)	25538913 (34.31%)	25567015 (34.34%)	25620417 (34.42%)	9.48	0.9632	0.902	0.3479	0.0158
S183	92076580	75423827 (81.91%)	11336061 (12.31%)	64087766 (69.6%)	32075068 (34.84%)	32012698 (34.77%)	32015091 (34.77%)	32072675 (34.83%)	12.03	0.9645	0.9377	0.558	0.0365
S184	94841100	76465438 (80.62%)	12206577 (12.87%)	64258861 (67.75%)	32174658 (33.92%)	32084203 (33.83%)	32092253 (33.84%)	32166608 (33.92%)	12.08	0.9642	0.933	0.5335	0.0344
S185	180818494	141103433 (78.04%)	17801887 (9.85%)	123301546 (68.19%)	61654046 (34.1%)	61647500 (34.09%)	61613721 (34.07%)	61687825 (34.12%)	22.54	0.9668	0.9523	0.9033	0.5243
S186	70961756	59944742 (84.47%)	9284098 (13.08%)	50660644 (71.39%)	25335275 (35.7%)	25325369 (35.69%)	25312228 (35.67%)	25348416 (35.72%)	9.64	0.9611	0.8726	0.3536	0.0223
S187	84753114	68846624 (81.23%)	11522047 (13.59%)	57324577 (67.64%)	28696237 (33.86%)	28628340 (33.78%)	28626540 (33.78%)	28698037 (33.86%)	10.93	0.9604	0.9112	0.4172	0.0257
S188	94404826	72062020 (76.33%)	9925236 (10.51%)	62136784 (65.82%)	31118787 (32.96%)	31017997 (32.86%)	31038298 (32.88%)	31098486 (32.94%)	11.48	0.9646	0.9319	0.525	0.029
S189	85223032	68358260 (80.21%)	9181489 (10.77%)	59176771 (69.44%)	29625381 (34.76%)	29551390 (34.68%)	29563419 (34.69%)	29613352 (34.75%)	10.94	0.9652	0.9243	0.5091	0.0295
S19	110828918	89390527 (80.66%)	14592355 (13.17%)	74798172 (67.49%)	37439262 (33.78%)	37358910 (33.71%)	37357772 (33.71%)	37440400 (33.78%)	14.12	0.9649	0.945	0.6925	0.0636
S190	78649120	65513085 (83.3%)	10010641 (12.73%)	55502444 (70.57%)	27767317 (35.31%)	27735127 (35.26%)	27732248 (35.26%)	27770196 (35.31%)	10.55	0.9605	0.9013	0.4488	0.029
S191	80891664	62953978 (77.83%)	8894071 (11%)	54059907 (66.83%)	27078201 (33.47%)	26981706 (33.36%)	27007623 (33.39%)	27052284 (33.44%)	10.1	0.9611	0.9065	0.4132	0.0221
S192	90851090	76872196 (84.61%)	11490849 (12.65%)	65381347 (71.97%)	32729623 (36.03%)	32651724 (35.94%)	32660304 (35.95%)	32721043 (36.02%)	12.26	0.9647	0.9383	0.5831	0.0407
S193	77859252	62251319 (79.95%)	8516089 (10.94%)	53735230 (69.02%)	26901340 (34.55%)	26833890 (34.46%)	26844678 (34.48%)	26890552 (34.54%)	10.01	0.9596	0.8988	0.4146	0.0225
S194	71990868	57006059 (79.19%)	8303424 (11.53%)	48702635 (67.65%)	24390542 (33.88%)	24312093 (33.77%)	24324831 (33.79%)	24377804 (33.86%)	9.15	0.9585	0.8812	0.3119	0.0159
S195	78583650	63850010 (81.25%)	9731026 (12.38%)	54118984 (68.87%)	27086952 (34.47%)	27032032 (34.4%)	27035355 (34.4%)	27083629 (34.46%)	10.22	0.9636	0.9178	0.3935	0.0236
S196	75604878	64679093 (85.55%)	10366931 (13.71%)	54312162 (71.84%)	27182324 (35.95%)	27129838 (35.88%)	27134050 (35.89%)	27178112 (35.95%)	10.43	0.9578	0.8814	0.4272	0.0346
S197	79277484	66711941 (84.15%)	10760587 (13.57%)	55951354 (70.58%)	28000345 (35.32%)	27951009 (35.26%)	27957469 (35.27%)	27993885 (35.31%)	10.78	0.9555	0.8808	0.4557	0.0386
S198	80867998	67048998 (82.91%)	11057586 (13.67%)	55991412 (69.24%)	28019041 (34.65%)	27972371 (34.59%)	27978923 (34.6%)	28012489 (34.64%)	10.82	0.9581	0.892	0.4701	0.0371
S199	68114548	56794201 (83.38%)	10285762 (15.1%)	46508439 (68.28%)	23267916 (34.16%)	23240523 (34.12%)	23235307 (34.11%)	23273132 (34.17%)	9.18	0.9514	0.8397	0.3016	0.0236
S2	101966410	76403198 (74.93%)	12068820 (11.84%)	64334378 (63.09%)	32186804 (31.57%)	32147574 (31.53%)	32145327 (31.53%)	32189051 (31.57%)	12.26	0.9613	0.9264	0.5969	0.0526
S20	98395282	77517988 (78.78%)	12419698 (12.62%)	65098290 (66.16%)	32579470 (33.11%)	32518820 (33.05%)	32514212 (33.04%)	32584078 (33.12%)	12.32	0.9634	0.9333	0.5651	0.0419
S200	81203836	63961429 (78.77%)	9757680 (12.02%)	54203749 (66.75%)	27159687 (33.45%)	27044062 (33.3%)	27067428 (33.33%)	27136321 (33.42%)	10.19	0.9601	0.9013	0.381	0.0198
S201	71695934	57901341 (80.76%)	9893150 (13.8%)	48008191 (66.96%)	24032013 (33.52%)	23976178 (33.44%)	23979663 (33.45%)	24028528 (33.51%)	9.3	0.9579	0.8754	0.2916	0.0197
S202	79973280	65027045 (81.31%)	10622883 (13.28%)	54404162 (68.03%)	27238961 (34.06%)	27165201 (33.97%)	27182854 (33.99%)	27221308 (34.04%)	10.44	0.9594	0.9118	0.4202	0.0286
S203	77238106	65109275 (84.3%)	10239987 (13.26%)	54869288 (71.04%)	27455859 (35.55%)	27413429 (35.49%)	27419382 (35.5%)	27449906 (35.54%)	10.48	0.9599	0.8972	0.451	0.0348
S204	96302346	76892868 (79.85%)	12346076 (12.82%)	64546792 (67.03%)	32296626 (33.54%)	32250166 (33.49%)	32236051 (33.47%)	32310741 (33.55%)	12.23	0.9601	0.9294	0.549	0.0384
S205	95145040	79932928 (84.01%)	12433207 (13.07%)	67499721 (70.94%)	33774646 (35.5%)	33725075 (35.45%)	33728381 (35.45%)	33771340 (35.49%)	12.84	0.9625	0.9197	0.6328	0.0701
S206	72535054	60428706 (83.31%)	9693219 (13.36%)	50735487 (69.95%)	25376288 (34.98%)	25359199 (34.96%)	25351618 (34.95%)	25383869 (35%)	9.7	0.9589	0.8791	0.3639	0.0254
S207	92638024	75727656 (81.75%)	12044688 (13%)	63682968 (68.74%)	31876854 (34.41%)	31806114 (34.33%)	31810326 (34.34%)	31872642 (34.41%)	12.08	0.9619	0.9317	0.5472	0.0391
S208	91138996	73969416 (81.16%)	11370884 (12.48%)	62598532 (68.68%)	31325621 (34.37%)	31272911 (34.31%)	31268519 (34.31%)	31330013 (34.38%)	11.78	0.9638	0.9345	0.527	0.033
S209	74928890	61033661 (81.46%)	9773318 (13.04%)	51260343 (68.41%)	25655337 (34.24%)	25605006 (34.17%)	25602657 (34.17%)	25657686 (34.24%)	9.74	0.9611	0.8996	0.3287	0.0204
S21	75238524	61095500 (81.2%)	9369161 (12.45%)	51726339 (68.75%)	25897451 (34.42%)	25828888 (34.33%)	25835284 (34.34%)	25891055 (34.41%)	9.73	0.9625	0.9052	0.3287	0.0172
S210	77666268	66816176 (86.03%)	10556181 (13.59%)	56259995 (72.44%)	28158333 (36.26%)	28101662 (36.18%)	28106784 (36.19%)	28153211 (36.25%)	10.74	0.9599	0.8968	0.4604	0.0335
S211	67359364	55418567 (82.27%)	8576604 (12.73%)	46841963 (69.54%)	23456545 (34.82%)	23385418 (34.72%)	23392568 (34.73%)	23449395 (34.81%)	8.83	0.9617	0.8778	0.2373	0.0123
S212	78170272	64302895 (82.26%)	10018936 (12.82%)	54283959 (69.44%)	27125552 (34.7%)	27158407 (34.74%)	27132006 (34.71%)	27151953 (34.73%)	10.4	0.9583	0.8851	0.4545	0.0416
S213	102168984	84785996 (82.99%)	14009709 (13.71%)	70776287 (69.27%)	35444482 (34.69%)	35331805 (34.58%)	35353114 (34.6%)	35423173 (34.67%)	13.42	0.9652	0.942	0.6431	0.059
S214	69472574	58374251 (84.02%)	9648678 (13.89%)	48725573 (70.14%)	24361266 (35.07%)	24364307 (35.07%)	24348645 (35.05%)	24376928 (35.09%)	9.37	0.9638	0.8685	0.3462	0.0229
S215	95865034	81309702 (84.82%)	12225866 (12.75%)	69083836 (72.06%)	34579252 (36.07%)	34504584 (35.99%)	34517529 (36.01%)	34566307 (36.06%)	13.04	0.9629	0.9282	0.6528	0.0652
S216	75216104	60089176 (79.89%)	8858696 (11.78%)	51230480 (68.11%)	25666015 (34.12%)	25564465 (33.99%)	25584812 (34.02%)	25645668 (34.1%)	9.6	0.9625	0.8888	0.3452	0.0169
S217	83289598	69690231 (83.67%)	11612986 (13.94%)	58077245 (69.73%)	29071354 (34.9%)	29005891 (34.83%)	29012703 (34.83%)	29064542 (34.9%)	11.19	0.9595	0.896	0.4866	0.0414
S218	77353492	64242882 (83.05%)	10284952 (13.3%)	53957930 (69.76%)	26998039 (34.9%)	26959891 (34.85%)	26962805 (34.86%)	26995125 (34.9%)	10.34	0.9591	0.8978	0.4334	0.0315
S219	81948132	66883479 (81.62%)	10442798 (12.74%)	56440681 (68.87%)	28251968 (34.48%)	28188713 (34.4%)	28189760 (34.4%)	28250921 (34.47%)	10.65	0.9635	0.9186	0.4165	0.0231
S22	77879348	63786202 (81.9%)	10831154 (13.91%)	52955048 (68%)	26478476 (34%)	26476572 (34%)	26463030 (33.98%)	26492018 (34.02%)	10.33	0.9555	0.8747	0.4202	0.0342
S220	87428082	72721401 (83.18%)	11990847 (13.72%)	60730554 (69.46%)	30388504 (34.76%)	30342050 (34.71%)	30343141 (34.71%)	30387413 (34.76%)	11.72	0.957	0.8875	0.5144	0.0612
S221	83458812	69798078 (83.63%)	11229454 (13.46%)	58568624 (70.18%)	29311479 (35.12%)	29257145 (35.06%)	29261759 (35.06%)	29306865 (35.12%)	11.23	0.9592	0.8973	0.4994	0.0424
S222	72184170	61100703 (84.65%)	9676671 (13.41%)	51424032 (71.24%)	25736550 (35.65%)	25687482 (35.59%)	25693927 (35.59%)	25730105 (35.65%)	9.88	0.9558	0.8714	0.3901	0.0285
S223	76244854	62354385 (81.78%)	8849698 (11.61%)	53504687 (70.17%)	26795676 (35.14%)	26709011 (35.03%)	26729627 (35.06%)	26775060 (35.12%)	10.01	0.9612	0.9043	0.4124	0.0222
S224	70186108	58753865 (83.71%)	9169121 (13.06%)	49584744 (70.65%)	24813008 (35.35%)	24771736 (35.29%)	24777344 (35.3%)	24807400 (35.35%)	9.54	0.9503	0.8564	0.3639	0.0247
S225	75999864	64532201 (84.91%)	11181964 (14.71%)	53350237 (70.2%)	26703991 (35.14%)	26646246 (35.06%)	26659075 (35.08%)	26691162 (35.12%)	10.49	0.9508	0.8641	0.4436	0.0401
S226	110378170	93061090 (84.31%)	14888660 (13.49%)	78172430 (70.82%)	39110940 (35.43%)	39061490 (35.39%)	39066403 (35.39%)	39106027 (35.43%)	14.99	0.9599	0.9186	0.7243	0.1498
S227	74269530	61638059 (82.99%)	8719135 (11.74%)	52918924 (71.25%)	26525777 (35.72%)	26393147 (35.54%)	26426976 (35.58%)	26491948 (35.67%)	9.87	0.9604	0.9028	0.3733	0.0176
S228	81704732	66236808 (81.07%)	10928527 (13.38%)	55308281 (67.69%)	27671081 (33.87%)	27637200 (33.83%)	27638499 (33.83%)	27669782 (33.87%)	10.74	0.953	0.8681	0.465	0.0459
S229	78939648	64681992 (81.94%)	9678283 (12.26%)	55003709 (69.68%)	27531810 (34.88%)	27471899 (34.8%)	27474234 (34.8%)	27529475 (34.87%)	10.29	0.9654	0.9164	0.3915	0.0208
S23	68081638	53438085 (78.49%)	7611022 (11.18%)	45827063 (67.31%)	22957868 (33.72%)	22869195 (33.59%)	22891316 (33.62%)	22935747 (33.69%)	8.6	0.957	0.8613	0.2666	0.0133
S230	79378528	65948936 (83.08%)	10158350 (12.8%)	55790586 (70.28%)	27908955 (35.16%)	27881631 (35.12%)	27880669 (35.12%)	27909917 (35.16%)	10.62	0.9599	0.8988	0.4676	0.0334
S231	74363522	58444945 (78.59%)	7713301 (10.37%)	50731644 (68.22%)	25427269 (34.19%)	25304375 (34.03%)	25339847 (34.08%)	25391797 (34.15%)	9.33	0.9645	0.8969	0.3343	0.0139
S232	79544918	66957060 (84.18%)	10689662 (13.44%)	56267398 (70.74%)	28147926 (35.39%)	28119472 (35.35%)	28111556 (35.34%)	28155842 (35.4%)	10.79	0.958	0.899	0.4534	0.0313
S233	88521186	74543000 (84.21%)	12758960 (14.41%)	61784040 (69.8%)	30915723 (34.92%)	30868317 (34.87%)	30872150 (34.88%)	30911890 (34.92%)	12.06	0.9553	0.8981	0.5649	0.0588
S234	76382362	65225907 (85.39%)	10982307 (14.38%)	54243600 (71.02%)	27138034 (35.53%)	27105566 (35.49%)	27102482 (35.48%)	27141118 (35.53%)	10.56	0.9537	0.8715	0.4343	0.0378
S235	82483950	69891880 (84.73%)	11336113 (13.74%)	58555767 (70.99%)	29306948 (35.53%)	29248819 (35.46%)	29257636 (35.47%)	29298131 (35.52%)	11.31	0.9541	0.8837	0.518	0.0478
S236	81986734	66163790 (80.7%)	9535970 (11.63%)	56627820 (69.07%)	28371605 (34.61%)	28256215 (34.46%)	28279703 (34.49%)	28348117 (34.58%)	10.56	0.9614	0.9141	0.4331	0.0228
S237	77445540	63569050 (82.08%)	10109168 (13.05%)	53459882 (69.03%)	26749773 (34.54%)	26710109 (34.49%)	26710861 (34.49%)	26749021 (34.54%)	10.33	0.9501	0.859	0.4187	0.0353
S238	88176358	73457188 (83.31%)	11716916 (13.29%)	61740272 (70.02%)	30892288 (35.03%)	30847984 (34.98%)	30851889 (34.99%)	30888383 (35.03%)	11.86	0.9556	0.8971	0.5462	0.0565
S239	87377764	72073085 (82.48%)	10682930 (12.23%)	61390155 (70.26%)	30732865 (35.17%)	30657290 (35.09%)	30662837 (35.09%)	30727318 (35.17%)	11.52	0.9615	0.9277	0.5406	0.0384
S24	83284280	65116348 (78.19%)	10124038 (12.16%)	54992310 (66.03%)	27555680 (33.09%)	27436630 (32.94%)	27448414 (32.96%)	27543896 (33.07%)	10.22	0.9583	0.8938	0.3582	0.0176
S240	77795460	62951096 (80.92%)	10095200 (12.98%)	52855896 (67.94%)	26459126 (34.01%)	26396770 (33.93%)	26395478 (33.93%)	26460418 (34.01%)	10.01	0.9587	0.8958	0.3416	0.0203
S241	78825724	66531816 (84.4%)	10615664 (13.47%)	55916152 (70.94%)	27984036 (35.5%)	27932116 (35.44%)	27938710 (35.44%)	27977442 (35.49%)	10.79	0.9533	0.8745	0.4643	0.0401
S242	84361548	68930021 (81.71%)	10640520 (12.61%)	58289501 (69.09%)	29193209 (34.6%)	29096292 (34.49%)	29110654 (34.51%)	29178847 (34.59%)	11.07	0.9572	0.9084	0.4887	0.0327
S243	88974270	73886307 (83.04%)	10847229 (12.19%)	63039078 (70.85%)	31580201 (35.49%)	31458877 (35.36%)	31486371 (35.39%)	31552707 (35.46%)	11.84	0.962	0.9289	0.5793	0.04
S244	71075558	58920098 (82.9%)	9489237 (13.35%)	49430861 (69.55%)	24739205 (34.81%)	24691656 (34.74%)	24688750 (34.74%)	24742111 (34.81%)	9.45	0.957	0.883	0.2995	0.0176
S247	72525324	59093334 (81.48%)	8805865 (12.14%)	50287469 (69.34%)	25194214 (34.74%)	25093255 (34.6%)	25115503 (34.63%)	25171966 (34.71%)	9.44	0.962	0.8984	0.3336	0.0177
S249	71437514	58273088 (81.57%)	8290634 (11.61%)	49982454 (69.97%)	25050828 (35.07%)	24931626 (34.9%)	24962206 (34.94%)	25020248 (35.02%)	9.32	0.962	0.8988	0.327	0.015
S25	93177952	79247379 (85.05%)	11548316 (12.39%)	67699063 (72.66%)	33866377 (36.35%)	33832686 (36.31%)	33820254 (36.3%)	33878809 (36.36%)	12.68	0.9621	0.925	0.6166	0.057
S256	78935696	66471129 (84.21%)	11729532 (14.86%)	54741597 (69.35%)	27394915 (34.71%)	27346682 (34.64%)	27350340 (34.65%)	27391257 (34.7%)	10.79	0.9512	0.8603	0.4465	0.048
S257	87715564	71415869 (81.42%)	10353027 (11.8%)	61062842 (69.61%)	30601367 (34.89%)	30461475 (34.73%)	30498216 (34.77%)	30564626 (34.85%)	11.44	0.9617	0.92	0.533	0.0339
S258	87423370	69944138 (80.01%)	10124627 (11.58%)	59819511 (68.43%)	29952265 (34.26%)	29867246 (34.16%)	29886923 (34.19%)	29932588 (34.24%)	11.24	0.959	0.9151	0.5188	0.0341
S259	88586212	73974872 (83.51%)	11295256 (12.75%)	62679616 (70.76%)	31361316 (35.4%)	31318300 (35.35%)	31319107 (35.35%)	31360509 (35.4%)	11.89	0.9609	0.9023	0.5552	0.0565
S26	84428254	72325007 (85.66%)	11124609 (13.18%)	61200398 (72.49%)	30620221 (36.27%)	30580177 (36.22%)	30574910 (36.21%)	30625488 (36.27%)	11.6	0.9608	0.9192	0.535	0.0396
S27	81868000	69418713 (84.79%)	11291606 (13.79%)	58127107 (71%)	29091556 (35.53%)	29035551 (35.47%)	29031996 (35.46%)	29095111 (35.54%)	11.05	0.9674	0.9133	0.4761	0.0354
S28	71737498	61777663 (86.12%)	9845018 (13.72%)	51932645 (72.39%)	25987522 (36.23%)	25945123 (36.17%)	25943898 (36.17%)	25988747 (36.23%)	9.92	0.9593	0.9044	0.3575	0.0209
S29	72806454	61104093 (83.93%)	10201757 (14.01%)	50902336 (69.91%)	25482591 (35%)	25419745 (34.91%)	25424594 (34.92%)	25477742 (34.99%)	9.85	0.9566	0.8764	0.3748	0.0296
S3	90140960	70409447 (78.11%)	11908854 (13.21%)	58500593 (64.9%)	29256912 (32.46%)	29243681 (32.44%)	29233399 (32.43%)	29267194 (32.47%)	11.37	0.9547	0.8946	0.5114	0.0506
S30	97594636	79458574 (81.42%)	13035625 (13.36%)	66422949 (68.06%)	33239306 (34.06%)	33183643 (34%)	33184334 (34%)	33238615 (34.06%)	12.79	0.9594	0.922	0.6153	0.0684
S31	75246626	64024002 (85.09%)	10226498 (13.59%)	53797504 (71.49%)	26936932 (35.8%)	26860572 (35.7%)	26866474 (35.7%)	26931030 (35.79%)	10.22	0.9585	0.9051	0.3673	0.02
S32	70191390	60811377 (86.64%)	9822569 (13.99%)	50988808 (72.64%)	25516975 (36.35%)	25471833 (36.29%)	25470252 (36.29%)	25518556 (36.36%)	9.8	0.9567	0.8888	0.3709	0.026
S33	69339198	55871392 (80.58%)	8464407 (12.21%)	47406985 (68.37%)	23745709 (34.25%)	23661276 (34.12%)	23669072 (34.14%)	23737913 (34.23%)	8.92	0.9576	0.867	0.2567	0.0122
S34	68977964	56311072 (81.64%)	9165656 (13.29%)	47145416 (68.35%)	23611609 (34.23%)	23533807 (34.12%)	23544987 (34.13%)	23600429 (34.21%)	9.03	0.9565	0.8745	0.2718	0.0152
S35	71505332	62600270 (87.55%)	10129185 (14.17%)	52471085 (73.38%)	26253414 (36.72%)	26217671 (36.67%)	26210268 (36.65%)	26260817 (36.73%)	10.08	0.9574	0.894	0.3819	0.0236
S36	74624846	63181817 (84.67%)	10305409 (13.81%)	52876408 (70.86%)	26466835 (35.47%)	26409573 (35.39%)	26411081 (35.39%)	26465327 (35.46%)	10.12	0.9578	0.9009	0.3643	0.0212
S37	71958236	61921242 (86.05%)	9836812 (13.67%)	52084430 (72.38%)	26067239 (36.23%)	26017191 (36.16%)	26014441 (36.15%)	26069989 (36.23%)	9.92	0.9592	0.8992	0.35	0.0205
S38	67217756	56441834 (83.97%)	9517521 (14.16%)	46924313 (69.81%)	23519032 (34.99%)	23405281 (34.82%)	23429924 (34.86%)	23494389 (34.95%)	9.06	0.9554	0.8645	0.2761	0.0162
S39	79110596	66539089 (84.11%)	11323762 (14.31%)	55215327 (69.8%)	27645952 (34.95%)	27569375 (34.85%)	27587656 (34.87%)	27627671 (34.92%)	10.68	0.9595	0.9139	0.4311	0.0304
S4	100707448	77483655 (76.94%)	11940205 (11.86%)	65543450 (65.08%)	32796811 (32.57%)	32746639 (32.52%)	32744673 (32.51%)	32798777 (32.57%)	12.4	0.963	0.9314	0.6086	0.0521
S40	96721556	78574075 (81.24%)	13580648 (14.04%)	64993427 (67.2%)	32546116 (33.65%)	32447311 (33.55%)	32462350 (33.56%)	32531077 (33.63%)	12.62	0.9577	0.9102	0.5924	0.062
S41	104999836	87062438 (82.92%)	14363277 (13.68%)	72699161 (69.24%)	36398678 (34.67%)	36300483 (34.57%)	36318021 (34.59%)	36381140 (34.65%)	13.9	0.961	0.9376	0.684	0.0674
S42	84037176	70174597 (83.5%)	11237315 (13.37%)	58937282 (70.13%)	29512388 (35.12%)	29424894 (35.01%)	29446549 (35.04%)	29490733 (35.09%)	11.27	0.9602	0.9262	0.5	0.0322
S43	93069020	77461445 (83.23%)	13209999 (14.19%)	64251446 (69.04%)	32175957 (34.57%)	32075489 (34.46%)	32091994 (34.48%)	32159452 (34.55%)	12.35	0.9613	0.9297	0.5604	0.04
S44	79825004	66637940 (83.48%)	11099865 (13.91%)	55538075 (69.57%)	27809859 (34.84%)	27728216 (34.74%)	27741556 (34.75%)	27796519 (34.82%)	10.65	0.9606	0.9158	0.4128	0.0246
S45	88580980	77034143 (86.96%)	11690052 (13.2%)	65344091 (73.77%)	32702629 (36.92%)	32641462 (36.85%)	32642049 (36.85%)	32702042 (36.92%)	12.36	0.9605	0.9232	0.6051	0.0496
S46	73778992	59930142 (81.23%)	10597421 (14.36%)	49332721 (66.87%)	24712371 (33.5%)	24620350 (33.37%)	24636477 (33.39%)	24696244 (33.47%)	9.62	0.9544	0.8795	0.3209	0.0217
S47	77123154	63186304 (81.93%)	10147440 (13.16%)	53038864 (68.77%)	26553112 (34.43%)	26485752 (34.34%)	26492919 (34.35%)	26545945 (34.42%)	10	0.9696	0.9127	0.36	0.0198
S48	79034288	67456132 (85.35%)	10832925 (13.71%)	56623207 (71.64%)	28355813 (35.88%)	28267394 (35.77%)	28288744 (35.79%)	28334463 (35.85%)	10.81	0.9615	0.9219	0.4441	0.0279
S49	75560864	61908037 (81.93%)	10026293 (13.27%)	51881744 (68.66%)	25994167 (34.4%)	25887577 (34.26%)	25912351 (34.29%)	25969393 (34.37%)	9.98	0.9538	0.888	0.3932	0.0258
S5	70509748	59511494 (84.4%)	9338999 (13.24%)	50172495 (71.16%)	25112681 (35.62%)	25059814 (35.54%)	25056164 (35.54%)	25116331 (35.62%)	9.45	0.9618	0.8904	0.2914	0.0157
S50	84199076	68410957 (81.25%)	10651981 (12.65%)	57758976 (68.6%)	28944927 (34.38%)	28814049 (34.22%)	28851281 (34.27%)	28907695 (34.33%)	11.01	0.9564	0.9026	0.4892	0.0349
S51	76675166	64429127 (84.03%)	10350848 (13.5%)	54078279 (70.53%)	27052539 (35.28%)	27025740 (35.25%)	27015938 (35.23%)	27062341 (35.29%)	10.33	0.962	0.9131	0.4105	0.0252
S52	75154084	63040753 (83.88%)	10143438 (13.5%)	52897315 (70.39%)	26483550 (35.24%)	26413765 (35.15%)	26428325 (35.17%)	26468990 (35.22%)	10.09	0.9628	0.9136	0.385	0.0256
S53	67924698	60157927 (88.57%)	9351144 (13.77%)	50806783 (74.8%)	25420446 (37.42%)	25386337 (37.37%)	25380588 (37.37%)	25426195 (37.43%)	9.66	0.9598	0.894	0.3558	0.021
S54	90840074	74092390 (81.56%)	11504292 (12.66%)	62588098 (68.9%)	31362450 (34.52%)	31225648 (34.37%)	31258152 (34.41%)	31329946 (34.49%)	11.87	0.96	0.9187	0.5625	0.0418
S55	69280726	60078839 (86.72%)	9993408 (14.42%)	50085431 (72.29%)	25060385 (36.17%)	25025046 (36.12%)	25016217 (36.11%)	25069214 (36.18%)	9.75	0.9487	0.8598	0.363	0.0254
S56	86213302	68746729 (79.74%)	11869672 (13.77%)	56877057 (65.97%)	28505828 (33.06%)	28371229 (32.91%)	28404195 (32.95%)	28472862 (33.03%)	10.99	0.9581	0.9087	0.4552	0.031
S57	70858674	55246683 (77.97%)	8371253 (11.81%)	46875430 (66.15%)	23481404 (33.14%)	23394026 (33.02%)	23411253 (33.04%)	23464177 (33.11%)	8.87	0.9564	0.8647	0.2806	0.0151
S58	85783926	69871086 (81.45%)	11014860 (12.84%)	58856226 (68.61%)	29459904 (34.34%)	29396322 (34.27%)	29404955 (34.28%)	29451271 (34.33%)	11.21	0.961	0.913	0.4977	0.0356
S59	72008088	59849720 (83.12%)	8463012 (11.75%)	51386708 (71.36%)	25723662 (35.72%)	25663046 (35.64%)	25665765 (35.64%)	25720943 (35.72%)	9.59	0.9618	0.8934	0.351	0.0171
S6	82631422	68189217 (82.52%)	10578699 (12.8%)	57610518 (69.72%)	28839824 (34.9%)	28770694 (34.82%)	28779292 (34.83%)	28831226 (34.89%)	10.87	0.9632	0.9149	0.4637	0.0301
S60	88090438	74260451 (84.3%)	11853780 (13.46%)	62406671 (70.84%)	31235827 (35.46%)	31170844 (35.39%)	31174794 (35.39%)	31231877 (35.45%)	11.9	0.9615	0.9182	0.5516	0.0447
S61	67229700	57523050 (85.56%)	8645766 (12.86%)	48877284 (72.7%)	24467866 (36.39%)	24409418 (36.31%)	24414356 (36.31%)	24462928 (36.39%)	9.24	0.9592	0.8791	0.3161	0.0173
S62	82548118	64599154 (78.26%)	9498449 (11.51%)	55100705 (66.75%)	27608073 (33.44%)	27492632 (33.3%)	27517302 (33.33%)	27583403 (33.41%)	10.36	0.958	0.8911	0.4199	0.0237
S63	95049870	76002778 (79.96%)	12226664 (12.86%)	63776114 (67.1%)	31938122 (33.6%)	31837992 (33.5%)	31855445 (33.51%)	31920669 (33.58%)	12.1	0.9629	0.9325	0.5477	0.0376
S64	94626942	76995528 (81.37%)	12479089 (13.19%)	64516439 (68.18%)	32280335 (34.11%)	32236104 (34.07%)	32230319 (34.06%)	32286120 (34.12%)	12.33	0.9607	0.9233	0.588	0.0488
S65	86247446	73398606 (85.1%)	11203535 (12.99%)	62195071 (72.11%)	31116690 (36.08%)	31078381 (36.03%)	31067390 (36.02%)	31127681 (36.09%)	11.76	0.9617	0.9219	0.5436	0.0391
S66	69223440	60562995 (87.49%)	9434192 (13.63%)	51128803 (73.86%)	25585559 (36.96%)	25543244 (36.9%)	25538777 (36.89%)	25590026 (36.97%)	9.72	0.9586	0.8913	0.3529	0.0205
S67	73147966	59700180 (81.62%)	9530866 (13.03%)	50169314 (68.59%)	25177658 (34.42%)	24991656 (34.17%)	25054720 (34.25%)	25114594 (34.33%)	9.51	0.9603	0.8946	0.3056	0.0175
S68	87667602	70254516 (80.14%)	10284350 (11.73%)	59970166 (68.41%)	30044307 (34.27%)	29925859 (34.14%)	29949031 (34.16%)	30021135 (34.24%)	11.2	0.9618	0.9177	0.4932	0.0279
S69	87406764	66857651 (76.49%)	11179458 (12.79%)	55678193 (63.7%)	27906329 (31.93%)	27771864 (31.77%)	27806993 (31.81%)	27871200 (31.89%)	10.7	0.9574	0.8913	0.4332	0.0289
S7	87068972	70728780 (81.23%)	10844599 (12.46%)	59884181 (68.78%)	29995459 (34.45%)	29888722 (34.33%)	29912648 (34.36%)	29971533 (34.42%)	11.3	0.9615	0.9183	0.5133	0.0346
S70	80940294	65818919 (81.32%)	10759437 (13.29%)	55059482 (68.02%)	27551636 (34.04%)	27507846 (33.99%)	27499729 (33.98%)	27559753 (34.05%)	10.48	0.9636	0.9107	0.3951	0.0256
S71	92966594	76297200 (82.07%)	11138587 (11.98%)	65158613 (70.09%)	32608066 (35.08%)	32550547 (35.01%)	32554023 (35.02%)	32604590 (35.07%)	12.14	0.9701	0.943	0.5812	0.0462
S72	78205016	64227205 (82.13%)	10825507 (13.84%)	53401698 (68.28%)	26727042 (34.18%)	26674656 (34.11%)	26676821 (34.11%)	26724877 (34.17%)	10.28	0.9601	0.9005	0.3903	0.0254
S73	94634320	74778696 (79.02%)	12262518 (12.96%)	62516178 (66.06%)	31292095 (33.07%)	31224083 (32.99%)	31222581 (32.99%)	31293597 (33.07%)	11.86	0.9603	0.9248	0.5059	0.0342
S74	98006988	82127165 (83.8%)	13936857 (14.22%)	68190308 (69.58%)	34121019 (34.81%)	34069289 (34.76%)	34070489 (34.76%)	34119819 (34.81%)	13.22	0.9591	0.9187	0.632	0.0761
S75	93787286	77724496 (82.87%)	12540621 (13.37%)	65183875 (69.5%)	32621324 (34.78%)	32562551 (34.72%)	32567698 (34.73%)	32616177 (34.78%)	12.47	0.9601	0.9244	0.5939	0.0529
S76	80165642	66074689 (82.42%)	11373962 (14.19%)	54700727 (68.23%)	27416062 (34.2%)	27284665 (34.04%)	27307911 (34.06%)	27392816 (34.17%)	10.49	0.9557	0.8895	0.3867	0.0243
S77	85299544	63869622 (74.88%)	10855658 (12.73%)	53013964 (62.15%)	26575359 (31.16%)	26438605 (31%)	26467079 (31.03%)	26546885 (31.12%)	10.14	0.9564	0.8844	0.3504	0.02
S78	83054130	67383437 (81.13%)	10727374 (12.92%)	56656063 (68.22%)	28373092 (34.16%)	28282971 (34.05%)	28296802 (34.07%)	28359261 (34.15%)	10.66	0.9684	0.9228	0.4171	0.0235
S79	76949962	65141118 (84.65%)	10479192 (13.62%)	54661926 (71.04%)	27349786 (35.54%)	27312140 (35.49%)	27311226 (35.49%)	27350700 (35.54%)	10.49	0.9588	0.8959	0.4332	0.0318
S8	80013790	65882412 (82.34%)	10188394 (12.73%)	55694018 (69.61%)	27880964 (34.85%)	27813054 (34.76%)	27817288 (34.77%)	27876730 (34.84%)	10.5	0.9605	0.9128	0.4002	0.0228
S80	72992884	60593217 (83.01%)	9931940 (13.61%)	50661277 (69.41%)	25340709 (34.72%)	25320568 (34.69%)	25312249 (34.68%)	25349028 (34.73%)	9.72	0.9599	0.8887	0.3578	0.0242
S81	75966410	63519162 (83.61%)	10465465 (13.78%)	53053697 (69.84%)	26552457 (34.95%)	26501240 (34.89%)	26505835 (34.89%)	26547862 (34.95%)	10.2	0.9592	0.8924	0.3996	0.0266
S82	78395922	65044810 (82.97%)	9987024 (12.74%)	55057786 (70.23%)	27555278 (35.15%)	27502508 (35.08%)	27501923 (35.08%)	27555863 (35.15%)	10.39	0.9634	0.919	0.3989	0.0219
S83	75094498	63674936 (84.79%)	10326647 (13.75%)	53348289 (71.04%)	26692651 (35.55%)	26655638 (35.5%)	26652200 (35.49%)	26696089 (35.55%)	10.23	0.9575	0.8985	0.4009	0.0258
S84	76737052	61978038 (80.77%)	9626043 (12.54%)	52351995 (68.22%)	26241904 (34.2%)	26110091 (34.03%)	26142805 (34.07%)	26209190 (34.15%)	9.93	0.9573	0.8902	0.3644	0.0192
S85	69591126	59206833 (85.08%)	9842295 (14.14%)	49364538 (70.94%)	24704935 (35.5%)	24659603 (35.43%)	24661486 (35.44%)	24703052 (35.5%)	9.51	0.9586	0.8775	0.3397	0.0228
S86	88953420	73185312 (82.27%)	11294975 (12.7%)	61890337 (69.58%)	30979871 (34.83%)	30910466 (34.75%)	30922147 (34.76%)	30968190 (34.81%)	11.7	0.9642	0.9268	0.5476	0.0415
S87	74378612	60745610 (81.67%)	9132489 (12.28%)	51613121 (69.39%)	25847149 (34.75%)	25765972 (34.64%)	25775474 (34.65%)	25837647 (34.74%)	9.62	0.9644	0.9022	0.3039	0.0151
S88	89411768	71897480 (80.41%)	11605988 (12.98%)	60291492 (67.43%)	30219552 (33.8%)	30071940 (33.63%)	30108978 (33.67%)	30182514 (33.76%)	11.46	0.9608	0.908	0.5055	0.0358
S89	75581826	63230048 (83.66%)	10077078 (13.33%)	53152970 (70.33%)	26594425 (35.19%)	26558545 (35.14%)	26554448 (35.13%)	26598522 (35.19%)	10.16	0.9581	0.8848	0.4059	0.0311
S9	85561034	70467881 (82.36%)	11150677 (13.03%)	59317204 (69.33%)	29699722 (34.71%)	29617482 (34.62%)	29630767 (34.63%)	29686437 (34.7%)	11.25	0.9624	0.9207	0.4988	0.0324
S90	77573668	65154238 (83.99%)	11015405 (14.2%)	54138833 (69.79%)	27092898 (34.93%)	27045935 (34.86%)	27047849 (34.87%)	27090984 (34.92%)	10.57	0.9511	0.8694	0.4348	0.0372
S91	94888750	77555072 (81.73%)	12789061 (13.48%)	64766011 (68.25%)	32432839 (34.18%)	32333172 (34.07%)	32349761 (34.09%)	32416250 (34.16%)	12.31	0.9621	0.9321	0.5571	0.0388
S92	73300582	60600475 (82.67%)	10286747 (14.03%)	50313728 (68.64%)	25179028 (34.35%)	25134700 (34.29%)	25140722 (34.3%)	25173006 (34.34%)	9.81	0.9538	0.8645	0.3735	0.0285
S93	79249668	65553412 (82.72%)	10511537 (13.26%)	55041875 (69.45%)	27561890 (34.78%)	27479985 (34.68%)	27485793 (34.68%)	27556082 (34.77%)	10.4	0.9627	0.9033	0.3847	0.0219
S94	72140880	59951021 (83.1%)	9080032 (12.59%)	50870989 (70.52%)	25496396 (35.34%)	25374593 (35.17%)	25406482 (35.22%)	25464507 (35.3%)	9.65	0.9567	0.8864	0.359	0.0187
S95	80318672	69285403 (86.26%)	11174707 (13.91%)	58110696 (72.35%)	29082043 (36.21%)	29028653 (36.14%)	29023011 (36.13%)	29087685 (36.22%)	11.04	0.9609	0.9182	0.4452	0.0275
S96	68767416	56933249 (82.79%)	9703189 (14.11%)	47230060 (68.68%)	23629646 (34.36%)	23600414 (34.32%)	23596292 (34.31%)	23633768 (34.37%)	9.24	0.9493	0.8389	0.3149	0.0246
S97	75107156	61897479 (82.41%)	10354742 (13.79%)	51542737 (68.63%)	25793272 (34.34%)	25749465 (34.28%)	25748736 (34.28%)	25794001 (34.34%)	10	0.9539	0.8708	0.382	0.0261
S98	70453542	57515460 (81.64%)	9853684 (13.99%)	47661776 (67.65%)	23848195 (33.85%)	23813581 (33.8%)	23809945 (33.8%)	23851831 (33.85%)	9.32	0.9499	0.8421	0.3219	0.0236
S99	73061552	60830438 (83.26%)	10633263 (14.55%)	50197175 (68.71%)	25112649 (34.37%)	25084526 (34.33%)	25081345 (34.33%)	25115830 (34.38%)	9.88	0.9495	0.8537	0.3882	0.0322
