## Supplemental Table S2 for "Resequencing 250 soybean accessions: new insights into genes associated with agronomic traits and genetic networks"

### Sheet: Sheet1
Table S2. Summary of SNPs and InDels
		1	2	3	4	5	6	7	8	9	10	11	12	13	14	15	16	17	18	19	20	Total
SNP	total snp	320457	296684	352965	390869	199633	373028	248722	260700	342881	303714	174563	213929	297982	338153	424617	304663	280869	520795	359830	328667	6333721
	exonic	10229	11175	14443	9933	7937	15168	11828	12059	12217	9643	7504	10395	14599	11655	12443	19959	10075	21369	10584	11145	244360
	synonymous	4297	4750	5922	4153	3602	6104	4944	5242	5075	4233	3270	4830	6070	4760	4782	7432	4512	8429	4404	4799	101610
	nonsynonymous	5744	6232	8302	5571	4211	8818	6733	6626	6889	5231	4103	5435	8338	6716	7388	12286	5376	12614	5971	6127	138711
	nonsyn/syn ratio	1.33675	1.312	1.40189	1.34144	1.16907	1.44463	1.36185	1.26402	1.35744	1.23577	1.25474	1.12526	1.37364	1.41092	1.54496	1.65312	1.19149	1.4965	1.35581	1.27672	1.36513
	stopgain	155	174	220	183	105	230	141	168	227	152	109	114	174	167	251	241	164	312	191	191	3669
	stoploss	28	21	20	25	15	28	22	23	30	27	16	17	25	23	26	29	24	30	21	34	484
	intronic	19035	25183	25874	25373	18879	31633	24114	28531	27320	22320	16706	19955	30755	23339	26795	27503	21282	38327	23601	25015	501540
	intergenic	259862	219735	269864	316238	141827	277000	174293	174722	259958	237175	122307	150203	201543	265327	343904	209930	214285	397073	287290	254079	4776615
	splicing	59	69	90	75	57	103	67	64	77	65	44	59	80	69	105	92	70	128	82	58	1513
	UTR5	2875	4576	4269	4387	3413	5580	5275	5760	4958	3643	3306	3918	5465	5013	4760	5164	3796	7405	3783	4467	91813
	UTR3	4008	4792	6082	5297	3851	5963	4888	5799	5178	4259	3311	4198	6470	4857	4476	5674	3840	7748	4716	4743	100150
	upstream	13693	17257	17641	16210	13650	20313	15852	18898	18485	14835	12111	13743	21602	15083	17344	19445	15000	26332	16333	16335	340162
	downstream	10696	13897	14702	13356	10019	17268	12405	14867	14688	11774	9274	11458	17468	12810	14790	16896	12521	22413	13441	12825	277568
InDel	total indel	123246	116882	148639	140684	87291	154279	109661	110637	132418	116460	68560	91513	130305	131813	175236	136663	114232	213208	137025	127045	2565797
	exonic	2464	2286	4233	1806	1531	4417	3364	2703	2802	1910	1519	2510	3734	3341	3675	7762	2166	5792	2386	2313	62714
	frameshift deletion	421	481	1000	464	382	944	816	628	553	408	265	389	819	727	924	1963	410	1344	506	464	13908
	frameshift insertion	73	139	152	105	78	139	106	127	130	117	91	112	147	109	138	169	90	191	139	124	2476
	frameshift substitution	72	69	101	56	48	123	66	74	95	69	45	74	75	78	67	125	66	126	66	62	1557
	nonframeshift deletion	122	155	153	143	105	224	173	178	195	128	108	133	180	138	163	239	189	228	117	152	3223
	nonframeshift insertion	104	114	110	106	91	144	136	128	132	109	109	145	158	143	116	182	134	209	101	131	2602
	nonframeshift substitution	1455	1079	2071	699	669	2240	1609	1250	1399	887	751	1474	1841	1683	1712	3634	1085	2851	1141	1122	30652
	stopgain	18	30	44	30	16	58	39	29	25	19	18	23	44	30	36	76	17	53	26	27	658
	stoploss	4	5	4	2	2	6	3	4	6	3	0	4	5	5	9	3	0	6	4	2	77
	intronic	8693	10710	12284	10082	8281	14021	10960	12269	12171	9754	7059	9590	13086	10337	12240	12370	9420	17089	10028	10280	220724
	intergenic	95198	81657	107791	108592	60530	109417	73830	70900	94447	86639	44950	61371	85257	97515	137048	89163	83309	155260	104926	93488	1841288
	splicing	33	33	41	30	17	37	31	42	37	27	24	23	46	25	32	48	31	50	38	34	679
	UTR5	1631	2662	2395	2201	1789	2940	3153	3000	2683	1981	1731	2238	3078	2712	2602	2947	2257	4034	2030	2510	50574
	UTR3	2070	2261	3103	2408	1741	2748	2289	2691	2334	1921	1532	2202	2971	2234	1996	2671	1916	3589	2131	2195	47003
	upstream	7545	9911	10732	9002	7872	11551	9456	10993	10228	8180	6827	7571	12677	8707	10091	12390	8644	15516	8841	9496	196230
	downstream	5612	7362	8060	6563	5530	9148	6578	8039	7716	6048	4918	6008	9456	6942	7552	9312	6489	11878	6645	6729	146585
