## Supplemental Table S3 for "Resequencing 250 soybean accessions: new insights into genes associated with agronomic traits and genetic networks"

### Sheet: Sheet1
Table S3. The ancestry proportion estimates for each accession
ID	Green	Red	Yellow	Blue	Het Rate	Origin	Type	Group
S1	0	1	0	0	0.0883914	NEC	cultivar	Group2
S10	0.025044	0.626474	0	0.348481	0.0905897	NEC	cultivar	Group1
S100	0	0.883339	0.116661	0	0.0884063	NEC	landrace	Group1
S101	0	0.928918	0.071082	0	0.0864094	NEC	cultivar	Group2
S102	0	0.968689	0.031311	0	0.0929493	NEC	cultivar	Group2
S103	0	1	0	0	0.0892739	NEC	cultivar	Group2
S104	0	0.678744	0.193141	0.128115	0.083754	NEC	landrace	Group2
S105	0.138328	0.735842	0.12583	0	0.0825175	NEC	landrace	Group2
S106	0	0.759082	0.174738	0.06618	0.102735	NEC	landrace	Group2
S107	0	0.712503	0.287497	0	0.0893284	NEC	landrace	Group1
S108	0	1	0	0	0.0959703	NWC	cultivar	Group1
S109	0	0.814678	0.185322	0	0.0917103	EUR	cultivar	Group1
S11	0	0.761169	0.19156	0.047271	0.0872903	NEC	cultivar	Group2
S110	0.155501	0.844499	0	0	0.0949821	NEC	landrace	Group1
S111	0	1	0	0	0.0924122	NEC	cultivar	Group1
S112	0.133478	0.650069	0.216453	0	0.0886385	EUR	cultivar	Group1
S113	0.115398	0.243118	0.449022	0.192462	0.0887245	NAM	cultivar	Group2
S114	0.370924	0.074361	0.554714	0	0.0950773	NAM	cultivar	Group2
S115	0.151453	0.699108	0.149439	0	0.0876376	NAM	cultivar	Group2
S116	0	0	1	0	0.0915823	NAM	cultivar	Group4
S117	0	0	1	0	0.0893408	NAM	cultivar	Group4
S118	0	0	1	0	0.090264	NAM	cultivar	Group4
S119	0	0.665868	0.334132	0	0.0880478	NEC	landrace	Group4
S12	0	0.852366	0.147634	0	0.0913636	NEC	cultivar	Group2
S120	0.191268	0.654584	0.154148	0	0.0857486	NEC	landrace	Group1
S121	0.268606	0.537274	0.19412	0	0.091377	NEC	landrace	Group1
S122	0.356629	0.498988	0.139521	0.004862	0.0901299	EUR	cultivar	Group3
S123	0.339392	0.588418	0.07219	0	0.0837423	NEC	landrace	Group1
S124	0.069349	0.458219	0.466142	0.006289	0.10298	NEC	cultivar	Group4
S125	0	0.713598	0.286402	0	0.0898232	NEC	landrace	Group4
S126	0.126468	0.873532	0	0	0.0912515	NEC	cultivar	Group1
S127	0	1	0	0	0.0857989	NEC	landrace	Group1
S128	0	0.90472	0.09528	0	0.085205	NEC	cultivar	Group2
S129	0	0.407414	0.480517	0.112069	0.0909951	NEC	cultivar	Group4
S13	0	0.851123	0.148877	0	0.0915862	NEC	cultivar	Group2
S130	0	0.829517	0.170483	0	0.0875084	NEC	cultivar	Group2
S131	1	0	0	0	0.0976552	NEC	landrace	Group1
S132	0	0.923332	0.06314	0.013528	0.085691	NEC	cultivar	Group2
S133	0.025073	0.832276	0.050738	0.091913	0.0884128	NEC	cultivar	Group2
S134	0.270353	0.709744	0.019903	0	0.0955016	NEC	cultivar	Group2
S135	0	0.853378	0.146622	0	0.089285	NEC	cultivar	Group2
S136	1	0	0	0	0.0997835	NEC	landrace	Group1
S137	0.251215	0.597635	0.081432	0.069718	0.0935996	EUR	cultivar	Group1
S138	0.023953	0.453219	0.522828	0	0.0824001	NAM	cultivar	Group4
S139	0.171583	0.262385	0.382429	0.183603	0.0889107	NAM	cultivar	Group2
S14	0	0.874008	0.125992	0	0.0940118	NEC	cultivar	Group2
S140	0	0.522375	0.412238	0.065387	0.0790137	NAM	cultivar	Group4
S141	0.04281	0.584441	0.265739	0.10701	0.0896447	NAM	cultivar	Group2
S142	0	1	0	0	0.0894216	NEC	cultivar	Group1
S143	0	0	1	0	0.0895556	NAM	cultivar	Group4
S144	0	0	1	0	0.0866371	NAM	cultivar	Group4
S145	0	0	1	0	0.0862837	NAM	cultivar	Group4
S146	0	0	1	0	0.089276	NAM	cultivar	Group4
S147	0	0	1	0	0.0864337	NAM	cultivar	Group4
S148	0	0	1	0	0.0874913	NAM	cultivar	Group4
S149	0	0	1	0	0.089715	NAM	cultivar	Group4
S15	0	0.70526	0.294739	0	0.0916439	NEC	cultivar	Group2
S150	0	0	1	0	0.0890118	NAM	cultivar	Group4
S151	0	0	1	0	0.089748	NAM	cultivar	Group4
S152	0	0	1	0	0.0890651	NAM	cultivar	Group4
S153	0	0	1	0	0.0883722	NAM	cultivar	Group4
S154	0	0	1	0	0.0892866	NAM	cultivar	Group4
S155	0	0	1	0	0.0886152	NAM	cultivar	Group4
S156	0	0	1	0	0.0864738	NAM	cultivar	Group4
S157	0.209764	0.043952	0.746284	0	0.0946339	NAM	cultivar	Group4
S158	0.327988	0.209375	0.391068	0.071568	0.0834409	NAM	cultivar	Group2
S159	0	0	1	0	0.0849633	NAM	cultivar	Group4
S16	0	0.471625	0.528375	0	0.0915549	NEC	cultivar	Group4
S160	0	0	1	0	0.0902437	NAM	cultivar	Group4
S161	0	0	1	0	0.0879927	NAM	cultivar	Group4
S162	0.30571	0.560118	0.011242	0.12293	0.0909529	NAM	cultivar	Group1
S163	0.262758	0.491799	0.245442	0	0.0815917	NAM	cultivar	Group2
S164	0	0.527036	0.380152	0.092812	0.0820693	NAM	cultivar	Group4
S165	0	0.472091	0	0.527908	0.0991702	NEC	cultivar	Group1
S166	0.000736	0.861306	0.119722	0.018237	0.101927	NEC	cultivar	Group1
S167	0	0	1	0	0.0927578	NAM	cultivar	Group4
S168	0	0	1	0	0.0870118	NAM	cultivar	Group4
S169	0.63625	0.240627	0.098979	0.024144	0.108698	NWC	landrace	Group1
S17	0	0.904006	0.095994	0	0.0929876	NEC	cultivar	Group2
S170	0.119912	0.704124	0.175964	0	0.0932278	NEC	landrace	Group1
S171	0	0.854229	0.145771	0	0.0887721	NEC	cultivar	Group1
S172	0.046825	0	0.953175	0	0.0858331	NAM	cultivar	Group4
S173	0	0	1	0	0.0892907	NAM	cultivar	Group4
S174	0	0	1	0	0.0870068	NAM	cultivar	Group4
S175	0	0	1	0	0.0892718	NAM	cultivar	Group4
S176	0	0	1	0	0.0889297	NAM	cultivar	Group4
S177	0.253159	0.569349	0.177493	0	0.0656584	EUR	cultivar	Group2
S178	0.05004	0.94996	0	0	0.103668	NEC	cultivar	Group1
S179	0	1	0	0	0.0918128	NEC	landrace	Group1
S18	0	0.877707	0.122293	0	0.0866782	NEC	cultivar	Group2
S180	0.887221	0	0.083974	0.028805	0.127115	NAM	cultivar	Group1
S181	0	0.010325	0.989675	0	0.104371	NAM	cultivar	Group4
S182	0	0	1	0	0.0870889	NAM	cultivar	Group4
S183	0	0	1	0	0.089967	NAM	cultivar	Group4
S184	0	0	1	0	0.0899442	NAM	cultivar	Group4
S185	0	0	1	0	0.0877717	NAM	cultivar	Group4
S186	0.328651	0.386855	0.284493	0	0.0783615	NEC	cultivar	Group2
S187	0.173949	0.493633	0.332418	0	0.0946254	NAM	cultivar	Group2
S188	0	0.005159	0.994841	0	0.10176	NAM	cultivar	Group4
S189	0.012952	0.113681	0.812024	0.061342	0.148582	NAM	cultivar	Group4
S19	0	0.760027	0.239973	0	0.0894804	NEC	cultivar	Group2
S190	0	0	1	0	0.0866213	NAM	cultivar	Group4
S191	0	0	1	0	0.0895065	NAM	cultivar	Group4
S192	0	0	1	0	0.0893438	NAM	cultivar	Group4
S193	0	0	1	0	0.0903837	NAM	cultivar	Group4
S194	0	0	1	0	0.0925227	NAM	cultivar	Group4
S195	0	0	1	0	0.089443	NAM	cultivar	Group4
S196	0	0	1	0	0.0880402	NAM	cultivar	Group4
S197	0.039709	0.850399	0.109892	0	0.0869465	NEC	landrace	Group1
S198	0.057408	0.933017	0	0.009576	0.0915542	NEC	cultivar	Group1
S199	0.075074	0.920223	0	0.004702	0.0972911	NEC	landrace	Group1
S2	0	0.973553	0.026447	0	0.0911375	NEC	cultivar	Group2
S20	0	0.896679	0.103321	0	0.0903955	NEC	cultivar	Group1
S200	0	0.868896	0.131104	0	0.0965152	NEC	cultivar	Group2
S201	0	0.962497	0	0.037503	0.0933128	NWC	cultivar	Group1
S202	0.572051	0.313696	0.090727	0.023527	0.0919621	NWC	landrace	Group1
S203	0	0	1	0	0.0893143	NAM	cultivar	Group4
S204	0.079412	0.888449	0.03214	0	0.0967349	NAM	cultivar	Group1
S205	0	0	1	0	0.0865259	NAM	cultivar	Group4
S206	0	0	1	0	0.088725	NAM	cultivar	Group4
S207	0.220045	0.662938	0.042244	0.074772	0.0926778	NEC	landrace	Group1
S208	0.226734	0.519215	0.053221	0.20083	0.0842424	NAM	cultivar	Group1
S209	0.438782	0	0.561218	0	0.091437	NAM	cultivar	Group2
S21	0	0.766953	0.233047	0	0.0875615	NEC	cultivar	Group2
S210	0	0	1	0	0.0884977	NAM	cultivar	Group4
S211	0.375144	0.524101	0	0.100755	0.0794196	NAM	cultivar	Group1
S212	0	0	1	0	0.0894635	NAM	cultivar	Group4
S213	0	0	1	0	0.0898256	NAM	cultivar	Group4
S214	0.618084	0.260033	2e-06	0.121881	0.337755	NEC	landrace	Group1
S215	0	0.194912	0.805088	0	0.091018	NWC	landrace	Group4
S216	0.180284	0.435216	0.341709	0.042792	0.0771448	NAM	cultivar	Group2
S217	0	0	1	0	0.0881885	NAM	cultivar	Group4
S218	0.281911	0.431064	0.241698	0.045327	0.10262	NEC	landrace	Group1
S219	0	0.400296	0.580941	0.018762	0.0849385	NAM	cultivar	Group4
S22	0	0.763733	0.236252	1.5e-05	0.0910666	NEC	cultivar	Group2
S220	0	0	1	0	0.0875081	NAM	cultivar	Group4
S221	0	0	1	0	0.0889689	NAM	cultivar	Group4
S222	0	0	1	0	0.0891375	NAM	cultivar	Group4
S223	0	0	1	0	0.0956315	NAM	cultivar	Group4
S224	0.40267	0.530712	0.062526	0.004092	0.0848045	NEC	cultivar	Group1
S225	1	0	0	0	0.109087	NEC	landrace	Group1
S226	0.052261	0.630637	0.094157	0.222945	0.088024	NEC	landrace	Group1
S227	0.206724	0.787901	0	0.005375	0.0995438	NEC	landrace	Group1
S228	0.327671	0.630903	0.04137	5.5e-05	0.0823233	NEC	landrace	Group1
S229	0.029901	0.89061	0.079489	0	0.0814301	NEC	cultivar	Group1
S23	0	0.825512	0.174488	0	0.0957665	NEC	cultivar	Group2
S230	0.131284	0.237173	0.631543	0	0.0815879	NAM	cultivar	Group4
S231	0.308691	0.372334	0.318976	0	0.0970194	NAM	cultivar	Group2
S232	0.287945	0.616111	0.067786	0.028158	0.0960288	NEC	cultivar	Group2
S233	0.417116	0.541063	0.04182	0	0.0949505	NEC	landrace	Group1
S234	0.156394	0.843605	0	0	0.0914185	NEC	cultivar	Group1
S235	0.536234	0.328259	0.05281	0.082697	0.0818999	NWC	landrace	Group1
S236	0.055975	0.625454	0.096817	0.221755	0.0929498	NWC	landrace	Group1
S237	0.241694	0.679319	0	0.078986	0.0868333	NEC	landrace	Group1
S238	0.400575	0.381945	0.116996	0.100484	0.0892741	NEC	landrace	Group1
S239	0.261916	0.381149	0.173047	0.183888	0.0925876	NEC	landrace	Group1
S24	0	0.818622	0.162708	0.01867	0.0961647	NEC	cultivar	Group2
S240	0.117882	0.651977	0.074604	0.155538	0.0928825	NEC	cultivar	Group1
S241	0.130873	0.772733	0	0.096394	0.0838747	NEC	cultivar	Group1
S242	0.428138	0.571862	0	0	0.097275	NEC	cultivar	Group1
S243	0.198096	0.757047	0.044803	5.4e-05	0.091819	NEC	landrace	Group1
S244	0.085318	0.887057	0.027625	0	0.101492	NEC	cultivar	Group1
S247	0	0	1	0	0.0907874	NAM	cultivar	Group4
S249	0.027216	0.972762	0	2.1e-05	0.0857092	NEC	cultivar	Group1
S25	0	0.828714	0.171286	0	0.0884527	NEC	cultivar	Group2
S256	0	0.999339	0	0.000661	0.0915924	NEC	cultivar	Group1
S257	0.650552	0.221805	0.127643	0	0.0971509	NEC	landrace	Group1
S258	0.227623	0.149042	0.568891	0.054444	0.0912217	NAM	cultivar	Group4
S259	0.354578	0.568867	0.064705	0.01185	0.0718308	NEC	landrace	Group2
S26	0	0.275234	0.224882	0.499884	0.0874085	NEC	cultivar	Group3
S27	0.001013	0.424617	0.117756	0.456614	0.288318	NEC	cultivar	Group3
S28	0	0	0	1	0.0922419	EUR	cultivar	Group3
S29	0	0	0	1	0.122039	EUR	cultivar	Group3
S3	0	0.195579	0	0.804421	0.0913147	NEC	landrace	Group1
S30	0	0	0	1	0.093606	EUR	cultivar	Group3
S31	0	0	0	1	0.0949809	EUR	cultivar	Group3
S32	0	0	0	1	0.0952485	EUR	cultivar	Group3
S33	0	0.079035	0.461487	0.459478	0.0964629	EUR	cultivar	Group3
S34	0	0	0	1	0.0964467	EUR	cultivar	Group3
S35	0	0	0	1	0.092929	EUR	cultivar	Group3
S36	0	0	0	1	0.0957345	EUR	cultivar	Group3
S37	0.101798	0	0.184407	0.713795	0.091768	EUR	cultivar	Group3
S38	0	0	0	1	0.108739	EUR	cultivar	Group3
S39	0	0	0	1	0.0961985	EUR	cultivar	Group3
S4	0.115343	0.521573	0.312273	0.050811	0.0901885	NEC	landrace	Group2
S40	0	0	0	1	0.0953713	EUR	cultivar	Group3
S41	0	0	0	1	0.0965106	EUR	cultivar	Group3
S42	0	0	0	1	0.0942521	EUR	cultivar	Group3
S43	0	0	0	1	0.0924886	EUR	cultivar	Group3
S44	0	0	0	1	0.0925626	EUR	cultivar	Group3
S45	0.137316	0.292949	0.055572	0.514163	0.0859346	NAM	cultivar	Group1
S46	0.593018	0	0.278268	0.128715	0.09307	NAM	cultivar	Group3
S47	0.228511	0.030958	0.428331	0.312201	0.280613	NAM	cultivar	Group3
S48	0	1	0	0	0.0962317	NEC	landrace	Group1
S49	0.955896	0	0.044104	0	0.108477	NEC	landrace	Group1
S5	0	0.522501	0.477499	0	0.0881948	NEC	cultivar	Group4
S50	0.583113	0.168222	0.05268	0.195984	0.0930717	NEC	landrace	Group1
S51	0	0.62444	0.37556	0	0.0924674	NEC	cultivar	Group2
S52	0	0.952404	0.047596	0	0.0901633	NEC	landrace	Group2
S53	0	0.958585	0.041415	0	0.0942894	NEC	cultivar	Group2
S54	0.53276	0.46724	0	0	0.0900431	NEC	landrace	Group1
S55	0.932576	0.067424	0	0	0.0996162	NEC	landrace	Group1
S56	0.442382	0.435992	0.062739	0.058887	0.125282	NEC	landrace	Group1
S57	0	0.649228	0.350772	0	0.0935522	NEC	cultivar	Group4
S58	0	1	0	0	0.0890228	NEC	cultivar	Group2
S59	0	0.847354	0.152646	0	0.0827939	NEC	cultivar	Group2
S6	0	0.858761	0.141239	0	0.0868063	NEC	cultivar	Group2
S60	0	0.770999	0.229001	0	0.094548	NEC	cultivar	Group1
S61	0	0.90071	0.09929	0	0.0870054	NEC	cultivar	Group2
S62	0	0.90071	0.09929	0	0.0874694	NEC	cultivar	Group2
S63	0	0.835931	0.164069	0	0.0919401	NEC	cultivar	Group2
S64	0	1	0	0	0.0955122	NEC	cultivar	Group1
S65	0	0.846829	0.153171	0	0.133481	NEC	cultivar	Group4
S66	0	0.709068	0.290932	0	0.0920221	NEC	cultivar	Group4
S67	0	0.635962	0.208948	0.15509	0.0875868	NEC	cultivar	Group2
S68	0.016927	0.764762	0.16363	0.054681	0.0845498	NEC	cultivar	Group2
S69	0	0.895001	0.104999	0	0.0939962	NEC	landrace	Group2
S7	0	0.857022	0.142978	0	0.0875278	NEC	cultivar	Group2
S70	0	0.856517	0.143483	0	0.0817442	NEC	cultivar	Group2
S71	0.13351	0.701541	0.164949	0	0.0697475	NEC	cultivar	Group2
S72	0	0.839748	0.160252	0	0.0874556	NEC	cultivar	Group2
S73	0	0	0	1	0.0933552	EUR	cultivar	Group3
S74	0	0	0	1	0.0935312	EUR	cultivar	Group3
S75	0	0.92212	0.07788	0	0.0946175	NEC	cultivar	Group2
S76	0.511789	0.264701	0.12526	0.09825	0.101733	EUR	cultivar	Group1
S77	0.398474	0.34857	0.195734	0.057222	0.0989245	EUR	cultivar	Group3
S78	0.005146	0.281732	0.313181	0.399941	0.217981	NAM	cultivar	Group3
S79	0.116077	0.300108	0.439284	0.14453	0.0910182	NAM	cultivar	Group2
S8	0	0.797339	0.202661	0	0.0922027	NEC	cultivar	Group2
S80	0	0.796447	0.153934	0.049619	0.0837916	NEC	cultivar	Group2
S81	0.300494	0.352651	0.346855	0	0.0887088	NAM	cultivar	Group2
S82	0.061435	0.371887	0.286798	0.27988	0.0818773	NAM	cultivar	Group3
S83	0.301687	0	0.399327	0.298986	0.089378	NAM	cultivar	Group3
S84	0	0.179223	0.315869	0.504909	0.0991137	NAM	cultivar	Group3
S85	0.085039	0.248478	0.666482	0	0.0883565	NAM	cultivar	Group4
S86	0	0	1	0	0.0867945	NAM	cultivar	Group4
S87	0	0	1	0	0.0821355	NAM	cultivar	Group4
S88	0	0	1	0	0.0860327	NAM	cultivar	Group4
S89	0	0	1	0	0.0886839	NAM	cultivar	Group4
S9	0.008956	0.893162	0.097882	0	0.0915909	NEC	cultivar	Group2
S90	0	0.673794	0.326206	0	0.0928132	NEC	cultivar	Group4
S91	0.125979	0.874021	0	0	0.0914875	NEC	cultivar	Group1
S92	0	0.983796	0	0.016204	0.0919404	NEC	cultivar	Group1
S93	0	0.962675	0.037317	8e-06	0.0887008	NEC	landrace	Group2
S94	0.048508	0.951492	0	0	0.0912581	NEC	landrace	Group1
S95	0.220752	0.456758	0.19601	0.12648	0.0909499	NEC	landrace	Group2
S96	0.053697	0.889387	0	0.056916	0.0917366	NEC	cultivar	Group1
S97	0	0.970685	0.029315	0	0.0905798	NEC	cultivar	Group2
S98	0.060541	0.939459	0	0	0.0907115	NEC	cultivar	Group1
S99	0.219365	0.683571	0.085228	0.011836	0.0892162	NEC	landrace	Group2
