## Supplemental Table S4 for "Resequencing 250 soybean accessions: new insights into genes associated with agronomic traits and genetic networks"

### Sheet: select.regions.merge2
Table S4. Putative regions experiencing selective sweeps
Chr	Start	End	Length(Kb)	Method
1	2370000	2530000	160	Tajima'D vs. π
1	8440000	8550000	110	Tajima'D vs. π
1	11700000	11800000	100	Tajima'D vs. π
1	12340000	12450000	110	Tajima'D vs. π
1	49650000	49750000	100	Tajima'D vs. π
1	51960000	52170000	210	Tajima'D vs. π
1	52390000	52510000	120	Tajima'D vs. π
1	53150000	53300000	150	Tajima'D vs. π
1	53890000	54450000	560	Tajima'D vs. π
10	7860000	7960000	100	Tajima'D vs. π
10	30660000	30760000	100	Tajima'D vs. π
10	32420000	32530000	110	Tajima'D vs. π
10	34110000	34550000	440	Tajima'D vs. π
10	41060000	41160000	100	Tajima'D vs. π
10	42280000	42470000	190	Tajima'D vs. π
10	43200000	43370000	170	Tajima'D vs. π
10	43640000	44270000	630	Tajima'D vs. π
10	44510000	44640000	130	Tajima'D vs. π
10	45310000	45630000	320	Tajima'D vs. π
10	45950000	46220000	270	Tajima'D vs. π
10	47490000	47660000	170	Tajima'D vs. π
11	3450000	3570000	120	Tajima'D vs. π
11	3910000	4100000	190	Tajima'D vs. π
11	5340000	5550000	210	Tajima'D vs. π
11	6990000	7110000	120	Tajima'D vs. π
11	8620000	8880000	260	Tajima'D vs. π
11	9470000	9580000	110	Tajima'D vs. π
11	10030000	10980000	950	Tajima'D vs. π
11	21080000	21250000	170	Tajima'D vs. π
11	22680000	22860000	180	Tajima'D vs. π
11	25590000	25840000	250	Tajima'D vs. π
11	26830000	26980000	150	Tajima'D vs. π
11	28370000	28520000	150	Tajima'D vs. π
11	30800000	30950000	150	Tajima'D vs. π
11	31280000	31460000	180	Tajima'D vs. π
11	32160000	32270000	110	Tajima'D vs. π
11	32980000	33120000	140	Tajima'D vs. π
12	2410000	2510000	100	Tajima'D vs. π
12	3680000	3780000	100	Tajima'D vs. π
12	4730000	4830000	100	Tajima'D vs. π
12	5770000	5900000	130	Tajima'D vs. π
12	6530000	6640000	110	Tajima'D vs. π
12	7630000	7780000	150	Tajima'D vs. π
12	12970000	13090000	120	Tajima'D vs. π
12	18600000	18900000	300	Tajima'D vs. π
12	19190000	19940000	750	Tajima'D vs. π
12	31860000	32110000	250	Tajima'D vs. π
12	33630000	34060000	430	Tajima'D vs. π
12	36000000	36120000	120	Tajima'D vs. π
12	36740000	36910000	170	Tajima'D vs. π
12	37400000	37930000	530	Tajima'D vs. π
13	19620000	20100000	480	Tajima'D vs. π
13	21290000	21390000	100	Tajima'D vs. π
13	22700000	23050000	350	Tajima'D vs. π
13	24270000	24470000	200	Tajima'D vs. π
13	25380000	25840000	460	Tajima'D vs. π
13	26400000	26710000	310	Tajima'D vs. π
13	35040000	35240000	200	Tajima'D vs. π
13	43550000	43940000	390	Tajima'D vs. π
13	44490000	44600000	110	Tajima'D vs. π
13	45100000	45830000	730	Tajima'D vs. π
14	19860000	19960000	100	Tajima'D vs. π
14	27440000	27560000	120	Tajima'D vs. π
14	29360000	29460000	100	Tajima'D vs. π
14	40550000	40650000	100	Tajima'D vs. π
14	44140000	44420000	280	Tajima'D vs. π
15	210000	570000	360	Tajima'D vs. π
15	1060000	1220000	160	Tajima'D vs. π
15	6250000	6360000	110	Tajima'D vs. π
16	450000	630000	180	Tajima'D vs. π
16	2560000	2670000	110	Tajima'D vs. π
17	850000	2150000	1300	Tajima'D vs. π
17	2780000	3020000	240	Tajima'D vs. π
17	3500000	3610000	110	Tajima'D vs. π
17	5150000	5260000	110	Tajima'D vs. π
17	5950000	6320000	370	Tajima'D vs. π
17	9940000	10990000	1050	Tajima'D vs. π
17	13480000	13590000	110	Tajima'D vs. π
18	4280000	4460000	180	Tajima'D vs. π
18	46370000	46510000	140	Tajima'D vs. π
19	950000	1050000	100	Tajima'D vs. π
19	1860000	1980000	120	Tajima'D vs. π
19	6430000	6590000	160	Tajima'D vs. π
19	39150000	39310000	160	Tajima'D vs. π
19	42390000	42830000	440	Tajima'D vs. π
19	43450000	44360000	910	Tajima'D vs. π
2	1970000	2140000	170	Tajima'D vs. π
2	12970000	13660000	690	Tajima'D vs. π
2	15070000	15450000	380	Tajima'D vs. π
2	28410000	28590000	180	Tajima'D vs. π
2	28890000	29030000	140	Tajima'D vs. π
2	40160000	40280000	120	Tajima'D vs. π
2	45350000	45450000	100	Tajima'D vs. π
2	46070000	46250000	180	Tajima'D vs. π
2	46780000	46880000	100	Tajima'D vs. π
20	5000000	5100000	100	Tajima'D vs. π
20	6770000	6870000	100	Tajima'D vs. π
20	7860000	7970000	110	Tajima'D vs. π
20	8670000	9050000	380	Tajima'D vs. π
20	11270000	11390000	120	Tajima'D vs. π
20	32250000	32350000	100	Tajima'D vs. π
20	33160000	33260000	100	Tajima'D vs. π
20	33780000	33880000	100	Tajima'D vs. π
20	40230000	40380000	150	Tajima'D vs. π
3	32170000	32330000	160	Tajima'D vs. π
3	40320000	40500000	180	Tajima'D vs. π
3	41840000	41970000	130	Tajima'D vs. π
4	220000	320000	100	Tajima'D vs. π
4	590000	960000	370	Tajima'D vs. π
4	1650000	1800000	150	Tajima'D vs. π
4	3020000	3130000	110	Tajima'D vs. π
4	5370000	6250000	880	Tajima'D vs. π
4	11550000	11660000	110	Tajima'D vs. π
4	48760000	48900000	140	Tajima'D vs. π
5	650000	800000	150	Tajima'D vs. π
5	6340000	7130000	790	Tajima'D vs. π
5	8590000	8690000	100	Tajima'D vs. π
5	9230000	10040000	810	Tajima'D vs. π
5	25930000	26040000	110	Tajima'D vs. π
5	32480000	32800000	320	Tajima'D vs. π
5	42100000	42220000	120	Tajima'D vs. π
6	1640000	1750000	110	Tajima'D vs. π
6	3840000	3960000	120	Tajima'D vs. π
6	5430000	5530000	100	Tajima'D vs. π
6	9460000	9590000	130	Tajima'D vs. π
6	10300000	10650000	350	Tajima'D vs. π
6	11200000	11650000	450	Tajima'D vs. π
7	4290000	4400000	110	Tajima'D vs. π
7	14710000	14820000	110	Tajima'D vs. π
7	38850000	38970000	120	Tajima'D vs. π
7	40210000	40510000	300	Tajima'D vs. π
7	41150000	42040000	890	Tajima'D vs. π
7	43200000	43610000	410	Tajima'D vs. π
7	43900000	44340000	440	Tajima'D vs. π
8	980000	1160000	180	Tajima'D vs. π
8	3880000	4140000	260	Tajima'D vs. π
8	4480000	4590000	110	Tajima'D vs. π
8	5550000	6010000	460	Tajima'D vs. π
8	6430000	6530000	100	Tajima'D vs. π
8	6870000	7370000	500	Tajima'D vs. π
8	8610000	8710000	100	Tajima'D vs. π
8	15230000	15470000	240	Tajima'D vs. π
8	16270000	16440000	170	Tajima'D vs. π
8	16940000	17050000	110	Tajima'D vs. π
8	45560000	45720000	160	Tajima'D vs. π
8	47130000	47300000	170	Tajima'D vs. π
9	33360000	33500000	140	Tajima'D vs. π
9	42730000	42830000	100	Tajima'D vs. π
1	160000	340000	180	Fst vs. π ratio
1	6620000	7090000	470	Fst vs. π ratio
1	7350000	9390000	2040	Fst vs. π ratio
1	10730000	10920000	190	Fst vs. π ratio
1	32930000	34210000	1280	Fst vs. π ratio
1	35710000	35900000	190	Fst vs. π ratio
1	48670000	48790000	120	Fst vs. π ratio
1	50030000	50310000	280	Fst vs. π ratio
1	51220000	51390000	170	Fst vs. π ratio
1	52390000	52510000	120	Fst vs. π ratio
1	52850000	53000000	150	Fst vs. π ratio
1	53890000	54470000	580	Fst vs. π ratio
1	56010000	56710000	700	Fst vs. π ratio
10	5910000	6090000	180	Fst vs. π ratio
10	6830000	8600000	1770	Fst vs. π ratio
10	8810000	9080000	270	Fst vs. π ratio
10	9510000	10020000	510	Fst vs. π ratio
10	29490000	29710000	220	Fst vs. π ratio
10	29950000	30940000	990	Fst vs. π ratio
10	34130000	34920000	790	Fst vs. π ratio
10	37070000	37170000	100	Fst vs. π ratio
10	41030000	41570000	540	Fst vs. π ratio
10	42150000	42390000	240	Fst vs. π ratio
10	43160000	44610000	1450	Fst vs. π ratio
10	47010000	47130000	120	Fst vs. π ratio
10	47430000	48130000	700	Fst vs. π ratio
10	49050000	49210000	160	Fst vs. π ratio
10	49910000	50110000	200	Fst vs. π ratio
10	51380000	51480000	100	Fst vs. π ratio
11	850000	1590000	740	Fst vs. π ratio
11	1970000	2110000	140	Fst vs. π ratio
11	3920000	4100000	180	Fst vs. π ratio
11	5350000	5590000	240	Fst vs. π ratio
11	6110000	6480000	370	Fst vs. π ratio
11	6730000	7140000	410	Fst vs. π ratio
11	8620000	8870000	250	Fst vs. π ratio
11	24490000	24980000	490	Fst vs. π ratio
11	31340000	31490000	150	Fst vs. π ratio
11	32890000	33010000	120	Fst vs. π ratio
11	33860000	34020000	160	Fst vs. π ratio
12	590000	710000	120	Fst vs. π ratio
12	3430000	3740000	310	Fst vs. π ratio
12	4540000	4660000	120	Fst vs. π ratio
12	5770000	5970000	200	Fst vs. π ratio
12	6530000	6670000	140	Fst vs. π ratio
12	8080000	8210000	130	Fst vs. π ratio
12	8510000	8700000	190	Fst vs. π ratio
12	36000000	36120000	120	Fst vs. π ratio
12	37210000	37940000	730	Fst vs. π ratio
12	38160000	38310000	150	Fst vs. π ratio
12	38560000	38680000	120	Fst vs. π ratio
13	2470000	2620000	150	Fst vs. π ratio
13	19470000	19590000	120	Fst vs. π ratio
13	24270000	24450000	180	Fst vs. π ratio
13	25090000	26510000	1420	Fst vs. π ratio
13	35280000	35820000	540	Fst vs. π ratio
13	36040000	36610000	570	Fst vs. π ratio
13	36830000	36980000	150	Fst vs. π ratio
13	38070000	38530000	460	Fst vs. π ratio
13	40240000	40610000	370	Fst vs. π ratio
13	41400000	41830000	430	Fst vs. π ratio
13	43210000	43980000	770	Fst vs. π ratio
13	44470000	45830000	1360	Fst vs. π ratio
14	4270000	4370000	100	Fst vs. π ratio
14	40550000	40650000	100	Fst vs. π ratio
14	44140000	44840000	700	Fst vs. π ratio
15	210000	570000	360	Fst vs. π ratio
15	1060000	1450000	390	Fst vs. π ratio
15	4560000	4860000	300	Fst vs. π ratio
15	11490000	11830000	340	Fst vs. π ratio
15	12140000	12480000	340	Fst vs. π ratio
15	16540000	16640000	100	Fst vs. π ratio
15	19150000	19260000	110	Fst vs. π ratio
15	47940000	48120000	180	Fst vs. π ratio
16	510000	610000	100	Fst vs. π ratio
16	2460000	2670000	210	Fst vs. π ratio
16	4340000	4850000	510	Fst vs. π ratio
16	7020000	7240000	220	Fst vs. π ratio
16	35930000	36270000	340	Fst vs. π ratio
17	150000	250000	100	Fst vs. π ratio
17	820000	2160000	1340	Fst vs. π ratio
17	2490000	3040000	550	Fst vs. π ratio
17	3500000	4400000	900	Fst vs. π ratio
17	4720000	4820000	100	Fst vs. π ratio
17	5050000	5280000	230	Fst vs. π ratio
17	5940000	6410000	470	Fst vs. π ratio
17	8340000	9050000	710	Fst vs. π ratio
17	10320000	10680000	360	Fst vs. π ratio
17	13490000	13770000	280	Fst vs. π ratio
17	37940000	38040000	100	Fst vs. π ratio
18	530000	700000	170	Fst vs. π ratio
18	3530000	3660000	130	Fst vs. π ratio
18	3880000	4850000	970	Fst vs. π ratio
18	10440000	10590000	150	Fst vs. π ratio
18	11440000	11600000	160	Fst vs. π ratio
18	11820000	12040000	220	Fst vs. π ratio
18	15360000	15570000	210	Fst vs. π ratio
18	15780000	16040000	260	Fst vs. π ratio
18	24330000	24510000	180	Fst vs. π ratio
18	39140000	39280000	140	Fst vs. π ratio
18	39730000	40350000	620	Fst vs. π ratio
18	40600000	40950000	350	Fst vs. π ratio
18	45470000	45710000	240	Fst vs. π ratio
18	46060000	46580000	520	Fst vs. π ratio
18	48900000	49000000	100	Fst vs. π ratio
18	53610000	53710000	100	Fst vs. π ratio
19	930000	1050000	120	Fst vs. π ratio
19	1850000	1980000	130	Fst vs. π ratio
19	2440000	3200000	760	Fst vs. π ratio
19	6440000	6590000	150	Fst vs. π ratio
19	29200000	29410000	210	Fst vs. π ratio
19	29640000	29960000	320	Fst vs. π ratio
19	37080000	37460000	380	Fst vs. π ratio
19	37790000	37890000	100	Fst vs. π ratio
19	44260000	44390000	130	Fst vs. π ratio
19	49600000	49870000	270	Fst vs. π ratio
19	50270000	50430000	160	Fst vs. π ratio
2	1960000	2180000	220	Fst vs. π ratio
2	2790000	2930000	140	Fst vs. π ratio
2	6050000	6230000	180	Fst vs. π ratio
2	12580000	13390000	810	Fst vs. π ratio
2	14020000	14170000	150	Fst vs. π ratio
2	15100000	15450000	350	Fst vs. π ratio
2	37980000	38380000	400	Fst vs. π ratio
2	40090000	40570000	480	Fst vs. π ratio
2	41860000	42080000	220	Fst vs. π ratio
2	44410000	44550000	140	Fst vs. π ratio
2	45340000	45450000	110	Fst vs. π ratio
2	46780000	47030000	250	Fst vs. π ratio
20	270000	420000	150	Fst vs. π ratio
20	880000	1030000	150	Fst vs. π ratio
20	2430000	2780000	350	Fst vs. π ratio
20	19400000	19540000	140	Fst vs. π ratio
20	28990000	29320000	330	Fst vs. π ratio
20	29620000	30720000	1100	Fst vs. π ratio
20	40780000	41130000	350	Fst vs. π ratio
20	47680000	47830000	150	Fst vs. π ratio
3	940000	1090000	150	Fst vs. π ratio
3	18340000	18850000	510	Fst vs. π ratio
3	27940000	28090000	150	Fst vs. π ratio
3	32170000	33510000	1340	Fst vs. π ratio
3	40740000	41340000	600	Fst vs. π ratio
4	310000	490000	180	Fst vs. π ratio
4	1700000	1910000	210	Fst vs. π ratio
4	3920000	4020000	100	Fst vs. π ratio
4	4480000	4580000	100	Fst vs. π ratio
4	4880000	4980000	100	Fst vs. π ratio
4	5370000	5820000	450	Fst vs. π ratio
4	6150000	6330000	180	Fst vs. π ratio
4	6720000	6820000	100	Fst vs. π ratio
4	7610000	7780000	170	Fst vs. π ratio
4	42640000	42770000	130	Fst vs. π ratio
4	43590000	44020000	430	Fst vs. π ratio
4	50470000	50690000	220	Fst vs. π ratio
4	51330000	51510000	180	Fst vs. π ratio
5	630000	900000	270	Fst vs. π ratio
5	3810000	4820000	1010	Fst vs. π ratio
5	33700000	33850000	150	Fst vs. π ratio
5	34120000	34260000	140	Fst vs. π ratio
5	36440000	36860000	420	Fst vs. π ratio
5	41990000	42220000	230	Fst vs. π ratio
6	4540000	4660000	120	Fst vs. π ratio
6	5390000	6030000	640	Fst vs. π ratio
6	8100000	8200000	100	Fst vs. π ratio
6	8510000	8810000	300	Fst vs. π ratio
6	10330000	11660000	1330	Fst vs. π ratio
6	12040000	12160000	120	Fst vs. π ratio
6	16780000	17180000	400	Fst vs. π ratio
6	20190000	20290000	100	Fst vs. π ratio
6	39020000	40290000	1270	Fst vs. π ratio
6	40890000	41100000	210	Fst vs. π ratio
6	42160000	42740000	580	Fst vs. π ratio
6	43020000	43880000	860	Fst vs. π ratio
6	44180000	44510000	330	Fst vs. π ratio
6	46050000	46210000	160	Fst vs. π ratio
7	3460000	4970000	1510	Fst vs. π ratio
7	6670000	6840000	170	Fst vs. π ratio
7	7430000	7640000	210	Fst vs. π ratio
7	16440000	16600000	160	Fst vs. π ratio
7	16850000	17090000	240	Fst vs. π ratio
7	38130000	38270000	140	Fst vs. π ratio
7	38620000	39100000	480	Fst vs. π ratio
7	40230000	40530000	300	Fst vs. π ratio
7	41150000	42240000	1090	Fst vs. π ratio
7	43000000	43830000	830	Fst vs. π ratio
7	44170000	44330000	160	Fst vs. π ratio
8	2580000	2750000	170	Fst vs. π ratio
8	4700000	4800000	100	Fst vs. π ratio
8	5350000	5470000	120	Fst vs. π ratio
8	5850000	5990000	140	Fst vs. π ratio
8	6700000	7640000	940	Fst vs. π ratio
8	8030000	9290000	1260	Fst vs. π ratio
8	11050000	14620000	3570	Fst vs. π ratio
8	14840000	15770000	930	Fst vs. π ratio
8	16030000	16490000	460	Fst vs. π ratio
8	16940000	17050000	110	Fst vs. π ratio
8	17280000	17720000	440	Fst vs. π ratio
8	17960000	18080000	120	Fst vs. π ratio
8	18890000	19000000	110	Fst vs. π ratio
8	19840000	20470000	630	Fst vs. π ratio
8	37690000	37850000	160	Fst vs. π ratio
8	38830000	40610000	1780	Fst vs. π ratio
8	41610000	42250000	640	Fst vs. π ratio
8	45600000	45960000	360	Fst vs. π ratio
8	47130000	47300000	170	Fst vs. π ratio
9	0	260000	260	Fst vs. π ratio
9	1000000	1100000	100	Fst vs. π ratio
9	2150000	2710000	560	Fst vs. π ratio
9	2980000	3240000	260	Fst vs. π ratio
9	3920000	4390000	470	Fst vs. π ratio
9	18710000	19060000	350	Fst vs. π ratio
9	20950000	21190000	240	Fst vs. π ratio
9	22250000	22400000	150	Fst vs. π ratio
9	24940000	25890000	950	Fst vs. π ratio
9	26350000	26990000	640	Fst vs. π ratio
9	27920000	28310000	390	Fst vs. π ratio
9	29530000	30100000	570	Fst vs. π ratio
9	32900000	33310000	410	Fst vs. π ratio
9	34610000	35010000	400	Fst vs. π ratio
9	35400000	35830000	430	Fst vs. π ratio
9	36270000	36700000	430	Fst vs. π ratio
9	41780000	41910000	130	Fst vs. π ratio
