## Supplemental Table S5 for "Resequencing 250 soybean accessions: new insights into genes associated with agronomic traits and genetic networks"

### Sheet: ROH.merge
Table S5. Summary of ROH regions in soybean variaties
ROH ID	Chr	Start	End	Length(Kb)	No. sample	Sample ID (Type)
1	1	55931833	56449220	517.388	8	S99(L),S127(L),S198(C),S75(C),S229(C),S233(L),S258(C),S237(L)
2	2	3163047	3517655	354.609	18	S153(C),S230(C),S217(C),S63(C),S8(C),S195(C),S220(C),S53(C),S117(C),S12(C),S160(C),S173(C),S183(C),S106(L),S244(C),S19(C),S171(C),S11(C)
3	2	15149755	15452358	302.604	1	S38(C)
4	2	47003756	47319971	316.216	1	S135(C)
5	2	47577678	47949947	372.27	5	S151(C),S161(C),S192(C),S205(C),S206(C)
6	3	39026658	39357046	330.389	1	S142(C)
7	3	40700371	41271633	571.263	43	S176(C),S223(C),S145(C),S60(C),S195(C),S96(C),S230(C),S159(C),S216(C),S170(L),S228(L),S99(L),S142(C),S19(C),S103(C),S25(C),S127(L),S179(L),S92(C),S2(C),S238(L),S156(C),S224(C),S221(C),S125(L),S11(C),S192(C),S132(C),S201(C),S140(C),S151(C),S190(C),S164(C),S259(L),S143(C),S117(C),S149(C),S191(C),S20(C),S203(C),S152(C),S82(C),S213(C)
8	3	42000891	42385589	384.699	7	S185(C),S146(C),S216(C),S238(L),S186(C),S93(L),S230(C)
9	3	43481354	43851848	370.495	2	S186(C),S128(C)
10	4	1146345	1606015	459.671	6	S131(L),S80(C),S179(L),S50(L),S55(L),S137(C)
11	4	5027720	5354806	327.087	1	S240(C)
12	4	48758820	49139471	380.652	2	S96(C),S240(C)
13	4	49173745	49647398	473.654	15	S95(L),S171(C),S115(C),S159(C),S229(C),S152(C),S177(C),S128(C),S185(C),S217(C),S211(C),S187(C),S256(C),S92(C),S164(C)
14	4	51635940	51941726	305.787	1	S169(L)
15	4	51982943	52387726	404.784	2	S186(C),S259(L)
16	5	7170	462120	454.951	5	S74(C),S30(C),S3(L),S238(L),S42(C)
17	5	1027612	1601071	573.46	2	S211(C),S3(L)
18	5	34078088	34605485	527.398	13	S176(C),S157(C),S22(C),S256(C),S124(C),S126(C),S170(L),S177(C),S244(C),S52(L),S58(C),S85(C),S198(C)
19	5	35430549	35851296	420.748	9	S142(C),S197(L),S127(L),S219(C),S111(C),S70(C),S238(L),S71(C),S177(C)
20	5	41369527	41791976	422.45	11	S113(C),S22(C),S133(C),S97(C),S132(C),S60(C),S75(C),S179(L),S119(L),S139(C),S129(C)
21	6	398232	855727	457.496	8	S221(C),S184(C),S156(C),S220(C),S259(L),S70(C),S172(C),S197(L)
22	6	3773647	4187453	413.807	5	S211(C),S184(C),S140(C),S96(C),S147(C)
23	6	4720491	5098186	377.696	2	S193(C),S145(C)
24	6	10842793	11382686	539.894	8	S118(C),S104(L),S174(C),S172(C),S65(C),S35(C),S79(C),S197(L)
25	7	1296036	1618316	322.281	5	S256(C),S93(L),S138(C),S170(L),S51(C)
26	7	42807819	43172408	364.59	6	S211(C),S28(C),S171(C),S87(C),S143(C),S95(L)
27	8	5996969	6297379	300.411	1	S179(L)
28	8	8509823	8993676	483.854	3	S209(C),S21(C),S31(C)
29	8	9319667	9625785	306.119	2	S103(C),S128(C)
30	8	10210294	10523858	313.565	1	S128(C)
31	8	12686179	13011484	325.306	1	S71(C)
32	8	13506215	13831134	324.92	29	S96(C),S201(C),S10(C),S104(L),S124(C),S13(C),S153(C),S154(C),S159(C),S161(C),S168(C),S174(C),S178(C),S183(C),S187(C),S206(C),S209(C),S226(L),S229(C),S247(C),S67(C),S71(C),S79(C),S90(C),S97(C),S42(C),S203(C),S89(C),S74(C)
33	8	14088038	14445432	357.395	3	S30(C),S135(C),S230(C)
34	8	18026306	18330461	304.156	1	S207(L)
35	8	46974198	47318994	344.797	1	S96(C)
36	9	1286582	1613051	326.47	14	S94(L),S170(L),S187(C),S101(C),S119(L),S115(C),S230(C),S52(L),S99(L),S130(C),S120(L),S96(C),S127(L),S93(L)
37	10	147825	1059073	911.249	32	S73(C),S224(C),S186(C),S110(L),S16(C),S208(C),S22(C),S99(L),S74(C),S50(L),S85(C),S240(C),S256(C),S218(L),S122(C),S1(C),S124(C),S51(C),S238(L),S211(C),S55(L),S20(C),S71(C),S197(L),S259(L),S115(C),S132(C),S113(C),S185(C),S176(C),S177(C),S138(C)
38	10	42092453	42406996	314.544	1	S128(C)
39	10	45969241	46347432	378.192	57	S160(C),S230(C),S152(C),S155(C),S60(C),S98(C),S28(C),S113(C),S221(C),S226(L),S41(C),S61(C),S87(C),S149(C),S150(C),S151(C),S203(C),S148(C),S205(C),S14(C),S172(C),S176(C),S51(C),S228(L),S156(C),S168(C),S86(C),S40(C),S229(C),S73(C),S117(C),S145(C),S159(C),S161(C),S173(C),S175(C),S183(C),S185(C),S210(C),S240(C),S82(C),S85(C),S33(C),S78(C),S219(C),S95(L),S174(C),S207(L),S182(C),S147(C),S124(C),S196(C)…
40	11	26431	369770	343.34	1	S37(C)
41	11	2092021	2632384	540.364	17	S178(C),S113(C),S192(C),S151(C),S190(C),S220(C),S115(C),S184(C),S185(C),S20(C),S124(C),S63(C),S117(C),S156(C),S229(C),S64(C),S170(L)
42	11	4096093	4421649	325.557	1	S228(L)
43	11	5325356	5658521	333.166	1	S5(C)
44	11	7638702	8131599	492.898	4	S36(C),S138(C),S122(C),S43(C)
45	11	8772708	9162477	389.77	3	S173(C),S122(C),S139(C)
46	11	33585290	34072029	486.74	9	S256(C),S174(C),S196(C),S212(C),S63(C),S152(C),S90(C),S178(C),S144(C)
47	11	34073119	34415634	342.516	1	S80(C)
48	12	39336436	39649260	312.825	1	S177(C)
49	12	39707909	40080587	372.679	9	S150(C),S196(C),S183(C),S140(C),S159(C),S67(C),S213(C),S59(C),S22(C)
50	13	16432131	16828280	396.15	1	S177(C)
51	13	25596698	25954122	357.425	2	S201(C),S215(L)
52	13	36822306	37139203	316.898	1	S186(C)
53	13	41161329	41511879	350.551	6	S241(C),S259(L),S104(L),S146(C),S196(C),S216(C)
54	13	41974170	42279042	304.873	1	S99(L)
55	13	44981055	45421098	440.044	2	S98(C),S235(L)
56	14	998890	1331391	332.502	16	S235(L),S153(C),S160(C),S221(C),S141(C),S138(C),S152(C),S174(C),S184(C),S217(C),S133(C),S149(C),S154(C),S183(C),S151(C),S126(C)
57	15	2209251	2538976	329.726	1	S70(C)
58	16	371220	681166	309.947	2	S120(L),S163(C)
59	16	2403138	2785900	382.763	2	S205(C),S79(C)
60	16	32552929	32879821	326.893	1	S81(C)
61	17	1695636	2177405	481.77	2	S70(C),S192(C)
62	17	1725292	2241295	516.004	49	S36(C),S88(C),S160(C),S195(C),S223(C),S226(L),S28(C),S5(C),S73(C),S117(C),S168(C),S51(C),S85(C),S116(C),S13(C),S173(C),S177(C),S71(C),S259(L),S8(C),S68(C),S212(C),S106(L),S154(C),S21(C),S143(C),S122(C),S156(C),S238(L),S89(C),S120(L),S157(C),S159(C),S166(C),S172(C),S215(L),S217(C),S247(C),S79(C),S86(C),S139(C),S194(C),S183(C),S43(C),S149(C),S72(C),S22(C),S99(L),S150(C)
63	17	5724612	6122474	397.863	2	S187(C),S228(L)
64	17	40459893	40781054	321.162	1	S64(C)
65	18	465981	869064	403.084	39	S101(C),S28(C),S171(C),S63(C),S61(C),S36(C),S186(C),S19(C),S68(C),S177(C),S224(C),S230(C),S173(C),S190(C),S86(C),S174(C),S184(C),S143(C),S144(C),S155(C),S220(C),S153(C),S117(C),S176(C),S79(C),S85(C),S160(C),S156(C),S172(C),S183(C),S185(C),S222(C),S203(C),S83(C),S100(L),S138(C),S175(C),S213(C),S205(C)
66	18	1070361	1382920	312.56	1	S71(C)
67	18	50404140	50719657	315.518	1	S230(C)
68	19	43093309	43396584	303.276	1	S40(C)
69	19	44838400	45161765	323.366	1	S115(C)
70	19	46199379	46713768	514.39	21	S71(C),S91(C),S207(L),S120(L),S213(C),S74(C),S204(C),S70(C),S211(C),S63(C),S132(C),S241(C),S44(C),S178(C),S133(C),S19(C),S157(C),S103(C),S124(C),S10(C),S99(L)
71	20	45360243	45784863	424.621	5	S237(L),S98(C),S162(C),S177(C),S207(L)
