## Supplemental Table S6 for "Resequencing 250 soybean accessions: new insights into genes associated with agronomic traits and genetic networks"

### Sheet: Sheet1
Table S6. Information of 55 agronomic traits
ID	Trait Name	Classification
A1	Pod height at bottom	Architecture
A2	Effecttive branch number	Architecture
A3	Pubescence density	Architecture
A4	Defollation	Architecture
A5	Inflorenscence length	Architecture
A6	Leaf shape	Architecture
A7	Leaflet size	Architecture
A8	Lodging	Architecture
A9	Number of nodes on main stem	Architecture
A10	Plant height	Architecture
A11	Plant type	Architecture
A12	Stem termination	Architecture
A13	Seed crack	Architecture
A14	Stem diameter	Architecture
A15	Stem intension	Architecture
C1	Pubescence color	Color
C2	Flower color	Color
C3	Leaf color	Color
C4	Mature pod color	Color
C5	Seedcoat luster	Color
IC	Isoflavone content	Isoflavone
O1	Linoleic acid content	Oil
O2	Linolenic acid content	Oil
O3	Oleic acid content	Oil
O4	Palmitic acid content	Oil
P1	Crude protein content	Protein
P2	Alanine content	Protein
P3	Arginine content	Protein
P4	Aspartic acid content	Protein
P5	Glutamate content	Protein
P6	Glycine content	Protein
P7	Histidine content	Protein
P8	Isoleucine content	Protein
P9	Leucine content	Protein
P10	Lysine content	Protein
P11	Methionine content	Protein
P12	Phenylalanine content	Protein
P13	Proline content	Protein
P14	Serine content	Protein
P15	Threonine content	Protein
P16	Tyrosine content	Protein
P17	Valine content	Protein
P18	Total amino acids content	Protein
Y1	Hundred grain weight	Yield
Y2	Pod number per plant	Yield
Y3	Pod size	Yield
Y4	Seed number per plant	Yield
Y5	Seed number per pod	Yield
Y6	Seed size	Yield
Y7	Seed weight per plant	Yield
