## Supplemental Table S7 for "Resequencing 250 soybean accessions: new insights into genes associated with agronomic traits and genetic networks"

### Sheet: tableS7
Table S7. Summay of significant associated loci detected by GWAS analysis
Trait	Chromosome	Start	End	Length	Peak	Pvalue	Overlap with QTL*	Related QTL
Alanine content	18	56519978	56937916	417939	c18s56865796	2.53e-07	First flower 7-g23, Seed isoflavone 1-g39, Pod number 4-g8, Plant height 3-g14, Shoot K 1-g39
Aspartic acid content	9	47298041	47442312	144272	c9s47322204	3.86e-06
Pod height at bottom	19	47406054	47695292	289239	c19s47554523	1.13e-06	R8 full maturity 4-g1, First flower 4-g81, Plant height 4-g1
Effecttive branch number	18	55620032	56225824	605793	c18s56088053	2.92e-06	Node number 1-g6.1, Pod number 1-g1.1, Pod number 1-g1.2, Pod number 1-g1.3, WUE 3-g31, Shoot P 1-g30, Plant height 5-g4.3, Node number 1-g6.3, Seed set 1-g23.1, Seed set 1-g49.1, Seed set 1-g49.2, Seed linolenic 4-g12, Asian Soybean Rust 1-g2, Seed set 1-g23.2, Seed protein 30-10
Crude protein content	11	26406676	26573959	167284	c11s26573959	6.91e-06	First flower 4-g40
	17	4206996	4358564	151569	c17s4208719	7.51e-06
	19	1216198	1381529	165332	c19s1234614	9.26e-06	SCN 1-g23, Sclero 2-g13, Shoot B 1-g17, Shoot B 1-g18.1, Shoot B 1-g18.2
Defollation	6	18048668	18214798	166131	c6s18075297	5.68e-06	Seeds per plant 2-g3
	8	9256891	9416749	159859	c8s9326711	1.21e-07	Seed Val 1-g1, Seed protein 21-1
	9	49312129	49565614	253486	c9s49539050	5.13e-06	Pubescence density 1-g13, SCN 6-g6, Pubescence density 1-g14
	10	45196491	45346108	149618	c10s45283599	1.46e-06	Canopy cover 1-g6, Ureide content 1-g27.8, Node number 1-g1
	10	45811468	45978517	167050	c10s45909661	3.25e-06
	12	8918828	8962661	43834	c12s8918828	5.85e-07	Plant height 6-g10
	12	35252995	35302368	49374	c12s35252995	8.56e-08
Flower color	13	16551728	19506795	2955068	c13s19360263	2.82e-07	Shoot Mg 1-g13, Flower color 2-g1.1, First flower 6-g17, SDS 1-g36, Flower color 2-g1.2, Flower color 4-g1, Flower color 5-g1, Sclero 4-g6, Seed yield 2-g1, Flower color 1-g1, Flower color 5-g2, Ureide content 1-g33.2, Ureide content 1-g33.1, Sclero 4-g7, Sclero 4-g4, Sclero 4-g5, Sclero 3-g54	Flower color 2-g1.1, Flower color 2-g1.2, Flower color 4-g1, Flower color 5-g1, Flower color 1-g1, Flower color 5-g2
Glutamate content	9	3776825	3946708	169884	c9s3865976	5.44e-06
Glycine content	8	15434709	15508517	73809	c8s15439374	1.94e-07	Seed protein 21-1	Seed protein 21-1
	13	14341379	14624360	282982	c13s14481696	4.47e-07	P use efficiency 2-g2.1
	14	44579678	44834432	254755	c14s44722854	4.76e-06	First flower 4-g55, First flower 7-g21, Soybean mosaic virus 3-g2
Histidine content	17	1336236	1461259	125024	c17s1459874	7.79e-06
Inflorenscence length	18	54362903	54657101	294199	c18s54657101	9.18e-06	SCN 5-g44, Shoot Fe 1-g48
	18	56443162	56711381	268220	c18s56582679	2.23e-07	Seed set 1-g23.3, First flower 7-g23, Seed protein 30-10	Seed protein 30-10
Isoflavone content	3	38590023	38728718	138696	c3s38727963	2.05e-06	R8 full maturity 10-g1, Seed linoleic 4-g1
	5	38880530	39142565	262036	c5s38998652	2.17e-06	Pod number 2-g8
	13	18342836	18541809	198974	c13s18491962	8.4e-06	Sclero 4-g7
	13	24726091	24852447	126357	c13s24738181	8.99e-06
	8	15436171	15490817	54647	c8s15439374	1.74e-06	Seed protein 21-1
	13	14344242	14623628	279387	c13s14481696	3.9e-06	P use efficiency 2-g2.1
Leaf color	13	32461394	32609062	147669	c13s32602734	2.66e-06	Shoot Mg 1-g11
	17	12040461	12167126	126666	c17s12143621	2.7e-06
	18	50204479	50382348	177870	c18s50352499	5.84e-06	Leaflet chlorophyll 2-g5
	18	56730852	56738490	7639	c18s56731864	2.55e-06	Seed protein 30-10
	19	47132725	47554523	421799	c19s47410286	7.57e-07	Seed palmitic 1-g19, Ureide content 1-g50.3, Ureide content 1-g50.4, Node number 1-g2.3
	20	34596823	34989153	392331	c20s34851242	3.17e-12	Leaflet shape 1-g5.1, Leaflet width 1-g2.1, WUE 2-g89
	20	35145408	36768494	1623087	c20s36762392	2e-12	Sclero 3-g7, Seed linolenic 1-g8, Seed set 1-g38.1, Seed set 1-g53.1, Shoot P 1-g35, Leaflet length 1-g1.1, Seed set 1-g53.2, "Stem shape, main 1-g3.1", "Stem shape, main 1-g3.2", "Stem shape, main 1-g3.3", Seed set 1-g53.3, Seed set 1-g5.3, Seed oil 7-g2, Seed oil 7-g3, Ureide content 1-g52.1, Leaflet width 1-g2.3
	20	37039928	37126415	86488	c20s37040492	1.82e-14	Plant height 6-g27, Seed isoflavone 1-g44
	20	37682408	37700750	18343	c20s37699693	5.67e-20
Leucine content	2	15403393	15497299	93907	c2s15458596	9.05e-06
	8	15436136	15490817	54682	c8s15439374	6.26e-07	Seed protein 21-1	Seed protein 21-1
	14	44627197	44834432	207236	c14s44722854	3e-06	First flower 4-g55, First flower 7-g21, Soybean mosaic virus 3-g2
Linoleic acid content	10	45855510	45880057	24548	c10s45858852	6.2e-06
	11	14249710	14449164	199455	c11s14305896	8.91e-06	Seed protein 7-g8	Seed protein 7-g8
	11	14945004	15091805	146802	c11s14993287	9.37e-06
	11	27550158	27726671	176514	c11s27652894	8.71e-07
	11	27955515	28068252	112738	c11s27969125	1.22e-06
	15	8764364	9146291	381928	c15s9005567	5.59e-06	Seed coat luster 1-g1.1
	15	9989575	10123166	133592	c15s9989575	2.59e-06	Seed Arg 1-g4
	19	3688344	4455776	767433	c19s4381022	2.68e-07
	19	9184265	9622836	438572	c19s9474618	2.76e-06
	19	9625973	10423111	797139	c19s10298211	2.76e-06
	19	12334789	13139304	804516	c19s13056592	9.8e-07	Seed oleic 2-g5	Seed oleic 2-g5
	20	34968053	35342155	374103	c20s35326152	2.81e-07	Sclero 3-g7
	12	8160146	8425480	265335	c12s8417116	4.36e-07
	12	8571351	8721681	150331	c12s8632159	4.2e-07
Lodging	13	37919294	38018535	99242	c13s37980190	2.47e-06	Plant height 6-g12
	18	55485599	56152937	667339	c18s56003108	5.67e-06	Leaflet shape 1-g4.1, Seed stearic 4-g5, Leaflet shape 1-g4.2, Leaflet shape 1-g4.3, Node number 1-g6.1, Pod number 1-g1.1, Pod number 1-g1.2, Pod number 1-g1.3, WUE 3-g31, Shoot P 1-g30, Plant height 5-g4.3, Node number 1-g6.3, Seed set 1-g23.1, Seed set 1-g49.1, Seed set 1-g49.2, Seed linolenic 4-g12, Asian Soybean Rust 1-g2, Seed set 1-g23.2
	18	57238477	57422056	183580	c18s57379798	1.87e-06	Seed weight 5-g18, First flower 5-g12.1, First flower 5-g31.1, First flower 5-g31.2, Seed protein 30-10	lodging 20-2
Lysine content	6	13788059	13921046	132988	c6s13895490	1.11e-06	Shoot B 1-g7
Number of nodes on main stem	9	36318313	36521203	202891	c9s36433696	9.66e-06
	18	48084882	48189059	104178	c18s48189059	4.5e-06
	18	53803022	53895455	92434	c18s53812252	3.58e-07	Phytoph 2-g56
	18	54348283	54481065	132783	c18s54400491	2.73e-06	SCN 5-g44
	18	54833154	55091497	258344	c18s54975821	8.83e-06	Internode length 1-g4.1, Internode length 1-g4.2, Phytoph 2-g31, Iron deficiency chlorosis 4-g25, Seed set 1-g30, Plant height 5-g4.1
	18	55158824	55432823	274000	c18s55289605	1.81e-06	SDS dry matter retention 1-g2, Seed weight 5-g17
	18	55434365	56246928	812564	c18s56097627	3e-06	Leaflet shape 1-g4.1, Seed stearic 4-g5, Leaflet shape 1-g4.2, Leaflet shape 1-g4.3, Node number 1-g6.1, Pod number 1-g1.1, Pod number 1-g1.2, Pod number 1-g1.3, WUE 3-g31, Shoot P 1-g30, Plant height 5-g4.3, Node number 1-g6.3, Seed set 1-g23.1, Seed set 1-g49.1, Seed set 1-g49.2, Seed linolenic 4-g12, Asian Soybean Rust 1-g2, Seed set 1-g23.2, Plant height 6-g22, Seed protein 30-10	Node number 1-g6.3 Node number 1-g6.2 Node number 1-g6.1
	18	56266626	56585740	319115	c18s56518424	3e-07	Phytoph 3-g25, Phytoph 3-g26, Phytoph 3-g27, Phytoph 3-g28, Seed set 1-g23.3, First flower 7-g23, Seed protein 30-10
	18	56728380	56738490	10111	c18s56728380	3.12e-07	Seed protein 30-10
	20	35441210	35599281	158072	c20s35451552	6.42e-06	Seed set 1-g53.1
	20	45218688	45297367	78680	c20s45218688	2.19e-06
Methionine content	5	35403071	35559821	156751	c5s35534322	8.35e-06	Pod number 3-g4
	13	19414951	19534544	119594	c13s19485998	1.65e-06
	14	3171465	3504495	333031	c14s3504495	1.7e-06	SCN 4-g12, Sclero 3-g56, Sclero 3-g57
	17	5108627	5358782	250156	c17s5219496	6.63e-07	WUE 2-g39
	17	5425163	5537728	112566	c17s5537728	7.06e-06
Oleic acid content	11	27553744	27726671	172928	c11s27652894	4.52e-06
	11	27959516	28067915	108400	c11s27969125	7.27e-07
	12	9016931	9266922	249992	c12s9145024	1.66e-06	Seed weight 4-g12
	15	9989575	10206710	217136	c15s10116659	2.53e-06	Seed Arg 1-g4, Seed coat luster 1-g1.3
	19	4257980	4455776	197797	c19s4381022	3.93e-06
	20	34968053	35342155	374103	c20s35326152	8.59e-07	Sclero 3-g7
Hundred grain weight	2	14050811	14188230	137420	c2s14188230	4.74e-07
	7	4231740	4393790	162051	c7s4381339	2.85e-07	Shoot K 1-g12.2, Shoot K 1-g12.3, Shoot K 1-g12.4, Shoot K 1-g13, Shoot K 1-g14, Shoot K 1-g15
	13	16050779	16236638	185860	c13s16145410	2.82e-06
	14	23861332	24123524	262193	c14s23974388	6.93e-06
	14	24178992	24638494	459503	c14s24489256	4.45e-06	Seed protein 5-g1
	14	24839243	25291656	452414	c14s25150171	7.45e-07
	14	25743361	26486944	743584	c14s26338021	1.86e-06
	14	26520490	26971162	450673	c14s26843854	4.11e-06
	14	31583958	31854501	270544	c14s31726805	4.77e-07
	14	32804570	33055140	250571	c14s32906147	7.87e-06
	17	4095102	4211282	116181	c17s4095480	2.91e-06
	17	8335571	8565175	229605	c17s8451694	1.61e-06	Seed weight 7-g8
	20	235258	386238	150981	c20s346052	6.74e-07	First flower 7-g25, Iron deficiency chlorosis 3-g15, Plant height 6-g26
Palmitic acid content	5	879095	1682551	803457	c5s1537090	4.59e-06	Seed long-chain fatty acid 1-g21.1, WUE 2-g63, Seed palmitic 4-g1, Seed long-chain fatty acid 1-g21.2, Seed long-chain fatty acid 1-g19.2, Seed long-chain fatty acid 1-g14.1, Seed long-chain fatty acid 1-g14.2, Seed long-chain fatty acid 1-g1.2, Seed stearic 3-g1, Seed palmitic 5-g2, Seed palmitic 5-g1, Seed long-chain fatty acid 1-g21.3, Seed width to height ratio 1-g2.1, Seed width to height ra…	Seed palmitic 2-g1.1 Seed palmitic 2-g1.2 Seed palmitic 2-g1.3
	10	12170740	12918205	747466	c10s12770236	3.98e-06	Seed palmitic 1-g23, Seed protein 42-1	Seed palmitic 1-g23
	12	8160146	8428330	268185	c12s8426957	3.89e-06
	12	8912209	9138849	226641	c12s8991827	9.1e-07	Plant height 6-g10, Seed weight 4-g12
	6	45751445	45920911	169467	c6s45787905	2.54e-06	Seed palmitic 4-g2, Iron deficiency chlorosis 2-g5
	6	45945394	46210823	265430	c6s46084673	1.36e-06
	13	14339600	14635155	295556	c13s14485622	1.32e-06	P use efficiency 2-g2.1
Plant height	13	37768276	37820341	52066	c13s37774925	5.13e-06		Plant height 17-1
	18	53449547	53624805	175259	c18s53502080	3.38e-06
	18	53713792	53986645	272854	c18s53846720	1.37e-07	Phytoph 2-g56, SCN 6-g10
	18	54348283	55781283	1433001	c18s55704525	5.8e-06	SCN 5-g44, Shoot Fe 1-g48, Internode length 1-g4.1, Internode length 1-g4.2, Phytoph 2-g31, Iron deficiency chlorosis 4-g25, Seed set 1-g30, Plant height 5-g4.1, SDS dry matter retention 1-g2, Seed weight 5-g17, Leaflet shape 1-g4.1, Seed stearic 4-g5, Leaflet shape 1-g4.2, Leaflet shape 1-g4.3, Node number 1-g6.1, Pod number 1-g1.1, Pod number 1-g1.2, Pod number 1-g1.3, WUE 3-g31, Shoot P 1-g30
	18	55978196	56425285	447090	c18s56400169	7.85e-06	Seed linolenic 4-g12, Asian Soybean Rust 1-g2, Seed set 1-g23.2, Plant height 6-g22, Phytoph 3-g25, Phytoph 3-g26, Phytoph 3-g27, Phytoph 3-g28, Seed protein 30-10
	18	56510778	56578873	68096	c18s56578873	2.6e-06	First flower 7-g23, Seed protein 30-10
Mature pod color	12	1662090	1895777	233688	c12s1808154	1.16e-07
Pod number per plant	2	6147189	6277824	130636	c2s6200273	1.4e-08
	2	14050811	14188230	137420	c2s14128165	8.77e-07
	9	33674133	33831105	156973	c9s33823123	4.02e-07
	9	48679012	48740974	61963	c9s48679357	7.43e-06
	12	4457020	4528706	71687	c12s4457020	1.69e-06
	14	8289451	8407139	117689	c14s8356348	5.35e-08
	14	44305602	44408531	102930	c14s44406616	2.35e-06
	15	45076874	45195836	118963	c15s45168644	3.57e-07
	16	4481081	4791908	310828	c16s4718906	4.66e-06
	16	10006825	10057250	50426	c16s10007028	9.99e-08		Pod number 1-7
	16	27165534	27332009	166476	c16s27195259	1.23e-06		Pod number 1-7
	16	28365684	28522829	157146	c16s28435320	1.85e-06
	17	3073557	3132412	58856	c17s3073557	5.77e-09
	17	4095102	4219980	124879	c17s4095480	3.75e-08
	17	4691575	4735242	43668	c17s4722621	5.55e-07
	19	40443490	40575852	132363	c19s40474975	1.95e-06	Iron deficiency chlorosis 3-g14
	19	44224071	44377958	153888	c19s44230184	3.15e-07	Plant height 5-g3.1
	20	235258	248838	13581	c20s241629	1.49e-08
Pod size	6	2937403	3066506	129104	c6s3066506	9.4e-06
	13	28548190	28946683	398494	c13s28817301	1.34e-06	Sclero 3-g43, SCN 1-g12, SCN 1-g13
	19	29055616	30231896	1176281	c19s30087670	2.51e-06
	19	31434295	31711987	277693	c19s31581195	7.9e-06
	19	31859509	32367338	507830	c19s32276086	5.45e-06	Plant height 3-g11
Stem termination	11	31218041	31222003	3963	c11s31218143	1.23e-06
	18	35968745	36160820	192076	c18s36101103	6.62e-06
	18	54268386	54673928	405543	c18s54524006	2.98e-08	SCN 5-g44, Shoot Fe 1-g48
	18	54764581	56702764	1938184	c18s56554816	4.09e-06	Internode length 1-g4.1, Internode length 1-g4.2, Phytoph 2-g31, Iron deficiency chlorosis 4-g25, Seed set 1-g30, Plant height 5-g4.1, SDS dry matter retention 1-g2, Seed weight 5-g17, Leaflet shape 1-g4.1, Seed stearic 4-g5, Leaflet shape 1-g4.2, Leaflet shape 1-g4.3, Node number 1-g6.1, Pod number 1-g1.1, Pod number 1-g1.2, Pod number 1-g1.3, WUE 3-g31, Shoot P 1-g30, Plant height 5-g4.3, Node …
	18	57133167	57153843	20677	c18s57133167	1.41e-06	Seed protein 30-10
Pubescence color	6	16010153	16447351	437199	c6s16388400	6.46e-08	Reproductive period 4-g8, SCN 5-g13, Seed protein 21-3
	6	16591543	16921423	329881	c6s16778953	2.83e-08	Pubescence color 2-g2.1, Salt tolerance 1-g3, Seed oil 8-g7, First flower 7-g4	Pubescence color 2-g2.1
	6	16930159	19168772	2238614	c6s19096566	9.5e-10	Seed Thr 2-g2, WUE 2-g90, WUE 2-g65.1, WUE 2-g65.2, WUE 2-g65.3, WUE 2-g65.4, WUE 2-g65.5, Seeds per plant 2-g3, Seed Arg 1-g8, WUE 2-g66, Seed weight 9-g3.1, Seed weight 9-g3.2, WUE 2-g67, Pubescence color 2-g2.2, Pubescence color 1-g1, Pubescence color 4-g1, WUE 2-g68, Seed protein 26-7	Pubescence color 2-g2.2, Pubescence color 1-g1, Pubescence color 4-g1
	6	46199818	46366358	166541	c6s46219291	8.06e-07
Seed coat cracking	18	368492	637390	268899	c18s494767	4.77e-06	Ureide content 1-g44
	18	829129	1046914	217786	c18s968985	7.36e-06
Seedcoat luster	15	8910798	9988344	1077547	c15s9838427	6.65e-07	WUE 3-g26, WUE 3-g27.1, WUE 2-g35, WUE 3-g28.1, WUE 3-g28.2, Seed coat luster 1-g1.2	Seed coat luster 1-g1.2
	15	9994931	10281804	286874	c15s10142773	2.6e-06	Seed Arg 1-g4, Seed coat luster 1-g1.3	Seed coat luster 1-g1.3
	15	10380608	10620766	240159	c15s10513046	5.17e-06	SCN 4-g13
Seed number per plant	2	6147843	6208614	60772	c2s6207686	1.22e-07
	2	11436719	11623873	187155	c2s11613544	9.12e-07
	2	12593199	12729887	136689	c2s12593199	5.03e-08
	2	12918216	13045607	127392	c2s13031462	3.29e-06
	2	14050811	14273908	223098	c2s14128165	2.61e-07	Shoot K 1-g2, Shoot K 1-g3
	2	30689393	30809052	119660	c2s30771654	1.69e-07	Seed protein 27-1
	2	46319699	46528375	208677	c2s46433856	6.43e-06
	5	3177702	3279146	101445	c5s3278763	1.53e-06	R8 full maturity 10-g2.2
	5	34717934	34913639	195706	c5s34765287	2.75e-06	Seed set 1-g6.2
	6	5498691	5663459	164769	c6s5528107	4.95e-07	Seed protein 3-g17, Seed Lys 1-g3
	9	38340093	38421753	81661	c9s38397039	3.03e-07
	9	48679012	48740974	61963	c9s48713923	5.8e-06
	12	4457020	4508198	51179	c12s4457020	3.81e-06
	13	16132443	16236638	104196	c13s16144670	7.29e-06
	14	8289451	8407139	117689	c14s8356348	3.76e-08
	14	44272306	44408531	136226	c14s44317033	3.85e-06
	16	4486203	4672365	186163	c16s4538735	8.31e-06
	16	10006825	10057250	50426	c16s10007028	2.53e-08
	16	27165534	27332009	166476	c16s27195259	7.67e-06
	16	28365684	28504949	139266	c16s28435320	1.35e-06
	17	3073557	3132412	58856	c17s3122314	5.95e-09
	17	4095102	4219980	124879	c17s4095480	1.06e-07
	17	4722621	4734907	12287	c17s4734864	6.95e-06
	17	39079240	39102423	23184	c17s39080568	4.32e-06
	19	44224071	44377958	153888	c19s44230184	2.52e-06	Plant height 5-g3.1	Seed number 6-1
	20	235258	248590	13333	c20s241629	8.49e-08
	6	50428402	50486240	57839	c6s50454087	5.33e-06	Seed set 1-g43.2, Seed set 1-g25.2
	10	3939799	3995238	55440	c10s3978922	2.21e-07
	13	23048942	23081661	32720	c13s23054316	7.37e-06
	13	23529333	24265319	735987	c13s24119971	2.05e-06	Seed set 1-g52.1, Seed set 1-g42, Seed set 1-g9.2, Seed set 1-g26.2, Seed set 1-g52.2, Seed set 1-g10, Seed set 1-g52.3, Seed set 1-g26.3, Seed set 1-g44.3
	19	45807345	45865558	58214	c19s45843490	3.8e-06		Seed number 5-1
	20	35525838	35644219	118382	c20s35610715	3.83e-06	Seed set 1-g53.1
Seed size	4	7124380	7467876	343497	c4s7367230	2.69e-06	Sclero 2-g18
	4	47468796	47508682	39887	c4s47498924	2.17e-06
	11	9838277	9996438	158162	c11s9913336	1.29e-07
	14	44117697	44235437	117741	c14s44195793	1.36e-06
	16	34290179	34421132	130954	c16s34290860	3.09e-07	Al tolerance 1-g8
	17	4154782	4219980	65199	c17s4219980	9.93e-06
	17	10193621	10225446	31826	c17s10193621	2.71e-06
	19	48356683	48412849	56167	c19s48387227	7.22e-06
	20	552888	588706	35819	c20s564154	7.27e-06	Seed thickness 2-g3.1, Seed thickness 2-g3.2
	20	2990129	3047135	57007	c20s3010374	4.09e-06
Seed weight per plant	18	55481241	55596272	115032	c18s55541363	5.33e-06	Leaflet shape 1-g4.1, Seed stearic 4-g5, Leaflet shape 1-g4.2, Leaflet shape 1-g4.3	Seed weight per plant 6-8
Stem intension	13	37919294	38008699	89406	c13s37969491	9.22e-06	Plant height 6-g12	Stem strength, main 1-8
	18	53805163	53893785	88623	c18s53851836	5.9e-06	Phytoph 2-g56
	18	54364344	54409141	44798	c18s54405142	8.76e-06
	18	54988945	55430514	441570	c18s55310717	4.48e-06	Iron deficiency chlorosis 4-g25, Seed set 1-g30, Plant height 5-g4.1, SDS dry matter retention 1-g2, Seed weight 5-g17
	18	55471331	56284098	812768	c18s56151199	5.15e-06	Leaflet shape 1-g4.1, Seed stearic 4-g5, Leaflet shape 1-g4.2, Leaflet shape 1-g4.3, Node number 1-g6.1, Pod number 1-g1.1, Pod number 1-g1.2, Pod number 1-g1.3, WUE 3-g31, Shoot P 1-g30, Plant height 5-g4.3, Node number 1-g6.3, Seed set 1-g23.1, Seed set 1-g49.1, Seed set 1-g49.2, Seed linolenic 4-g12, Asian Soybean Rust 1-g2, Seed set 1-g23.2, Plant height 6-g22, Seed protein 30-10
Threonine content	14	44627197	44823238	196042	c14s44722854	3.83e-06	First flower 4-g55, First flower 7-g21, Soybean mosaic virus 3-g2
Total amino acids content	2	15257583	15504830	247248	c2s15458596	9.48e-08
	8	15434709	15490817	56109	c8s15439374	4.65e-07	Seed protein 21-1	Seed protein 21-1
	13	14471591	14485622	14032	c13s14481696	7.14e-06
	14	44579678	44823238	243561	c14s44726280	1.59e-07	First flower 4-g55, First flower 7-g21, Soybean mosaic virus 3-g2
	19	38108713	38492941	384229	c19s38353785	5.56e-06
Tyrosine content	8	14905210	15067961	162752	c8s15053413	9.32e-07	Seed protein 21-1	Seed protein 21-1
	15	1715482	1730840	15359	c15s1730793	7.87e-06
	18	56006259	56173881	167623	c18s56079911	2.71e-08	Seed linolenic 4-g12, Asian Soybean Rust 1-g2, Seed set 1-g23.2
* QTL information was collected from Soybase database(https://www.soybase.org/)
