## Supplemental Table S8 for "Resequencing 250 soybean accessions: new insights into genes associated with agronomic traits and genetic networks"

### Sheet: Sheet1
Table S8. Genes located in significant associated loci of isoflavone content
Gene ID	Homologous gene in Ath.	Gene Symbol	Description
GLYMA_03G171500	AT3G53720.1	ATCHX20, CHX20	cation/H+ exchanger 20
GLYMA_03G171600	AT3G53720.1	ATCHX20, CHX20	cation/H+ exchanger 20
GLYMA_03G171700	AT3G53720.1	ATCHX20, CHX20	cation/H+ exchanger 20
GLYMA_03G171800	AT2G37550.2	ASP1, AGD7	ARF-GAP domain 7
GLYMA_03G171900	AT2G37540.1	.	NAD(P)-binding Rossmann-fold superfamily protein
GLYMA_03G172000	AT2G37530.1	.	.
GLYMA_03G172100	AT3G09470.2	.	Major facilitator superfamily protein
GLYMA_03G172200	AT4G11420.1	EIF3A, ATEIF3A-1, EIF3A-1, ATTIF3A1, TIF3A1	eukaryotic translation initiation factor 3A
GLYMA_03G172300	AT2G37510.1	.	RNA-binding (RRM/RBD/RNP motifs) family protein
GLYMA_03G172400	AT2G37480.2	.	.
GLYMA_03G172700	AT3G53620.1	AtPPa4, PPa4	pyrophosphorylase 4
GLYMA_03G172800	.	.	.
GLYMA_03G173000	AT2G37440.1	.	DNAse I-like superfamily protein
GLYMA_05G206000	.	.	.
GLYMA_05G206100	AT1G63300.1	.	Myosin heavy chain-related protein
GLYMA_05G206300	AT1G63430.1	.	Leucine-rich repeat protein kinase family protein
GLYMA_05G206400	AT5G41190.1	.	Nin one binding (NOB1) Zn-ribbon like (InterPro:IPR014881), D-site 20S pre-rRNA nuclease (InterPro:IPR017117)
GLYMA_05G206500	AT4G25590.1	ADF7	actin depolymerizing factor 7
GLYMA_05G206700	AT1G63440.1	HMA5	heavy metal atpase 5
GLYMA_05G206800	.	.	.
GLYMA_05G206900	AT5G41210.1	ATGSTT1, GST10, GSTT1	glutathione S-transferase THETA 1
GLYMA_05G207000	AT5G41210.1	ATGSTT1, GST10, GSTT1	glutathione S-transferase THETA 1
GLYMA_05G207100	AT4G11600.1	ATGPX6, PHGPX, LSC803, GPX6	glutathione peroxidase 6
GLYMA_05G207200	AT4G11600.1	ATGPX6, PHGPX, LSC803, GPX6	glutathione peroxidase 6
GLYMA_05G207300	AT1G63470.1	.	AT hook motif DNA-binding family protein
GLYMA_05G207800	AT4G11560.1	.	bromo-adjacent homology (BAH) domain-containing protein
GLYMA_05G207900	AT4G11450.1	.	.
GLYMA_05G208000	AT4G11440.1	.	Mitochondrial substrate carrier family protein
GLYMA_05G208100	AT1G63640.1	.	P-loop nucleoside triphosphate hydrolases superfamily protein with CH (Calponin Homology) domain
GLYMA_05G208200	AT4G23330.2	.	.
GLYMA_05G208300	AT5G41315.1	GL3, MYC6.2	basic helix-loop-helix (bHLH) DNA-binding superfamily protein
GLYMA_05G208500	AT2G45900.1	.	Phosphatidylinositol N-acetyglucosaminlytransferase subunit P-related
GLYMA_05G208600	AT1G63680.1	ATMURE, PDE316, MURE	acid-amino acid ligases;ligases;ATP binding;ATP binding;ligases
GLYMA_05G208900	AT2G45970.1	CYP86A8, LCR	cytochrome P450, family 86, subfamily A, polypeptide 8
GLYMA_05G209000	AT5G41330.1	.	BTB/POZ domain with WD40/YVTN repeat-like protein
GLYMA_05G209200	AT1G63770.3	.	Peptidase M1 family protein
GLYMA_05G209300	AT4G23440.1	.	Disease resistance protein (TIR-NBS class)
GLYMA_05G209400	AT1G63800.1	UBC5	ubiquitin-conjugating enzyme 5
GLYMA_13G078200	AT5G49140.1	.	Disease resistance protein (TIR-NBS-LRR class) family
GLYMA_13G078500	AT1G77580.1	.	Plant protein of unknown function (DUF869)
GLYMA_13G078600	AT5G08680.1	.	ATP synthase alpha/beta family protein
GLYMA_13G078700	AT5G40670.1	.	PQ-loop repeat family protein / transmembrane family protein
GLYMA_13G135000	AT2G37310.1	.	Pentatricopeptide repeat (PPR) superfamily protein
GLYMA_13G135400	AT5G12130.1	PDE149, ATTERC	integral membrane TerC family protein
GLYMA_13G135600	AT5G02790.1	GSTL3	Glutathione S-transferase family protein
GLYMA_13G135700	AT2G37290.1	.	Ypt/Rab-GAP domain of gyp1p superfamily protein
GLYMA_13G135800	AT5G02800.1	.	Protein kinase superfamily protein
GLYMA_13G135900	AT5G02810.1	PRR7, APRR7	pseudo-response regulator 7
