## Supplemental Table S9 for "Resequencing 250 soybean accessions: new insights into genes associated with agronomic traits and genetic networks"

### Sheet: tableS8.uniq
Table S9. Genes located in both significant associated loci and putative selective sweep regions
Crude protein content	Gene ID	Homologous gene in Ath.	Gene Symbol	Description
Crude protein content	GLYMA_17G055400	AT4G39955.1	.	alpha/beta-Hydrolases superfamily protein
Crude protein content	GLYMA_17G055500	AT2G19560.1	EER5	proteasome family protein
Crude protein content	GLYMA_17G055700	AT1G52600.1	.	Peptidase S24/S26A/S26B/S26C family protein
Crude protein content	GLYMA_17G0558001	.	.	.
Crude protein content	GLYMA_17G0558002	.	.	.
Crude protein content	GLYMA_17G056000	.	.	.
Crude protein content	GLYMA_17G056100	AT3G59090.2	.	.
Crude protein content	GLYMA_17G056200	AT5G20590.1	TBL5	TRICHOME BIREFRINGENCE-LIKE 5
Crude protein content	GLYMA_17G056300	AT5G06710.1	HAT14	homeobox from Arabidopsis thaliana
Crude protein content	GLYMA_17G056500	.	.	.
Crude protein content	GLYMA_17G056600	AT4G29850.1	.	Eukaryotic protein of unknown function (DUF872)
Crude protein content	GLYMA_17G056700	AT3G55600.1	.	Membrane fusion protein Use1
Crude protein content	GLYMA_17G056800	.	.	.
Crude protein content	GLYMA_17G056900	AT2G17220.2	.	Protein kinase superfamily protein
Crude protein content	GLYMA_17G057000	.	.	.
Crude protein content	GLYMA_17G057100	AT4G31550.1	WRKY11, ATWRKY11	WRKY DNA-binding protein 11
Crude protein content	GLYMA_17G057300	AT5G57090.1	EIR1, WAV6, ATPIN2, PIN2, AGR, AGR1	Auxin efflux carrier family protein
Crude protein content	GLYMA_17G057500	AT2G37320.1	.	Tetratricopeptide repeat (TPR)-like superfamily protein
Defollation	GLYMA_17G057600	AT2G19330.1	PIRL6	plant intracellular ras group-related LRR 6
Defollation	GLYMA_08G120100	AT4G18910.1	NIP1;2, NLM2, ATNLM2	NOD26-like intrinsic protein 1;2
Defollation	GLYMA_08G120300	AT1G29750.1	RKF1	receptor-like kinase in flowers 1
Defollation	GLYMA_08G120400	AT1G60500.1	DRP4C	Dynamin related protein 4C
Defollation	GLYMA_10G221700	AT4G09810.1	.	Nucleotide-sugar transporter family protein
Defollation	GLYMA_10G221800	AT4G09830.1	.	Uncharacterised conserved protein UCP009193
Glutamate content	GLYMA_10G229400	AT4G28000.1	.	P-loop containing nucleoside triphosphate hydrolases superfamily protein
Glutamate content	GLYMA_09G045800	AT5G48970.1	.	Mitochondrial substrate carrier family protein
Glutamate content	GLYMA_09G046000	AT5G07900.1	.	Mitochondrial transcription termination factor family protein
Glycine content	GLYMA_09G046100	.	.	.
Glycine content	GLYMA_08G191900	AT3G13790.2	ATBFRUCT1	Glycosyl hydrolases family 32 protein
Glycine content	GLYMA_08G192000	AT3G13790.1	ATCWINV1, ATBFRUCT1	Glycosyl hydrolases family 32 protein
Glycine content	GLYMA_08G192200	AT3G13800.1	.	Metallo-hydrolase/oxidoreductase superfamily protein
Glycine content	GLYMA_08G192300	AT1G55110.1	AtIDD7, IDD7	indeterminate(ID)-domain 7
Glycine content	GLYMA_08G192400	.	.	.
Glycine content	GLYMA_08G192600	AT3G13850.1	LBD22	LOB domain-containing protein 22
Glycine content	GLYMA_08G192700	AT3G13860.1	HSP60-3A	heat shock protein 60-3A
Glycine content	GLYMA_08G192800	.	.	.
Glycine content	GLYMA_14G182800	AT4G24470.2	ZIM, GATA25	GATA-type zinc finger protein with TIFY domain
Glycine content	GLYMA_14G182900	AT1G74520.1	ATHVA22A, HVA22A	HVA22 homologue A
Glycine content	GLYMA_14G183000	AT1G70320.1	UPL2	ubiquitin-protein ligase 2
Glycine content	GLYMA_14G183400	AT1G09890.1	.	Rhamnogalacturonate lyase family protein
Glycine content	GLYMA_14G183500	AT1G09920.1	.	TRAF-type zinc finger-related
Glycine content	GLYMA_14G183700	.	.	.
Glycine content	GLYMA_14G183900	.	.	.
Glycine content	GLYMA_14G184000	.	.	.
Glycine content	GLYMA_14G184100	.	.	.
Glycine content	GLYMA_14G184600	AT2G27610.1	.	Tetratricopeptide repeat (TPR)-like superfamily protein
Histidine content	GLYMA_14G184700	AT5G64430.1	.	Octicosapeptide/Phox/Bem1p family protein
Histidine content	GLYMA_17G018100	AT3G23600.1	.	alpha/beta-Hydrolases superfamily protein
Histidine content	GLYMA_17G018200	AT3G23600.1	.	alpha/beta-Hydrolases superfamily protein
Histidine content	GLYMA_17G018700	.	.	.
Histidine content	GLYMA_17G018800	AT5G19010.1	MPK16	mitogen-activated protein kinase 16
Histidine content	GLYMA_17G019000	AT5G18980.1	.	ARM repeat superfamily protein
Histidine content	GLYMA_17G019100	AT4G14290.1	.	alpha/beta-Hydrolases superfamily protein
Histidine content	GLYMA_17G019300	AT1G31710.1	.	Copper amine oxidase family protein
Histidine content	GLYMA_17G019400	AT2G15490.3	UGT73B4	UDP-glycosyltransferase 73B4
Isoleucine content	GLYMA_17G019500	AT4G34131.1	UGT73B3	UDP-glucosyl transferase 73B3
Isoleucine content	GLYMA_08G191900	AT3G13790.2	ATBFRUCT1	Glycosyl hydrolases family 32 protein
Isoleucine content	GLYMA_08G192000	AT3G13790.1	ATCWINV1, ATBFRUCT1	Glycosyl hydrolases family 32 protein
Isoleucine content	GLYMA_08G192200	AT3G13800.1	.	Metallo-hydrolase/oxidoreductase superfamily protein
Isoleucine content	GLYMA_08G192300	AT1G55110.1	AtIDD7, IDD7	indeterminate(ID)-domain 7
Isoleucine content	GLYMA_08G192400	.	.	.
Leucine content	GLYMA_08G192600	AT3G13850.1	LBD22	LOB domain-containing protein 22
Leucine content	GLYMA_02G149900	AT4G02940.1	.	oxidoreductase, 2OG-Fe(II) oxygenase family protein
Leucine content	GLYMA_02G150000	AT1G03350.1	.	BSD domain-containing protein
Leucine content	GLYMA_08G191900	AT3G13790.2	ATBFRUCT1	Glycosyl hydrolases family 32 protein
Leucine content	GLYMA_08G192000	AT3G13790.1	ATCWINV1, ATBFRUCT1	Glycosyl hydrolases family 32 protein
Leucine content	GLYMA_08G192200	AT3G13800.1	.	Metallo-hydrolase/oxidoreductase superfamily protein
Leucine content	GLYMA_08G192300	AT1G55110.1	AtIDD7, IDD7	indeterminate(ID)-domain 7
Leucine content	GLYMA_08G192400	.	.	.
Leucine content	GLYMA_08G192600	AT3G13850.1	LBD22	LOB domain-containing protein 22
Leucine content	GLYMA_14G182800	AT4G24470.2	ZIM, GATA25	GATA-type zinc finger protein with TIFY domain
Leucine content	GLYMA_14G182900	AT1G74520.1	ATHVA22A, HVA22A	HVA22 homologue A
Leucine content	GLYMA_14G183000	AT1G70320.1	UPL2	ubiquitin-protein ligase 2
Leucine content	GLYMA_14G183400	AT1G09890.1	.	Rhamnogalacturonate lyase family protein
Leucine content	GLYMA_14G183500	AT1G09920.1	.	TRAF-type zinc finger-related
Leucine content	GLYMA_14G183700	.	.	.
Leucine content	GLYMA_14G183900	.	.	.
Leucine content	GLYMA_14G184000	.	.	.
Leucine content	GLYMA_14G184100	.	.	.
Leucine content	GLYMA_14G184600	AT2G27610.1	.	Tetratricopeptide repeat (TPR)-like superfamily protein
Linolenic acid content	GLYMA_14G184700	AT5G64430.1	.	Octicosapeptide/Phox/Bem1p family protein
Linolenic acid content	GLYMA_12G099100	AT3G21680.1	.	.
Linolenic acid content	GLYMA_12G099200	AT1G61900.1	.	.
Linolenic acid content	GLYMA_12G099300	AT3G21690.1	.	MATE efflux family protein
Linolenic acid content	GLYMA_12G099400	AT2G01050.1	.	zinc ion binding;nucleic acid binding
Linolenic acid content	GLYMA_12G099500	AT1G05200.2	ATGLR3.4, GLR3.4, GLUR3	glutamate receptor 3.4
Linolenic acid content	GLYMA_12G099600	AT3G12420.1	.	Polynucleotidyl transferase, ribonuclease H-like superfamily protein
Linolenic acid content	GLYMA_12G099800	AT1G04910.1	.	O-fucosyltransferase family protein
Number of nodes on main stem	GLYMA_12G100000	.	.	.
Number of nodes on main stem	GLYMA_09G146500	AT5G52060.1	ATBAG1, BAG1	BCL-2-associated athanogene 1
Number of nodes on main stem	GLYMA_09G146600	.	.	.
Number of nodes on main stem	GLYMA_09G147000	.	.	.
Methionine content	GLYMA_09G147100	AT4G16110.1	ARR2, RR2	response regulator 2
Methionine content	GLYMA_17G066200	AT5G57655.2	.	xylose isomerase family protein
Methionine content	GLYMA_17G066300	AT5G57630.1	CIPK21, SnRK3.4	CBL-interacting protein kinase 21
Methionine content	GLYMA_17G066500	AT4G15560.1	CLA1, DEF, CLA, DXS, DXPS2	Deoxyxylulose-5-phosphate synthase
Methionine content	GLYMA_17G066700	AT5G57670.2	.	Protein kinase superfamily protein
Methionine content	GLYMA_17G066800	AT1G52540.1	.	Protein kinase superfamily protein
Methionine content	GLYMA_17G066900	AT5G57685.1	ATGDU3, GDU3, LSB1	glutamine dumper 3
Methionine content	GLYMA_17G067300	AT5G11210.1	ATGLR2.5, GLR2.5	glutamate receptor 2.5
Methionine content	GLYMA_17G067600	AT5G57700.3	.	BNR/Asp-box repeat family protein
Hundred grain weight	GLYMA_17G067700	AT5G57710.1	.	Double Clp-N motif-containing P-loop nucleoside triphosphate hydrolases superfamily protein
Hundred grain weight	GLYMA_02G136100	AT3G19000.1	.	2-oxoglutarate (2OG) and Fe(II)-dependent oxygenase superfamily protein
Hundred grain weight	GLYMA_02G136200	AT3G19010.1	.	2-oxoglutarate (2OG) and Fe(II)-dependent oxygenase superfamily protein
Hundred grain weight	GLYMA_02G136300	AT3G19010.1	.	2-oxoglutarate (2OG) and Fe(II)-dependent oxygenase superfamily protein
Hundred grain weight	GLYMA_02G136400	.	.	.
Hundred grain weight	GLYMA_02G136700	AT2G15890.1	MEE14	maternal effect embryo arrest 14
Hundred grain weight	GLYMA_02G136800	AT2G15900.1	.	Phox-associated domain;Phox-like;Sorting nexin, C-terminal
Hundred grain weight	GLYMA_02G136900	AT2G23530.1	.	Zinc-finger domain of monoamine-oxidase A repressor R1
Hundred grain weight	GLYMA_07G049700	AT4G00800.1	.	transducin family protein / WD-40 repeat family protein
Hundred grain weight	GLYMA_07G049800	AT1G19260.1	.	TTF-type zinc finger protein with HAT dimerisation domain
Hundred grain weight	GLYMA_07G050100	AT3G61920.1	.	.
Hundred grain weight	GLYMA_07G050200	AT5G67090.1	.	Subtilisin-like serine endopeptidase family protein
Hundred grain weight	GLYMA_07G050300	AT1G68290.1	ENDO 2	endonuclease 2
Hundred grain weight	GLYMA_07G050400	AT5G67090.1	.	Subtilisin-like serine endopeptidase family protein
Hundred grain weight	GLYMA_07G050500	AT5G67090.1	.	Subtilisin-like serine endopeptidase family protein
Hundred grain weight	GLYMA_07G050600	AT2G46770.1	NST1, EMB2301, ANAC043	NAC (No Apical Meristem) domain transcriptional regulator superfamily protein
Hundred grain weight	GLYMA_07G050800	AT4G00820.1	iqd17	IQ-domain 17
Hundred grain weight	GLYMA_17G053800	AT2G19480.2	NFA02, NFA2, NAP1;2	nucleosome assembly protein 1;2
Hundred grain weight	GLYMA_17G054200	AT1G29840.1	.	alpha/beta-Hydrolases superfamily protein
Hundred grain weight	GLYMA_17G054400	AT4G29750.1	.	CRS1 / YhbY (CRM) domain-containing protein
Hundred grain weight	GLYMA_17G054500	AT5G56970.1	CKX3, ATCKX3	cytokinin oxidase 3
Hundred grain weight	GLYMA_17G054600	AT4G29740.2	CKX4, ATCKX4	cytokinin oxidase 4
Hundred grain weight	GLYMA_17G054700	AT5G56900.2	.	CwfJ-like family protein / zinc finger (CCCH-type) family protein
Hundred grain weight	GLYMA_17G054800	AT5G56890.1	.	Protein kinase superfamily protein
Hundred grain weight	GLYMA_17G054900	AT4G29735.1	.	.
Hundred grain weight	GLYMA_17G055000	AT4G29720.1	ATPAO5, PAO5	polyamine oxidase 5
Hundred grain weight	GLYMA_17G106300	AT2G12646.1	.	PLATZ transcription factor family protein
Hundred grain weight	GLYMA_17G106400	AT2G12400.1	.	.
Hundred grain weight	GLYMA_17G106500	AT5G11090.1	.	serine-rich protein-related
Hundred grain weight	GLYMA_17G106700	.	.	.
Hundred grain weight	GLYMA_17G107000	AT4G32060.1	.	calcium-binding EF hand family protein
Hundred grain weight	GLYMA_17G107100	AT2G12550.1	.	ubiquitin-associated (UBA)/TS-N domain-containing protein
Hundred grain weight	GLYMA_17G107300	AT2G25290.3	Phox1	Octicosapeptide/Phox/Bem1p (PB1) domain-containing protein / tetratricopeptide repeat (TPR)-containing protein
Hundred grain weight	GLYMA_17G107400	AT1G15740.1	.	Leucine-rich repeat family protein
Hundred grain weight	GLYMA_17G107600	.	.	.
Hundred grain weight	GLYMA_17G107700	AT2G11890.1	.	adenylate cyclases
Hundred grain weight	GLYMA_17G107800	AT2G11910.2	.	.
Hundred grain weight	GLYMA_17G107900	AT3G01980.4	.	NAD(P)-binding Rossmann-fold superfamily protein
Hundred grain weight	GLYMA_17G108200	AT5G34940.2	AtGUS3, GUS3	glucuronidase 3
Hundred grain weight	GLYMA_17G108300	AT5G20380.1	PHT4;5	phosphate transporter 4;5
Hundred grain weight	GLYMA_17G108500	AT1G15690.1	AVP1, ATAVP3, AVP-3, AtVHP1;1	Inorganic H pyrophosphatase family protein
Hundred grain weight	GLYMA_17G108700	AT5G20410.1	MGD2, ATMGD2	monogalactosyldiacylglycerol synthase 2
Hundred grain weight	GLYMA_17G108900	AT3G19950.1	.	RING/U-box superfamily protein
Hundred grain weight	GLYMA_17G109000	.	.	.
Hundred grain weight	GLYMA_17G109100	AT5G10790.1	UBP22	ubiquitin-specific protease 22
Hundred grain weight	GLYMA_17G109200	AT5G20300.2	.	Avirulence induced gene (AIG1) family protein
Hundred grain weight	GLYMA_17G109300	.	.	.
Hundred grain weight	GLYMA_20G003100	AT5G08200.1	.	peptidoglycan-binding LysM domain-containing protein
Hundred grain weight	GLYMA_20G003400	AT5G23110.1	.	Zinc finger, C3HC4 type (RING finger) family protein
Hundred grain weight	GLYMA_20G003500	AT5G54160.1	ATOMT1, OMT1	O-methyltransferase 1
Hundred grain weight	GLYMA_20G003600	AT5G54160.1	ATOMT1, OMT1	O-methyltransferase 1
Hundred grain weight	GLYMA_20G003800	.	.	.
Palmitic acid content	GLYMA_20G003900	.	.	.
Phenylalanine content	GLYMA_05G010200	AT2G26710.1	BAS1, CYP734A1, CYP72B1	Cytochrome P450 superfamily protein
Phenylalanine content	GLYMA_06G271100	AT5G24560.1	AtPP2-B12, PP2-B12	phloem protein 2-B12
Phenylalanine content	GLYMA_06G271200	AT5G54250.2	ATCNGC4, CNGC4, HLM1, DND2	cyclic nucleotide-gated cation channel 4
Phenylalanine content	GLYMA_06G271400	.	.	.
Phenylalanine content	GLYMA_06G271500	AT1G11390.1	.	Protein kinase superfamily protein
Phenylalanine content	GLYMA_06G271600	AT4G10310.1	HKT1, ATHKT1	high-affinity K+ transporter 1
Pod number per plant	GLYMA_06G271900	.	.	.
Pod number per plant	GLYMA_02G069900	AT3G04080.1	ATAPY1, APY1	apyrase 1
Pod number per plant	GLYMA_02G070000	AT3G04070.1	anac047, NAC047	NAC domain containing protein 47
Pod number per plant	GLYMA_02G070100	AT3G07750.2	.	3'-5'-exoribonuclease family protein
Pod number per plant	GLYMA_02G070200	.	.	.
Pod number per plant	GLYMA_02G070400	AT2G14830.1	.	Regulator of Vps4 activity in the MVB pathway protein
Pod number per plant	GLYMA_02G136100	AT3G19000.1	.	2-oxoglutarate (2OG) and Fe(II)-dependent oxygenase superfamily protein
Pod number per plant	GLYMA_02G136200	AT3G19010.1	.	2-oxoglutarate (2OG) and Fe(II)-dependent oxygenase superfamily protein
Pod number per plant	GLYMA_02G136300	AT3G19010.1	.	2-oxoglutarate (2OG) and Fe(II)-dependent oxygenase superfamily protein
Pod number per plant	GLYMA_02G136400	.	.	.
Pod number per plant	GLYMA_02G136700	AT2G15890.1	MEE14	maternal effect embryo arrest 14
Pod number per plant	GLYMA_02G136800	AT2G15900.1	.	Phox-associated domain;Phox-like;Sorting nexin, C-terminal
Pod number per plant	GLYMA_02G136900	AT2G23530.1	.	Zinc-finger domain of monoamine-oxidase A repressor R1
Pod number per plant	GLYMA_14G180400	AT2G33735.1	.	Chaperone DnaJ-domain superfamily protein
Pod number per plant	GLYMA_14G180500	AT4G24620.1	PGI1, PGI	phosphoglucose isomerase 1
Pod number per plant	GLYMA_14G180600	AT4G24610.1	.	.
Pod number per plant	GLYMA_14G180700	AT1G09750.1	.	Eukaryotic aspartyl protease family protein
Pod number per plant	GLYMA_14G181100	AT4G24560.1	UBP16	ubiquitin-specific protease 16
Pod number per plant	GLYMA_16G047300	AT3G02130.1	RPK2, TOAD2, CLI1	receptor-like protein kinase 2
Pod number per plant	GLYMA_16G047500	.	.	.
Pod number per plant	GLYMA_16G047600	AT5G61890.1	.	Integrase-type DNA-binding superfamily protein
Pod number per plant	GLYMA_16G047700	.	.	.
Pod number per plant	GLYMA_16G047800	AT5G13960.1	SUVH4, KYP, SDG33	SU(VAR)3-9 homolog 4
Pod number per plant	GLYMA_16G047900	AT5G13970.1	.	.
Pod number per plant	GLYMA_16G048100	AT5G13980.2	.	Glycosyl hydrolase family 38 protein
Pod number per plant	GLYMA_16G048200	AT1G54470.1	RPP27	RNI-like superfamily protein
Pod number per plant	GLYMA_16G048300	.	.	.
Pod number per plant	GLYMA_16G048400	AT1G79910.1	.	Regulator of Vps4 activity in the MVB pathway protein
Pod number per plant	GLYMA_16G048500	AT5G40840.1	SYN2, AtRAD21.1	Rad21/Rec8-like family protein
Pod number per plant	GLYMA_16G048700	AT3G26730.1	.	RING/U-box superfamily protein
Pod number per plant	GLYMA_16G048800	AT5G20710.1	BGAL7	beta-galactosidase 7
Pod number per plant	GLYMA_16G049100	AT3G02010.1	.	Pentatricopeptide repeat (PPR) superfamily protein
Pod number per plant	GLYMA_16G049200	AT2G31410.1	.	.
Pod number per plant	GLYMA_16G049300	AT5G13280.1	AK-LYS1, AK1, AK	aspartate kinase 1
Pod number per plant	GLYMA_16G049800	AT3G26782.1	.	Tetratricopeptide repeat (TPR)-like superfamily protein
Pod number per plant	GLYMA_16G049900	.	.	.
Pod number per plant	GLYMA_16G050000	AT5G14040.1	PHT3;1	phosphate transporter 3;1
Pod number per plant	GLYMA_17G053800	AT2G19480.2	NFA02, NFA2, NAP1;2	nucleosome assembly protein 1;2
Pod number per plant	GLYMA_17G054200	AT1G29840.1	.	alpha/beta-Hydrolases superfamily protein
Pod number per plant	GLYMA_17G054400	AT4G29750.1	.	CRS1 / YhbY (CRM) domain-containing protein
Pod number per plant	GLYMA_17G054500	AT5G56970.1	CKX3, ATCKX3	cytokinin oxidase 3
Pod number per plant	GLYMA_17G054600	AT4G29740.2	CKX4, ATCKX4	cytokinin oxidase 4
Pod number per plant	GLYMA_17G054700	AT5G56900.2	.	CwfJ-like family protein / zinc finger (CCCH-type) family protein
Pod number per plant	GLYMA_17G054800	AT5G56890.1	.	Protein kinase superfamily protein
Pod number per plant	GLYMA_17G054900	AT4G29735.1	.	.
Pod number per plant	GLYMA_17G055000	AT4G29720.1	ATPAO5, PAO5	polyamine oxidase 5
Pod number per plant	GLYMA_17G055400	AT4G39955.1	.	alpha/beta-Hydrolases superfamily protein
Pod number per plant	GLYMA_17G055500	AT2G19560.1	EER5	proteasome family protein
Pod number per plant	GLYMA_17G061900	AT2G18950.1	HPT1, TPT1, ATHPT, VTE2	homogentisate phytyltransferase 1
Pod number per plant	GLYMA_19G183800	AT3G09870.1	.	SAUR-like auxin-responsive protein family
Pod number per plant	GLYMA_19G184000	AT3G09630.2	.	Ribosomal protein L4/L1 family
Pod number per plant	GLYMA_19G184100	AT5G03380.1	.	Heavy metal transport/detoxification superfamily protein
Pod number per plant	GLYMA_19G184200	AT5G03760.1	ATCSLA09, CSLA09, ATCSLA9, CSLA9, RAT4	Nucleotide-diphospho-sugar transferases superfamily protein
Pod number per plant	GLYMA_19G184300	AT2G36910.1	ATPGP1, PGP1, ABCB1	ATP binding cassette subfamily B1
Pod number per plant	GLYMA_19G184400	.	.	.
Pod number per plant	GLYMA_19G184700	AT2G36880.2	MAT3	methionine adenosyltransferase 3
Pod size	GLYMA_19G185100	AT5G03450.1	.	Transducin/WD40 repeat-like superfamily protein
Pod size	GLYMA_19G081100	AT1G08080.1	ATACA7, ACA7	alpha carbonic anhydrase 7
Pod size	GLYMA_19G081200	AT4G08850.1	.	Leucine-rich repeat receptor-like protein kinase family protein
Pod size	GLYMA_19G081300	AT1G04200.1	.	.
Pod size	GLYMA_19G081700	AT4G12560.2	CPR30	F-box and associated interaction domains-containing protein
Pod size	GLYMA_19G081800	AT1G04830.1	.	Ypt/Rab-GAP domain of gyp1p superfamily protein
Pod size	GLYMA_19G081900	.	.	.
Pod size	GLYMA_19G082000	AT3G27330.1	.	zinc finger (C3HC4-type RING finger) family protein
Pod size	GLYMA_19G082100	AT3G27325.1	.	hydrolases, acting on ester bonds
Pod size	GLYMA_19G082200	.	.	.
Pod size	GLYMA_19G082300	AT5G40760.1	G6PD6	glucose-6-phosphate dehydrogenase 6
Pod size	GLYMA_19G082400	AT3G27310.1	PUX1	plant UBX domain-containing protein 1
Pubescence color	GLYMA_19G082600	AT3G17450.1	.	hAT dimerisation domain-containing protein
Pubescence color	GLYMA_06G191300	AT3G47730.1	ATATH1, ATH1, ABCA2	ATP-binding cassette A2
Pubescence color	GLYMA_06G191400	AT3G47780.1	ATATH6, ATH6	ABC2 homolog 6
Pubescence color	GLYMA_06G191500	AT3G47800.1	.	Galactose mutarotase-like superfamily protein
Pubescence color	GLYMA_06G191600	AT1G63690.2	ATSPPL2, SPPL2	SIGNAL PEPTIDE PEPTIDASE-LIKE 2
Pubescence color	GLYMA_06G191700	.	.	.
Pubescence color	GLYMA_06G191800	AT1G74500.1	ATBS1, TMO7, BS1	activation-tagged BRI1(brassinosteroid-insensitive 1)-suppressor 1
Pubescence color	GLYMA_06G192000	AT3G59280.1	TXR1	Protein Transporter, Pam16
Pubescence color	GLYMA_06G192100	AT1G16390.1	ATOCT3, 3-Oct	organic cation/carnitine transporter 3
Pubescence color	GLYMA_06G192400	AT3G47670.1	.	Plant invertase/pectin methylesterase inhibitor superfamily protein
Pubescence color	GLYMA_06G192500	AT5G39850.1	.	Ribosomal protein S4
Pubescence color	GLYMA_06G192800	AT1G74530.3	.	.
Pubescence color	GLYMA_06G192900	AT1G01770.1	.	.
Pubescence color	GLYMA_06G193000	AT3G47620.1	AtTCP14, TCP14	TEOSINTE BRANCHED, cycloidea and PCF (TCP) 14
Pubescence color	GLYMA_06G193100	AT4G21200.1	ATGA2OX8, GA2OX8	gibberellin 2-oxidase 8
Pubescence color	GLYMA_06G193300	AT1G26850.2	.	S-adenosyl-L-methionine-dependent methyltransferases superfamily protein
Pubescence color	GLYMA_06G193500	AT5G62480.1	ATGSTU9, GST14, GST14B, GSTU9	glutathione S-transferase tau 9
Seed crack	GLYMA_06G271900	.	.	.
Seed crack	GLYMA_18G007600	AT4G40042.1	.	Microsomal signal peptidase 12 kDa subunit (SPC12)
Seed crack	GLYMA_18G007700	AT1G67440.1	emb1688	Minichromosome maintenance (MCM2/3/5) family protein
Seed crack	GLYMA_18G007800	.	.	.
Seed crack	GLYMA_18G007900	AT1G67480.2	.	Galactose oxidase/kelch repeat superfamily protein
Seed crack	GLYMA_18G008100	AT1G24310.1	.	.
Seed crack	GLYMA_18G008300	AT1G24330.1	.	ARM repeat superfamily protein
Seed crack	GLYMA_18G008400	AT3G57810.1	.	Cysteine proteinases superfamily protein
Seed crack	GLYMA_18G008500	AT5G14230.1	.	Ankyrin repeat-containing domain
Seed crack	GLYMA_18G008600	AT1G67570.1	.	Protein of unknown function (DUF3537)
Seed number per plant	GLYMA_18G008700	AT1G67580.2	.	Protein kinase superfamily protein
Seed number per plant	GLYMA_02G069900	AT3G04080.1	ATAPY1, APY1	apyrase 1
Seed number per plant	GLYMA_02G070000	AT3G04070.1	anac047, NAC047	NAC domain containing protein 47
Seed number per plant	GLYMA_02G070100	AT3G07750.2	.	3'-5'-exoribonuclease family protein
Seed number per plant	GLYMA_02G070200	.	.	.
Seed number per plant	GLYMA_02G070400	AT2G14830.1	.	Regulator of Vps4 activity in the MVB pathway protein
Seed number per plant	GLYMA_02G125800	.	.	.
Seed number per plant	GLYMA_02G125900	.	.	.
Seed number per plant	GLYMA_02G126000	AT1G31260.1	ZIP10	zinc transporter 10 precursor
Seed number per plant	GLYMA_02G126300	AT1G26230.1	.	TCP-1/cpn60 chaperonin family protein
Seed number per plant	GLYMA_02G126400	AT3G51700.1	.	PIF1 helicase
Seed number per plant	GLYMA_02G127800	AT3G25560.1	NIK2	NSP-interacting kinase 2
Seed number per plant	GLYMA_02G136100	AT3G19000.1	.	2-oxoglutarate (2OG) and Fe(II)-dependent oxygenase superfamily protein
Seed number per plant	GLYMA_02G136200	AT3G19010.1	.	2-oxoglutarate (2OG) and Fe(II)-dependent oxygenase superfamily protein
Seed number per plant	GLYMA_02G136300	AT3G19010.1	.	2-oxoglutarate (2OG) and Fe(II)-dependent oxygenase superfamily protein
Seed number per plant	GLYMA_02G136400	.	.	.
Seed number per plant	GLYMA_02G136700	AT2G15890.1	MEE14	maternal effect embryo arrest 14
Seed number per plant	GLYMA_02G136800	AT2G15900.1	.	Phox-associated domain;Phox-like;Sorting nexin, C-terminal
Seed number per plant	GLYMA_02G136900	AT2G23530.1	.	Zinc-finger domain of monoamine-oxidase A repressor R1
Seed number per plant	GLYMA_06G072100	AT5G11320.1	YUC4	Flavin-binding monooxygenase family protein
Seed number per plant	GLYMA_06G072200	AT4G32551.1	LUG, RON2	LisH dimerisation motif;WD40/YVTN repeat-like-containing domain
Seed number per plant	GLYMA_06G072300	.	.	.
Seed number per plant	GLYMA_06G072400	AT1G52820.1	.	2-oxoglutarate (2OG) and Fe(II)-dependent oxygenase superfamily protein
Seed number per plant	GLYMA_06G072700	AT4G32570.1	TIFY8	TIFY domain protein 8
Seed number per plant	GLYMA_06G072800	AT5G24318.2	.	O-Glycosyl hydrolases family 17 protein
Seed number per plant	GLYMA_06G072900	AT5G11300.1	CYC3B, CYC2BAT, CYCA2;2	mitotic-like cyclin 3B from Arabidopsis
Seed number per plant	GLYMA_06G073000	AT5G25510.1	.	Protein phosphatase 2A regulatory B subunit family protein
Seed number per plant	GLYMA_06G073200	AT5G25520.2	.	SPOC domain / Transcription elongation factor S-II protein
Seed number per plant	GLYMA_06G073300	AT5G25530.1	.	DNAJ heat shock family protein
Seed number per plant	GLYMA_06G073500	.	.	.
Seed number per plant	GLYMA_14G180400	AT2G33735.1	.	Chaperone DnaJ-domain superfamily protein
Seed number per plant	GLYMA_14G180500	AT4G24620.1	PGI1, PGI	phosphoglucose isomerase 1
Seed number per plant	GLYMA_14G180600	AT4G24610.1	.	.
Seed number per plant	GLYMA_14G180700	AT1G09750.1	.	Eukaryotic aspartyl protease family protein
Seed number per plant	GLYMA_14G181100	AT4G24560.1	UBP16	ubiquitin-specific protease 16
Seed number per plant	GLYMA_16G047300	AT3G02130.1	RPK2, TOAD2, CLI1	receptor-like protein kinase 2
Seed number per plant	GLYMA_16G047500	.	.	.
Seed number per plant	GLYMA_16G047600	AT5G61890.1	.	Integrase-type DNA-binding superfamily protein
Seed number per plant	GLYMA_16G047700	.	.	.
Seed number per plant	GLYMA_16G047800	AT5G13960.1	SUVH4, KYP, SDG33	SU(VAR)3-9 homolog 4
Seed number per plant	GLYMA_16G047900	AT5G13970.1	.	.
Seed number per plant	GLYMA_16G048100	AT5G13980.2	.	Glycosyl hydrolase family 38 protein
Seed number per plant	GLYMA_16G048200	AT1G54470.1	RPP27	RNI-like superfamily protein
Seed number per plant	GLYMA_16G048300	.	.	.
Seed number per plant	GLYMA_16G048400	AT1G79910.1	.	Regulator of Vps4 activity in the MVB pathway protein
Seed number per plant	GLYMA_16G048500	AT5G40840.1	SYN2, AtRAD21.1	Rad21/Rec8-like family protein
Seed number per plant	GLYMA_17G053800	AT2G19480.2	NFA02, NFA2, NAP1;2	nucleosome assembly protein 1;2
Seed number per plant	GLYMA_17G054200	AT1G29840.1	.	alpha/beta-Hydrolases superfamily protein
Seed number per plant	GLYMA_17G054400	AT4G29750.1	.	CRS1 / YhbY (CRM) domain-containing protein
Seed number per plant	GLYMA_17G054500	AT5G56970.1	CKX3, ATCKX3	cytokinin oxidase 3
Seed number per plant	GLYMA_17G054600	AT4G29740.2	CKX4, ATCKX4	cytokinin oxidase 4
Seed number per plant	GLYMA_17G054700	AT5G56900.2	.	CwfJ-like family protein / zinc finger (CCCH-type) family protein
Seed number per plant	GLYMA_17G054800	AT5G56890.1	.	Protein kinase superfamily protein
Seed number per plant	GLYMA_17G054900	AT4G29735.1	.	.
Seed number per plant	GLYMA_17G055000	AT4G29720.1	ATPAO5, PAO5	polyamine oxidase 5
Seed number per plant	GLYMA_17G055400	AT4G39955.1	.	alpha/beta-Hydrolases superfamily protein
Seed number per plant	GLYMA_17G055500	AT2G19560.1	EER5	proteasome family protein
Seed number per plant	GLYMA_17G061900	AT2G18950.1	HPT1, TPT1, ATHPT, VTE2	homogentisate phytyltransferase 1
Seed number per plant	GLYMA_19G183800	AT3G09870.1	.	SAUR-like auxin-responsive protein family
Seed number per plant	GLYMA_19G184000	AT3G09630.2	.	Ribosomal protein L4/L1 family
Seed number per plant	GLYMA_19G184100	AT5G03380.1	.	Heavy metal transport/detoxification superfamily protein
Seed number per plant	GLYMA_19G184200	AT5G03760.1	ATCSLA09, CSLA09, ATCSLA9, CSLA9, RAT4	Nucleotide-diphospho-sugar transferases superfamily protein
Seed number per plant	GLYMA_19G184300	AT2G36910.1	ATPGP1, PGP1, ABCB1	ATP binding cassette subfamily B1
Seed number per plant	GLYMA_19G184400	.	.	.
Seed number per plant	GLYMA_19G184700	AT2G36880.2	MAT3	methionine adenosyltransferase 3
Seed size	GLYMA_19G185100	AT5G03450.1	.	Transducin/WD40 repeat-like superfamily protein
Seed size	GLYMA_14G179700	AT2G01050.1	.	zinc ion binding;nucleic acid binding
Seed size	GLYMA_14G179800	AT1G02070.1	.	.
Seed size	GLYMA_14G179900	AT5G50010.1	.	sequence-specific DNA binding transcription factors;transcription regulators
Seed size	GLYMA_17G054600	AT4G29740.2	CKX4, ATCKX4	cytokinin oxidase 4
Seed size	GLYMA_17G054700	AT5G56900.2	.	CwfJ-like family protein / zinc finger (CCCH-type) family protein
Seed size	GLYMA_17G054800	AT5G56890.1	.	Protein kinase superfamily protein
Seed size	GLYMA_17G054900	AT4G29735.1	.	.
Seed size	GLYMA_17G055000	AT4G29720.1	ATPAO5, PAO5	polyamine oxidase 5
Seed size	GLYMA_17G055400	AT4G39955.1	.	alpha/beta-Hydrolases superfamily protein
Seed size	GLYMA_17G055500	AT2G19560.1	EER5	proteasome family protein
Seed size	GLYMA_17G127800	AT5G40780.1	LHT1	lysine histidine transporter 1
Threonine content	GLYMA_17G127900	AT5G50360.1	.	.
Threonine content	GLYMA_14G182800	AT4G24470.2	ZIM, GATA25	GATA-type zinc finger protein with TIFY domain
Threonine content	GLYMA_14G182900	AT1G74520.1	ATHVA22A, HVA22A	HVA22 homologue A
Threonine content	GLYMA_14G183000	AT1G70320.1	UPL2	ubiquitin-protein ligase 2
Threonine content	GLYMA_14G183400	AT1G09890.1	.	Rhamnogalacturonate lyase family protein
Threonine content	GLYMA_14G183500	AT1G09920.1	.	TRAF-type zinc finger-related
Threonine content	GLYMA_14G183700	.	.	.
Threonine content	GLYMA_14G183900	.	.	.
Threonine content	GLYMA_14G184000	.	.	.
Threonine content	GLYMA_14G184100	.	.	.
Threonine content	GLYMA_14G184600	AT2G27610.1	.	Tetratricopeptide repeat (TPR)-like superfamily protein
Total amino acids content	GLYMA_14G184700	AT5G64430.1	.	Octicosapeptide/Phox/Bem1p family protein
Total amino acids content	GLYMA_02G147900	AT5G46600.1	.	Aluminium activated malate transporter family protein
Total amino acids content	GLYMA_02G148500	AT5G64980.1	.	.
Total amino acids content	GLYMA_02G149600	AT3G06190.1	ATBPM2, BPM2	BTB-POZ and MATH domain 2
Total amino acids content	GLYMA_02G149900	AT4G02940.1	.	oxidoreductase, 2OG-Fe(II) oxygenase family protein
Total amino acids content	GLYMA_02G150000	AT1G03350.1	.	BSD domain-containing protein
Total amino acids content	GLYMA_08G191900	AT3G13790.2	ATBFRUCT1	Glycosyl hydrolases family 32 protein
Total amino acids content	GLYMA_08G192000	AT3G13790.1	ATCWINV1, ATBFRUCT1	Glycosyl hydrolases family 32 protein
Total amino acids content	GLYMA_08G192200	AT3G13800.1	.	Metallo-hydrolase/oxidoreductase superfamily protein
Total amino acids content	GLYMA_08G192300	AT1G55110.1	AtIDD7, IDD7	indeterminate(ID)-domain 7
Total amino acids content	GLYMA_08G192400	.	.	.
Total amino acids content	GLYMA_08G192600	AT3G13850.1	LBD22	LOB domain-containing protein 22
Total amino acids content	GLYMA_14G182800	AT4G24470.2	ZIM, GATA25	GATA-type zinc finger protein with TIFY domain
Total amino acids content	GLYMA_14G182900	AT1G74520.1	ATHVA22A, HVA22A	HVA22 homologue A
Total amino acids content	GLYMA_14G183000	AT1G70320.1	UPL2	ubiquitin-protein ligase 2
Total amino acids content	GLYMA_14G183400	AT1G09890.1	.	Rhamnogalacturonate lyase family protein
Total amino acids content	GLYMA_14G183500	AT1G09920.1	.	TRAF-type zinc finger-related
Total amino acids content	GLYMA_14G183700	.	.	.
Total amino acids content	GLYMA_14G183900	.	.	.
Total amino acids content	GLYMA_14G184000	.	.	.
Total amino acids content	GLYMA_14G184100	.	.	.
Total amino acids content	GLYMA_14G184600	AT2G27610.1	.	Tetratricopeptide repeat (TPR)-like superfamily protein
Tyrosine content	GLYMA_14G184700	AT5G64430.1	.	Octicosapeptide/Phox/Bem1p family protein
Tyrosine content	GLYMA_08G186100	.	.	.
Tyrosine content	GLYMA_08G186400	AT1G60890.1	.	Phosphatidylinositol-4-phosphate 5-kinase family protein
Tyrosine content	GLYMA_08G186500	AT4G36090.2	.	oxidoreductase, 2OG-Fe(II) oxygenase family protein
Tyrosine content	GLYMA_08G186700	AT1G71160.1	KCS7	3-ketoacyl-CoA synthase 7
Tyrosine content	GLYMA_08G186800	AT3G01610.1	CDC48C, emb1354	cell division cycle 48C
Tyrosine content	GLYMA_08G187000	AT4G27640.1	.	ARM repeat superfamily protein
Tyrosine content	GLYMA_08G187200	AT1G11040.1	.	HSP40/DnaJ peptide-binding protein
Tyrosine content	GLYMA_08G187400	AT1G11050.1	.	Protein kinase superfamily protein
Tyrosine content	GLYMA_08G187500	AT1G71220.2	EBS1	UDP-glucose:glycoprotein glucosyltransferases
Tyrosine content	GLYMA_08G187600	AT4G22200.1	AKT2/3, AKT3, AKT2, KT2/3	potassium transport 2/3
tyrosine_content	GLYMA_08G187900	.	.	.
