## Supplemental Table S10 for "Resequencing 250 soybean accessions: new insights into genes associated with agronomic traits and genetic networks"

### Sheet: t9.uniq
Table S10. Summary of hub genes in soybean agronomic traits networks
Hub ID	Gene ID	Homologous gene in Ath.	Gene Symbol	Description
HA1	GLYMA_13G278200	AT5G60610.1	.	F-box/RNI-like superfamily protein
HA1	GLYMA_13G278400	AT5G53760.2	MLO11, ATMLO11	Seven transmembrane MLO family protein
HA1	GLYMA_13G278600	AT1G61810.1	BGLU45	beta-glucosidase 45
HA1	GLYMA_18G251800	AT2G44830.1	.	Protein kinase superfamily protein
HA1	GLYMA_18G251900	AT1G02110.1	.	Protein of unknown function (DUF630 and DUF632)
HA1	GLYMA_18G252200	AT2G44840.1	ATERF13, EREBP, ERF13	ethylene-responsive element binding factor 13
HA1	GLYMA_18G257700	AT3G47800.1	.	Galactose mutarotase-like superfamily protein
HA1	GLYMA_18G257800	AT1G17230.1	.	Leucine-rich receptor-like protein kinase family protein
HA1	GLYMA_18G258100	AT3G49190.1	.	O-acyltransferase (WSD1-like) family protein
HA1	GLYMA_18G258500	AT5G39865.1	.	Glutaredoxin family protein
HA1	GLYMA_18G259000	AT5G39785.1	.	Protein of unknown function (DUF1666)
HA1	GLYMA_18G259100	AT3G28910.1	ATMYB30, MYB30	myb domain protein 30
HA1	GLYMA_18G259200	AT3G28917.1	MIF2	mini zinc finger 2
HA1	GLYMA_18G259300	AT5G15210.1	ATHB30, ZFHD3, HB30, ZHD8	homeobox protein 30
HA1	GLYMA_18G259500	AT5G37820.1	NIP4;2, NLM5	NOD26-like intrinsic protein 4;2
HA1	GLYMA_18G259600	AT3G28960.1	.	Transmembrane amino acid transporter family protein
HA1	GLYMA_18G259700	AT5G15250.1	FTSH6, ATFTSH6	FTSH protease 6
HA1	GLYMA_18G260300	AT5G50390.1	.	Pentatricopeptide repeat (PPR-like) superfamily protein
HA1	GLYMA_18G260500	AT5G39660.2	CDF2	cycling DOF factor 2
HA1	GLYMA_18G260600	.	.	.
HA1	GLYMA_18G260700	AT5G39670.1	.	Calcium-binding EF-hand family protein
HA1	GLYMA_18G261700	AT1G66370.1	MYB113, AtMYB113	myb domain protein 113
HA1	GLYMA_18G2618002	.	.	.
HA1	GLYMA_18G261900	AT3G29060.1	.	EXS (ERD1/XPR1/SYG1) family protein
HA1	GLYMA_18G262200	AT1G74630.1	.	Tetratricopeptide repeat (TPR)-like superfamily protein
HA1	GLYMA_18G262300	.	.	.
HA1	GLYMA_18G262400	.	.	.
HA1	GLYMA_18G262800	AT5G19790.1	RAP2.11	related to AP2 11
HA1	GLYMA_18G263100	.	.	.
HA1	GLYMA_18G263200	AT3G13080.1	ATMRP3, MRP3, ABCC3	multidrug resistance-associated protein 3
HA1	GLYMA_18G263700	AT5G54160.1	ATOMT1, OMT1	O-methyltransferase 1
HA1	GLYMA_18G263800	AT5G15390.1	.	tRNA/rRNA methyltransferase (SpoU) family protein
HA1	GLYMA_18G263900	AT5G15410.1	DND1, ATCNGC2, CNGC2	Cyclic nucleotide-regulated ion channel family protein
HA1	GLYMA_18G264000	AT3G29270.2	.	RING/U-box superfamily protein
HA1	GLYMA_18G264100	AT5G39380.1	.	Plant calmodulin-binding protein-related
HA1	GLYMA_18G264300	.	.	.
HA1	GLYMA_18G264400	AT5G15450.1	APG6, CLPB3, CLPB-P	casein lytic proteinase B3
HA1	GLYMA_18G264500	AT3G26140.1	.	Cellulase (glycosyl hydrolase family 5) protein
HA1	GLYMA_18G264700	AT3G01040.2	GAUT13	galacturonosyltransferase 13
HA1	GLYMA_18G264900	AT3G29310.1	.	calmodulin-binding protein-related
HA1	GLYMA_18G265000	AT5G61190.1	.	putative endonuclease or glycosyl hydrolase with C2H2-type zinc finger domain
HA1	GLYMA_18G265400	AT5G39280.1	ATEXPA23, ATEXP23, ATHEXP ALPHA 1.17, EXPA23	expansin A23
HA1	GLYMA_18G265600	AT5G36130.1	.	Cytochrome P450 superfamily protein
HA1	GLYMA_18G265700	AT3G02100.1	.	UDP-Glycosyltransferase superfamily protein
HA1	GLYMA_18G265900	AT3G02100.1	.	UDP-Glycosyltransferase superfamily protein
HA1	GLYMA_18G266000	AT3G02100.1	.	UDP-Glycosyltransferase superfamily protein
HA1	GLYMA_18G266100	AT3G02100.1	.	UDP-Glycosyltransferase superfamily protein
HA1	GLYMA_18G266400	AT3G29390.1	RIK	RS2-interacting KH protein
HA1	GLYMA_18G266600	AT3G29400.1	ATEXO70E1, EXO70E1	exocyst subunit exo70 family protein E1
HA1	GLYMA_18G266700	AT3G02110.1	scpl25	serine carboxypeptidase-like 25
HA1	GLYMA_18G266800	.	.	.
HA1	GLYMA_18G266900	AT5G15870.1	.	glycosyl hydrolase family 81 protein
HA1	GLYMA_18G267000	AT3G02130.1	RPK2, TOAD2, CLI1	receptor-like protein kinase 2
HA1	GLYMA_18G267200	AT1G13740.1	AFP2	ABI five binding protein 2
HA1	GLYMA_18G267300	.	.	.
HA1	GLYMA_18G267400	AT5G60980.2	.	Nuclear transport factor 2 (NTF2) family protein with RNA binding (RRM-RBD-RNP motifs) domain
HA1	GLYMA_18G267500	AT4G35150.1	.	O-methyltransferase family protein
HA1	GLYMA_18G267900	AT4G35150.1	.	O-methyltransferase family protein
HA1	GLYMA_18G268000	AT4G08850.1	.	Leucine-rich repeat receptor-like protein kinase family protein
HA1	GLYMA_18G268100	AT5G39050.1	.	HXXXD-type acyl-transferase family protein
HA1	GLYMA_18G268200	AT5G39050.1	.	HXXXD-type acyl-transferase family protein
HA1	GLYMA_18G268400	AT5G39090.1	.	HXXXD-type acyl-transferase family protein
HA1	GLYMA_18G268500	AT5G39090.1	.	HXXXD-type acyl-transferase family protein
HA1	GLYMA_18G268600	AT3G29670.1	.	HXXXD-type acyl-transferase family protein
HA1	GLYMA_18G268700	AT3G02150.2	PTF1, TFPD	plastid transcription factor 1
HA1	GLYMA_18G268900	AT1G74160.1	.	.
HA1	GLYMA_18G269000	.	.	.
HA1	GLYMA_18G269100	AT4G26190.1	.	Haloacid dehalogenase-like hydrolase (HAD) superfamily protein
HA1	GLYMA_18G269200	AT3G29770.1	ATMES11, MES11	methyl esterase 11
HA1	GLYMA_18G269600	AT4G35150.1	.	O-methyltransferase family protein
HA1	GLYMA_18G269800	.	.	.
HA1	GLYMA_18G270000	.	.	.
HA1	GLYMA_18G271100	AT3G51550.1	FER	Malectin/receptor-like protein kinase family protein
HA1	GLYMA_18G271300	AT5G28680.1	ANX2	Malectin/receptor-like protein kinase family protein
HA1	GLYMA_18G271400	AT5G28680.1	ANX2	Malectin/receptor-like protein kinase family protein
HA1	GLYMA_18G273300	AT3G30210.1	ATMYB121, MYB121	myb domain protein 121
HA1	GLYMA_18G273600	AT5G60910.1	AGL8, FUL	AGAMOUS-like 8
HA1	GLYMA_18G273700	AT3G02300.1	.	Regulator of chromosome condensation (RCC1) family protein
HA1	GLYMA_18G273800	AT5G54380.1	THE1	protein kinase family protein
HA1	GLYMA_18G274000	AT5G38895.1	.	RING/U-box superfamily protein
HA1	GLYMA_18G274100	AT5G38880.1	.	.
HA1	GLYMA_18G274200	AT5G15780.1	.	Pollen Ole e 1 allergen and extensin family protein
HA1	GLYMA_18G274300	.	.	.
HA1	GLYMA_18G274400	AT2G36780.1	.	UDP-Glycosyltransferase superfamily protein
HA1	GLYMA_18G274600	.	.	.
HA1	GLYMA_18G274700	AT3G06240.1	.	F-box family protein
HA1	GLYMA_18G274900	AT3G23880.1	.	F-box and associated interaction domains-containing protein
HA1	GLYMA_18G275000	AT3G46790.1	CRR2	Tetratricopeptide repeat (TPR)-like superfamily protein
HA1	GLYMA_18G275400	AT1G69010.1	BIM2	BES1-interacting Myc-like protein 2
HA1	GLYMA_18G275600	AT2G03890.1	ATPI4K GAMMA 7, UBDK GAMMA 7, PI4K GAMMA 7	phosphoinositide 4-kinase gamma 7
HA1	GLYMA_18G275700	AT5G15730.1	CRLK2, AtCRLK2	Protein kinase superfamily protein
HA1	GLYMA_18G275800	.	.	.
HA1	GLYMA_18G276100	AT4G32090.1	.	Beta-1,3-N-Acetylglucosaminyltransferase family protein
HA1	GLYMA_18G276300	AT5G38840.1	.	SMAD/FHA domain-containing protein _x0001_
HA1	GLYMA_18G276400	AT3G06240.1	.	F-box family protein
HA1	GLYMA_18G277200	.	.	.
HA1	GLYMA_18G277400	.	.	.
HA1	GLYMA_18G277600	AT4G25760.1	ATGDU2, GDU2	glutamine dumper 2
HA1	GLYMA_18G277800	AT4G25760.1	ATGDU2, GDU2	glutamine dumper 2
HA1	GLYMA_18G277900	.	.	.
HA1	GLYMA_18G278100	AT3G02380.1	COL2, ATCOL2	CONSTANS-like 2
HA1	GLYMA_18G278300	.	.	.
HA1	GLYMA_18G278400	AT3G02490.1	.	Pentatricopeptide repeat (PPR) superfamily protein
HA1	GLYMA_18G280800	AT1G67265.1	DVL3, RTFL21	ROTUNDIFOLIA like 21
HA1	GLYMA_18G280900	AT1G13280.1	AOC4	allene oxide cyclase 4
HA1	GLYMA_18G281000	AT5G16030.1	.	.
HA1	GLYMA_18G281500	AT1G09730.2	.	Cysteine proteinases superfamily protein
HA1	GLYMA_18G281700	AT1G09730.2	.	Cysteine proteinases superfamily protein
HA1	GLYMA_18G281800	AT2G33550.1	.	Homeodomain-like superfamily protein
HA1	GLYMA_18G282000	AT5G13300.1	SFC, VAN3, AGD3	ARF GTPase-activating protein
HA1	GLYMA_18G282100	AT5G13290.2	SOL2, CRN	Protein kinase superfamily protein
HA1	GLYMA_18G282400	AT3G48800.1	.	Sterile alpha motif (SAM) domain-containing protein
HA1	GLYMA_18G2828001	.	.	.
HA1	GLYMA_18G283300	AT3G02750.2	.	Protein phosphatase 2C family protein
HA1	GLYMA_18G283500	AT5G16490.1	RIC4	ROP-interactive CRIB motif-containing protein 4
HA1	GLYMA_18G283900	AT1G48360.2	.	zinc ion binding;nucleic acid binding;hydrolases, acting on acid anhydrides, in phosphorus-containing anhydrides
HA2	GLYMA_09G278300	AT2G38400.2	AGT3	alanine:glyoxylate aminotransferase 3
HA2	GLYMA_09G2786001	.	.	.
HA2	GLYMA_09G278900	AT4G35800.1	NRPB1, RPB1, RNA_POL_II_LSRNA_POL_II_LS, RNA_POL_II_LS	RNA polymerase II large subunit
HA2	GLYMA_10G221500	AT1G22770.1	GI, FB	gigantea protein (GI)
HA2	GLYMA_13G278300	AT3G15380.1	.	Plasma-membrane choline transporter family protein
HA2	GLYMA_13G278500	AT1G52980.1	.	GTP-binding family protein
HA2	GLYMA_13G278800	AT3G15410.1	.	Leucine-rich repeat (LRR) family protein
HA2	GLYMA_18G248200	AT2G44710.1	.	RNA-binding (RRM/RBD/RNP motifs) family protein
HA2	GLYMA_18G251600	AT2G44810.1	DAD1	alpha/beta-Hydrolases superfamily protein
HA2	GLYMA_18G258200	.	.	.
HA2	GLYMA_18G258800	AT5G60460.1	.	Preprotein translocase Sec, Sec61-beta subunit protein
HA2	GLYMA_18G259900	AT1G32450.1	NRT1.5	nitrate transporter 1.5
HA2	GLYMA_18G260000	AT1G32450.1	NRT1.5	nitrate transporter 1.5
HA2	GLYMA_18G260100	AT3G01180.1	AtSS2, SS2	starch synthase 2
HA2	GLYMA_18G260200	AT3G28970.1	AAR3	Domain of unknown function (DUF298)
HA2	GLYMA_18G262000	AT1G66370.1	MYB113, AtMYB113	myb domain protein 113
HA2	GLYMA_18G262100	AT1G26690.1	.	emp24/gp25L/p24 family/GOLD family protein
HA2	GLYMA_18G262500	AT3G29090.1	PME31, ATPME31	pectin methylesterase 31
HA2	GLYMA_18G263000	AT5G60460.1	.	Preprotein translocase Sec, Sec61-beta subunit protein
HA2	GLYMA_18G264800	AT5G61220.1	.	LYR family of Fe/S cluster biogenesis protein
HA2	GLYMA_18G266300	AT1G09700.1	HYL1, DRB1	dsRNA-binding domain-like superfamily protein
HA2	GLYMA_18G268800	AT3G02160.1	.	Bromodomain transcription factor
HA2	GLYMA_18G273900	AT5G38900.1	.	Thioredoxin superfamily protein
HA2	GLYMA_18G275100	AT3G49180.1	RID3	Transducin/WD40 repeat-like superfamily protein
HA2	GLYMA_18G275300	AT5G15740.1	.	O-fucosyltransferase family protein
HA2	GLYMA_18G278000	AT3G15460.1	.	Ribosomal RNA processing Brix domain protein
HA2	GLYMA_18G281100	AT2G29540.2	ATRPC14, ATRPAC14, RPC14	RNApolymerase 14 kDa subunit
HA2	GLYMA_18G281200	AT1G36240.1	.	Ribosomal protein L7Ae/L30e/S12e/Gadd45 family protein
HA2	GLYMA_18G282300	AT2G33540.1	CPL3, ATCPL3	C-terminal domain phosphatase-like 3
HA2	GLYMA_19G224000	AT4G11160.1	.	Translation initiation factor 2, small GTP-binding protein
HA2	GLYMA_19G224200	AT1G09570.1	PHYA, FHY2, FRE1, HY8	phytochrome A
HA2	GLYMA_19G224700	AT1G09530.2	PIF3, POC1, PAP3	phytochrome interacting factor 3
HA2	GLYMA_20G103100	AT5G23300.1	PYRD	pyrimidine d
HA2	GLYMA_20G103700	AT3G19950.1	.	RING/U-box superfamily protein
HA2	GLYMA_20G105700	AT4G35140.1	.	Transducin/WD40 repeat-like superfamily protein
HA2	GLYMA_20G112300	AT3G11600.1	.	.
HA2	GLYMA_20G112500	.	.	.
HA2	GLYMA_20G112600	AT5G04310.1	.	Pectin lyase-like superfamily protein
HA2	GLYMA_20G112700	AT4G15415.1	ATB' GAMMA	Protein phosphatase 2A regulatory B subunit family protein
HA2	GLYMA_20G112900	AT2G39210.1	.	Major facilitator superfamily protein
HA2	GLYMA_20G113000	AT2G39210.1	.	Major facilitator superfamily protein
HA2	GLYMA_20G115100	AT5G04290.1	KTF1, SPT5L	kow domain-containing transcription factor 1
HA2	GLYMA_20G117100	AT1G25350.1	OVA9	glutamine-tRNA ligase, putative / glutaminyl-tRNA synthetase, putative / GlnRS, putative
HA2	GLYMA_20G117600	AT5G38830.1	.	Cysteinyl-tRNA synthetase, class Ia family protein
HA2	GLYMA_20G118100	AT1G68390.1	.	Core-2/I-branching beta-1,6-N-acetylglucosaminyltransferase family protein
HA2	GLYMA_20G121300	AT1G15080.1	ATPAP2, ATLPP2, LPP2	lipid phosphate phosphatase 2
HA2	GLYMA_20G124300	.	.	.
HA2	GLYMA_20G125200	AT2G01290.1	RPI2	ribose-5-phosphate isomerase 2
HA2	GLYMA_20G129100	AT2G15290.1	ATTIC21, TIC21, CIA5, PIC1	translocon at inner membrane of chloroplasts 21
HA2	GLYMA_20G216900	AT4G10790.1	.	UBX domain-containing protein
HC1	GLYMA_06G186000	AT5G13690.1	CYL1, NAGLU	alpha-N-acetylglucosaminidase family / NAGLU family
HC1	GLYMA_06G186100	AT5G13690.1	CYL1, NAGLU	alpha-N-acetylglucosaminidase family / NAGLU family
HC1	GLYMA_06G187200	AT3G48090.1	EDS1, ATEDS1	alpha/beta-Hydrolases superfamily protein
HC1	GLYMA_06G187300	AT3G48080.1	.	alpha/beta-Hydrolases superfamily protein
HC1	GLYMA_06G187400	AT3G48090.1	EDS1, ATEDS1	alpha/beta-Hydrolases superfamily protein
HC1	GLYMA_06G188400	AT3G28470.1	ATMYB35, TDF1	Duplicated homeodomain-like superfamily protein
HC1	GLYMA_06G194200	AT5G62440.1	.	Protein of unknown function (DUF3223)
HC1	GLYMA_06G195700	AT1G18700.1	.	DNAJ heat shock N-terminal domain-containing protein
HC1	GLYMA_06G196200	AT5G61380.1	TOC1, APRR1, PRR1, AtTOC1	CCT motif -containing response regulator protein
HC1	GLYMA_06G196400	AT1G68710.1	.	ATPase E1-E2 type family protein / haloacid dehalogenase-like hydrolase family protein
HC1	GLYMA_06G199600	AT5G61270.1	PIF7	phytochrome-interacting factor7
HC1	GLYMA_06G200900	AT5G17930.1	.	MIF4G domain-containing protein / MA3 domain-containing protein
HC1	GLYMA_06G202200	AT1G74310.1	ATHSP101, HSP101, HOT1	heat shock protein 101
HC1	GLYMA_06G203400	AT1G25350.1	OVA9	glutamine-tRNA ligase, putative / glutaminyl-tRNA synthetase, putative / GlnRS, putative
HC1	GLYMA_06G203600	AT1G16820.1	.	vacuolar ATP synthase catalytic subunit-related / V-ATPase-related / vacuolar proton pump-related
HC1	GLYMA_13G069000	AT5G14930.2	SAG101	senescence-associated gene 101
HC1	GLYMA_13G069600	AT5G14930.2	SAG101	senescence-associated gene 101
HC1	GLYMA_13G069800	AT5G14930.2	SAG101	senescence-associated gene 101
HC1	GLYMA_13G071100	AT2G38280.2	FAC1, ATAMPD	AMP deaminase, putative / myoadenylate deaminase, putative
HC1	GLYMA_13G075900	AT3G45140.1	LOX2, ATLOX2	lipoxygenase 2
HC1	GLYMA_13G077100	AT4G37660.1	.	Ribosomal protein L12/ ATP-dependent Clp protease adaptor protein ClpS family protein
HC1	GLYMA_18G216400	AT4G23660.2	AtPPT1, PPT1	polyprenyltransferase 1
HC1	GLYMA_19G220100	AT4G01860.2	.	Transducin family protein / WD-40 repeat family protein
HC1	GLYMA_19G221400	AT3G62120.2	.	Class II aaRS and biotin synthetases superfamily protein
HC1	GLYMA_19G222000	AT1G09530.2	PIF3, POC1, PAP3	phytochrome interacting factor 3
HC2	GLYMA_12G023400	AT4G38430.1	ATROPGEF1, ROPGEF1	rho guanyl-nucleotide exchange factor 1
HC2	GLYMA_12G024700	AT2G16600.1	ROC3	rotamase CYP 3
HC2	GLYMA_12G025400	AT3G27850.1	RPL12-C	ribosomal protein L12-C
HC2	GLYMA_15G120100	AT5G47680.1	TRM10, AtTRM	.
HC2	GLYMA_15G124700	AT5G49740.1	ATFRO7, FRO7	ferric reduction oxidase 7
HC2	GLYMA_15G130000	AT5G48760.2	.	Ribosomal protein L13 family protein
HC2	GLYMA_15G131100	AT3G24080.2	.	KRR1 family protein
HC2	GLYMA_15G131200	AT4G20930.1	.	6-phosphogluconate dehydrogenase family protein
HC2	GLYMA_15G132200	AT5G23860.2	TUB8	tubulin beta 8
HI	GLYMA_05G208100	AT1G63640.1	.	P-loop nucleoside triphosphate hydrolases superfamily protein with CH (Calponin Homology) domain
HI	GLYMA_13G135900	AT5G02810.1	PRR7, APRR7	pseudo-response regulator 7
HM1	GLYMA_06G198400	AT3G52090.1	ATRPB13.6, NRPB11, NRPD11, NRPE11	DNA-directed RNA polymerase, RBP11-like
HM1	GLYMA_06G198600	AT2G03430.1	.	Ankyrin repeat family protein
HM1	GLYMA_06G271900	.	.	.
HM1	GLYMA_13G083500	AT1G37140.1	MCT1	MEI2 C-terminal RRM only like 1
HM1	GLYMA_13G083900	AT1G19260.1	.	TTF-type zinc finger protein with HAT dimerisation domain
HM1	GLYMA_13G084000	AT1G77760.1	NIA1, GNR1, NR1	nitrate reductase 1
HM1	GLYMA_18G278800	AT3G02470.4	.	S-adenosylmethionine decarboxylase
HM1	GLYMA_18G278900	AT5G38710.1	.	Methylenetetrahydrofolate reductase family protein
HM1	GLYMA_18G279000	AT1G30890.2	.	Integral membrane HRF1 family protein
HM1	GLYMA_18G279100	.	.	.
HM1	GLYMA_18G279400	AT3G30841.1	.	Cofactor-independent phosphoglycerate mutase
HM1	GLYMA_18G279500	AT2G20000.1	HBT, CDC27b	CDC27 family protein
HM1	GLYMA_18G279700	AT3G19660.1	.	.
HM1	GLYMA_18G279900	AT5G15900.1	TBL19	TRICHOME BIREFRINGENCE-LIKE 19
HM1	GLYMA_18G2800002	.	.	.
HM1	GLYMA_18G280100	.	.	.
HM1	GLYMA_18G280400	AT4G10780.1	.	LRR and NB-ARC domains-containing disease resistance protein
HM1	GLYMA_18G280500	AT1G67230.1	LINC1	little nuclei1
HM1	GLYMA_18G280600	AT5G38640.1	.	NagB/RpiA/CoA transferase-like superfamily protein
HM1	GLYMA_18G284600	AT5G13110.1	G6PD2	glucose-6-phosphate dehydrogenase 2
HM1	GLYMA_18G284700	AT1G69040.1	ACR4	ACT domain repeat 4
HM1	GLYMA_18G285100	AT1G12060.1	ATBAG5, BAG5	BCL-2-associated athanogene 5
HM1	GLYMA_18G285200	AT5G14070.1	ROXY2	Thioredoxin superfamily protein
HM1	GLYMA_18G285400	AT2G11890.1	.	adenylate cyclases
HM1	GLYMA_18G287300	AT5G13660.1	.	.
HM1	GLYMA_19G222200	AT4G01680.3	MYB55	myb domain protein 55
HM1	GLYMA_19G222300	AT3G62070.1	.	.
HM1	GLYMA_19G222400	AT2G46930.1	.	Pectinacetylesterase family protein
HM1	GLYMA_19G222600	AT3G62030.3	ROC4	rotamase CYP 4
HM1	GLYMA_19G222700	AT2G46920.2	POL	Protein phosphatase 2C family protein
HM1	GLYMA_19G222800	AT1G02335.1	GL22	germin-like protein subfamily 2 member 2 precursor
HM1	GLYMA_19G222900	AT4G01630.1	ATEXPA17, ATEXP17, ATHEXP ALPHA 1.13, EXPA17	expansin A17
HM1	GLYMA_19G223000	AT5G66460.1	MAN7, AtMAN7	Glycosyl hydrolase superfamily protein
HM1	GLYMA_19G223100	AT1G27680.1	APL2	ADPGLC-PPase large subunit
HM2	GLYMA_10G228200	AT2G34930.1	.	disease resistance family protein / LRR family protein
HM2	GLYMA_12G101300	AT1G05270.1	.	TraB family protein
HM2	GLYMA_12G101400	AT3G21810.1	.	Zinc finger C-x8-C-x5-C-x3-H type family protein
HM2	GLYMA_20G107100	AT2G16940.2	.	Splicing factor, CC1-like
HM2	GLYMA_20G107200	AT5G05320.1	.	FAD/NAD(P)-binding oxidoreductase family protein
HM2	GLYMA_20G109200	.	.	.
HM2	GLYMA_20G109300	AT3G53150.1	UGT73D1	UDP-glucosyl transferase 73D1
HM2	GLYMA_20G109700	.	.	.
HM2	GLYMA_20G109800	AT2G35130.2	.	Tetratricopeptide repeat (TPR)-like superfamily protein
HM2	GLYMA_20G109900	AT3G54250.1	.	GHMP kinase family protein
HM2	GLYMA_20G110000	AT3G54260.1	TBL36	TRICHOME BIREFRINGENCE-LIKE 36
HM2	GLYMA_20G1103002	.	.	.
HM2	GLYMA_20G1103003	.	.	.
HM2	GLYMA_20G110400	AT5G04740.1	.	ACT domain-containing protein
HM2	GLYMA_20G110600	AT3G60740.1	TTN1, EMB133, TFC D, CHO	ARM repeat superfamily protein
HM2	GLYMA_20G110700	.	.	.
HM2	GLYMA_20G110800	AT2G27510.1	ATFD3, FD3	ferredoxin 3
HM2	GLYMA_20G110900	AT5G04750.1	.	F1F0-ATPase inhibitor protein, putative
HM2	GLYMA_20G111000	AT3G12120.2	FAD2	fatty acid desaturase 2
HM2	GLYMA_20G111100	AT3G54300.2	ATVAMP727, VAMP727	vesicle-associated membrane protein 727
HM2	GLYMA_20G111200	AT5G05010.2	.	clathrin adaptor complexes medium subunit family protein
HM3	GLYMA_15G113200	AT4G05520.2	ATEHD2, EHD2	EPS15 homology domain 2
HM3	GLYMA_15G1136001	.	.	.
HM3	GLYMA_15G113900	AT4G22320.2	.	.
HM3	GLYMA_15G114100	AT2G32300.1	UCC1	uclacyanin 1
HM3	GLYMA_15G114200	AT4G12610.1	RAP74, ATRAP74	transcription activators;DNA binding;RNA polymerase II transcription factors;catalytics;transcription initiation factors
HM3	GLYMA_15G114400	AT1G12060.1	ATBAG5, BAG5	BCL-2-associated athanogene 5
HM3	GLYMA_15G114700	AT3G51970.1	ATSAT1, ASAT1, ATASAT1	acyl-CoA sterol acyl transferase 1
HM3	GLYMA_15G115000	.	.	.
HM3	GLYMA_15G115200	AT5G47560.1	ATTDT, ATSDAT, TDT	tonoplast dicarboxylate transporter
HM3	GLYMA_15G115300	AT5G47550.1	.	Cystatin/monellin superfamily protein
HM3	GLYMA_15G115600	AT5G47530.1	.	Auxin-responsive family protein
HM3	GLYMA_15G115700	AT5G47530.1	.	Auxin-responsive family protein
HM3	GLYMA_15G116200	AT4G16460.3	.	.
HM3	GLYMA_15G116300	AT4G17230.1	SCL13	SCARECROW-like 13
HM3	GLYMA_15G126600	AT3G05320.1	.	O-fucosyltransferase family protein
HM3	GLYMA_15G126800	AT3G06880.2	.	Transducin/WD40 repeat-like superfamily protein
HM3	GLYMA_15G1274001	.	.	.
HM3	GLYMA_15G1274002	.	.	.
HM3	GLYMA_15G127500	AT2G43870.1	.	Pectin lyase-like superfamily protein
HM3	GLYMA_15G127600	AT1G71440.1	PFI, TFC E	tubulin folding cofactor E / Pfifferling (PFI)
HM3	GLYMA_15G127700	AT5G45160.1	.	Root hair defective 3 GTP-binding protein (RHD3)
HM3	GLYMA_15G127800	AT5G45170.1	.	Haloacid dehalogenase-like hydrolase (HAD) superfamily protein
HM3	GLYMA_15G127900	AT1G31320.1	LBD4	LOB domain-containing protein 4
HM3	GLYMA_15G128200	.	.	.
HM4	GLYMA_18G271500	AT5G28680.1	ANX2	Malectin/receptor-like protein kinase family protein
HM4	GLYMA_18G271600	AT1G03940.1	.	HXXXD-type acyl-transferase family protein
HM4	GLYMA_18G271700	AT5G15640.1	.	Mitochondrial substrate carrier family protein
HM4	GLYMA_18G271800	.	.	.
HM4	GLYMA_18G272100	AT5G15630.1	COBL4, IRX6	COBRA-like extracellular glycosyl-phosphatidyl inositol-anchored protein family
HM4	GLYMA_18G272300	AT3G30180.1	CYP85A2, BR6OX2	brassinosteroid-6-oxidase 2
HM4	GLYMA_18G272400	AT3G29970.1	.	B12D protein
HM4	GLYMA_18G272500	AT3G51550.1	FER	Malectin/receptor-like protein kinase family protein
HM4	GLYMA_18G272700	AT5G28680.1	ANX2	Malectin/receptor-like protein kinase family protein
HM4	GLYMA_18G272800	AT5G28680.1	ANX2	Malectin/receptor-like protein kinase family protein
HM4	GLYMA_18G272900	.	.	.
HM4	GLYMA_18G273100	AT5G28680.1	ANX2	Malectin/receptor-like protein kinase family protein
HM4	GLYMA_18G273200	AT5G24530.1	DMR6	2-oxoglutarate (2OG) and Fe(II)-dependent oxygenase superfamily protein
HM4	GLYMA_20G113300	AT3G10420.2	SPD1	P-loop containing nucleoside triphosphate hydrolases superfamily protein
HM4	GLYMA_20G113400	AT1G25520.1	.	Uncharacterized protein family (UPF0016)
HM4	GLYMA_20G113700	.	.	.
HM4	GLYMA_20G113900	AT2G13770.1	.	Putative harbinger transposase-derived nuclease (InterPro:IPR006912)
HM4	GLYMA_20G114200	AT2G30490.1	ATC4H, C4H, CYP73A5, REF3	cinnamate-4-hydroxylase
HM4	GLYMA_20G114300	AT3G25840.1	.	Protein kinase superfamily protein
HM4	GLYMA_20G114400	AT1G68585.1	.	.
HM4	GLYMA_20G114500	AT3G25860.1	LTA2, PLE2	2-oxoacid dehydrogenases acyltransferase family protein
HM4	GLYMA_20G114800	AT1G13360.1	.	.
HM5	GLYMA_13G078200	AT5G49140.1	.	Disease resistance protein (TIR-NBS-LRR class) family
HM5	GLYMA_13G078300	AT1G44414.1	.	.
HM5	GLYMA_13G078500	AT1G77580.1	.	Plant protein of unknown function (DUF869)
HM5	GLYMA_13G078600	AT5G08680.1	.	ATP synthase alpha/beta family protein
HM5	GLYMA_13G078800	AT5G24340.1	.	3'-5' exonuclease domain-containing protein
HO1	GLYMA_11G200600	AT2G13770.1	.	Putative harbinger transposase-derived nuclease (InterPro:IPR006912)
HO1	GLYMA_12G102300	AT3G22104.1	.	Phototropic-responsive NPH3 family protein
HO1	GLYMA_12G102400	AT4G15180.1	SDG2, ATXR3	SET domain protein 2
HO1	GLYMA_12G103300	AT2G16030.1	.	S-adenosyl-L-methionine-dependent methyltransferases superfamily protein
HO1	GLYMA_19G033000	AT4G28430.1	.	Reticulon family protein
HO1	GLYMA_19G033500	AT5G60920.1	COB	COBRA-like extracellular glycosyl-phosphatidyl inositol-anchored protein family
HO1	GLYMA_19G034100	.	.	.
HO1	GLYMA_20G107900	AT3G18990.1	VRN1, REM39	AP2/B3-like transcriptional factor family protein
HO1	GLYMA_20G108100	.	.	.
HO1	GLYMA_20G108300	AT3G18990.1	VRN1, REM39	AP2/B3-like transcriptional factor family protein
HO1	GLYMA_20G108400	AT3G18990.1	VRN1, REM39	AP2/B3-like transcriptional factor family protein
HO1	GLYMA_20G108600	AT1G14600.1	.	Homeodomain-like superfamily protein
HO1	GLYMA_20G108800	AT5G20090.2	.	Uncharacterised protein family (UPF0041)
HO2	GLYMA_05G013400	AT1G73960.1	TAF2	TBP-associated factor 2
HO2	GLYMA_12G103500	AT5G54510.1	GH3.6, DFL1	Auxin-responsive GH3 family protein
HO2	GLYMA_19G033100	AT3G51550.1	FER	Malectin/receptor-like protein kinase family protein
HO2	GLYMA_19G033700	AT5G15810.1	.	N2,N2-dimethylguanosine tRNA methyltransferase
HO2	GLYMA_19G034000	AT5G24530.1	DMR6	2-oxoglutarate (2OG) and Fe(II)-dependent oxygenase superfamily protein
HO2	GLYMA_20G107300	AT2G16920.1	UBC23, PFU2	ubiquitin-conjugating enzyme 23
HP	GLYMA_02G150000	AT1G03350.1	.	BSD domain-containing protein
HP	GLYMA_13G048600	AT5G15870.1	.	glycosyl hydrolase family 81 protein
HP	GLYMA_13G048800	AT5G15870.1	.	glycosyl hydrolase family 81 protein
HP	GLYMA_13G048900	AT5G15870.1	.	glycosyl hydrolase family 81 protein
HP	GLYMA_13G049000	AT5G15900.1	TBL19	TRICHOME BIREFRINGENCE-LIKE 19
HP	GLYMA_13G049100	AT5G15900.1	TBL19	TRICHOME BIREFRINGENCE-LIKE 19
HP	GLYMA_13G049700	AT5G38710.1	.	Methylenetetrahydrofolate reductase family protein
HP	GLYMA_14G182800	AT4G24470.2	ZIM, GATA25	GATA-type zinc finger protein with TIFY domain
HP	GLYMA_14G182900	AT1G74520.1	ATHVA22A, HVA22A	HVA22 homologue A
HP	GLYMA_14G183500	AT1G09920.1	.	TRAF-type zinc finger-related
HP	GLYMA_14G183900	.	.	.
HP	GLYMA_14G184000	.	.	.
HP	GLYMA_14G184100	.	.	.
HY1	GLYMA_02G069900	AT3G04080.1	ATAPY1, APY1	apyrase 1
HY1	GLYMA_02G070000	AT3G04070.1	anac047, NAC047	NAC domain containing protein 47
HY1	GLYMA_02G136200	AT3G19010.1	.	2-oxoglutarate (2OG) and Fe(II)-dependent oxygenase superfamily protein
HY1	GLYMA_02G137300	AT5G62460.1	.	RING/FYVE/PHD zinc finger superfamily protein
HY1	GLYMA_09G270000	AT3G54220.1	SCR, SGR1	GRAS family transcription factor
HY1	GLYMA_16G047700	.	.	.
HY1	GLYMA_16G047800	AT5G13960.1	SUVH4, KYP, SDG33	SU(VAR)3-9 homolog 4
HY1	GLYMA_16G048100	AT5G13980.2	.	Glycosyl hydrolase family 38 protein
HY1	GLYMA_16G048200	AT1G54470.1	RPP27	RNI-like superfamily protein
HY1	GLYMA_16G048400	AT1G79910.1	.	Regulator of Vps4 activity in the MVB pathway protein
HY1	GLYMA_16G130500	AT5G66310.1	.	ATP binding microtubule motor family protein
HY1	GLYMA_16G130800	.	.	.
HY1	GLYMA_17G054200	AT1G29840.1	.	alpha/beta-Hydrolases superfamily protein
HY1	GLYMA_17G054500	AT5G56970.1	CKX3, ATCKX3	cytokinin oxidase 3
HY1	GLYMA_17G054600	AT4G29740.2	CKX4, ATCKX4	cytokinin oxidase 4
HY1	GLYMA_17G054700	AT5G56900.2	.	CwfJ-like family protein / zinc finger (CCCH-type) family protein
HY1	GLYMA_17G054800	AT5G56890.1	.	Protein kinase superfamily protein
HY1	GLYMA_17G061900	AT2G18950.1	HPT1, TPT1, ATHPT, VTE2	homogentisate phytyltransferase 1
HY1	GLYMA_19G184000	AT3G09630.2	.	Ribosomal protein L4/L1 family
HY1	GLYMA_19G184300	AT2G36910.1	ATPGP1, PGP1, ABCB1	ATP binding cassette subfamily B1
HY1	GLYMA_20G002500	AT1G76210.1	.	Arabidopsis protein of unknown function (DUF241)
HY2	GLYMA_02G137100	AT2G43650.1	EMB2777	Sas10/U3 ribonucleoprotein (Utp) family protein
HY2	GLYMA_07G050600	AT2G46770.1	NST1, EMB2301, ANAC043	NAC (No Apical Meristem) domain transcriptional regulator superfamily protein
HY2	GLYMA_13G128500	.	.	.
HY2	GLYMA_17G108200	AT5G34940.2	AtGUS3, GUS3	glucuronidase 3
HY2	GLYMA_19G201400	AT5G04870.1	CPK1, ATCPK1	calcium dependent protein kinase 1
HY2	GLYMA_19G233900	AT1G09090.2	ATRBOHB, RBOHB	respiratory burst oxidase homolog B
